# Comprehensive Characterization and Global Transcriptome Analyses of Human Fetal Liver Terminal Erythropoiesis

**DOI:** 10.1101/2023.06.15.545026

**Authors:** Yongshuai Han, Shihui Wang, Yaomei Wang, Yumin Huang, Chengjie Gao, Xinhua Guo, Lixiang Chen, Huizhi Zhao, Xiuli An

## Abstract

The fetal liver (FL) is the key erythropoietic organ during fetal development, but knowledge on human FL erythropoiesis is very limited. In this study, we sorted primary erythroblasts from FL cells and performed RNA sequencing analyses. We found that temporal gene expression patterns reflected changes in function during primary human FL terminal erythropoiesis. Notably, expression of genes enriched in proteolysis and autophagy was upregulated in orthochromatic erythroblasts (OrthoE), suggesting involvement of these pathways in enucleation. We also performed RNA sequencing of *in vitro* cultured erythroblasts derived from FL CD34^+^ cells. Comparison of transcriptomes between the primary and cultured erythroblasts revealed significant differences, indicating impacts of the culture system on gene expression. Notably, lipid metabolism gene expression was increased in cultured erythroblasts. We further immortalized erythroid cell lines from FL and cord blood (CB) CD34^+^ cells (FL-iEry and CB-iEry, respectively). FL-iEry and CB-iEry are immortalized at the proerythroblast stage and can be induced to differentiate into OrthoE, but their enucleation ability is very low. Comparison of transcriptomes between OrthoE with and without enucleation capability revealed downregulation of pathways involved in chromatin organization and mitophagy in OrthoE without enucleation capacity, indicating that defects in chromatin organization and mitophagy contribute to the inability of OrthoE to enucleate. Additionally, the expression levels of *HBE1*, *HBZ*, and *HBG2* were upregulated in FL-iEry compared with CB-iEry, and this was accompanied by downregulation of *BCL11A* and upregulation of *LIN28B* and *IGF2BP1*. Our study provides new insights into human FL erythropoiesis and rich resources for future studies.
