## supplemental table 5 for "Comprehensive Characterization and Global Transcriptome Analyses of Human Fetal Liver Terminal Erythropoiesis"

### Sheet: FLP_specific_up
FLP_Pro	FLP_Baso	FLP_Poly	FLP_Ortho
FAM129B			NSUN3
FAM89A			PLCL2
SLC16A9			GDE1
HDAC7			PLVAP
MGST1			UBR2
AKR1C3			RNF10
ALDH1A1			ZFAND5
MUC1			ACP5
APOC1			R3HDM4
GNA15			CD55
CYTL1			LPIN2
LRFN4			OR2W3
G0S2			GABARAPL1
FABP5			MICAL2
GPI			RUNDC3A
APOE			ARRDC2
SLC25A15			CCDC176
NMRAL1			UBAP1
FAM178B			ADIPOR1
MYB			GATSL2
MIF			ARL4A
VPS37B			SLC16A1
TRIP6			PNPLA2
PVRL1			MKRN1
FSCN1			PNRC1
BID			DCAF12
CNDP2			UBE2O
ISYNA1			PIM1
GRTP1			ALS2CR12
TRIB2			FBXO30
TAGLN2			PIP4K2A
CD63			KLC3
MTSS1			DNAJB4
OCIAD2			ST3GAL1
MFNG			BNIP3L
ICAM2			ATG14
MEST			GPX1
CNN2			RNF19A
EBPL			TRPV2
GPT			FKBP8
DLK1			MAN1A1
PATZ1			TBC1D22B
DUSP2			WDR26
BTBD2			DYRK3
EPCAM			TRIM58
GLRX			NATD1
RIN3			RIOK3
APBB1IP			UBALD1
C14orf159			ARHGEF12
NGFRAP1			DCAF8
STAT5A			GSPT1
NRROS			RAB2B
PTPN7			UBXN6
DES			SLC2A4
MAPKAPK3			SIAH2
UNG			CREBRF
ANXA11			EIF5
MAGED1			SERTAD2
BCAT2			NFIX
PUS7			CA8
CD320			STK17B
SLC19A1			TBCEL
RRP9			ZNF746
FCGRT			RAPGEF2
JUP			LNX2
DCTD			CNPPD1
EPHB4			POLL
TLE1			BIRC2
MCCC2			EPB41
CD81			RGS16
CPQ			ISCU
MYBBP1A			PBX1
CDK6			TCEANC
NLE1			IBA57
PLIN3			GTF2B
SCAMP3			NCOA4
AGTRAP			BCL2L1
CDK2AP1			FOXO3
FAHD2B			BPGM
UAP1			PINK1
IPO4			BCAS3
MYC			TMEM57
HPDL			RNF14
HCLS1			OGT
ENG			RFFL
NR4A1			GABARAPL2
NTHL1			SDE2
SCARB1			MTMR3
NPM1			XPO7
MGST2			SLC40A1
SMYD5			TSSK3
PRMT1			YPEL5
FAM195A			FITM1
CLUH			CLN8
METTL1			MARCH3
GSTM4			POLR1D
NFKB1			ABHD4
CPVL			FAM46C
EMC10			YPEL2
ERMP1			CDKL1
GCSH			UBB
AGFG2			PNP
ERGIC1			TRIM23
LYAR			SESN3
SMYD2			TNIP1
ALKBH2			B4GALT3
CCNJ			BBS12
ACY1			RNF11
ARF3			MARCH8
LDHA			OAZ1
NOTCH2			PCMTD1
CHCHD10			UBE2H
LAPTM5			RIT1
LZTS2			BTNL10
NREP			TBC1D25
NPM3			PIM2
ZMYM3			CREG1
VAT1			HBP1
SORD			MPP1
KCTD15			DNAJC6
NOP16			ARF4
MARS2			PRR5
SLC5A6			CDC34
PEMT			OAZ2
DOK3			TNRC6B
EARS2			MAP1LC3B2
PRKAR1B			HECTD4
DIMT1			MAP1LC3B
CCDC86			SERTAD1
AKAP1			CLIC2
AMT			UBE2B
NADK2			NPRL3
TMED3			PITHD1
SCRN2			NT5C3A
KAT2A			SNX29
RSAD1			PTK2B
TMSB10			NDEL1
CNRIP1			GLUL
TRIM44			KIAA0232
TMEM261			GDF15
PEBP1			WDR45
TNFRSF19			AKAP13
ARRDC1			FBXO34
AMPD2			ZFYVE1
COPRS			ATP6V0C
CAD			MBNL2
WDR3			YOD1
DUSP23			SRSF8
TMEM14A			PSMF1
PDCD2L			CRIPT
ARHGDIB			METTL7A
LDHB			RB1CC1
SRM			CALCOCO1
SCO2			GMPR
NOB1			GFOD2
MSN			EMC3
HEBP2			EP300
IDH1			DPCD
IFNGR2			RICTOR
PDSS1			BSG
HEXA			ANXA7
CASP6			ASCC2
PUS1			PHOSPHO1
TARBP1			NBR1
SCARB2			ZNF217
PRSS57			KIAA0355
NAT14			TERF2IP
ARPC1B			PDCD10
PGAM1			AKAP8L
C12orf45			ELOF1
MRPL24			NUDT4
CST3			RAP1GAP
POLR1C			GSKIP
TGFBRAP1			HLA-A
G6PC3			SEC62
ABHD14A			PPM1A
IARS2			PBXIP1
VGLL4			FAM53C
NCKAP1L			DENND4A
CSRP1			AMBRA1
KIAA1211			CHD2
LRP5			CCS
USP36			DEDD2
ME2			DCUN1D1
GNL3			RBM38
PSMB10			HDAC5
CTSC			GPCPD1
DTD1			RAB5A
ADGRA3			STRADB
HS2ST1			CHST11
TRAP1			CPEB4
RNPEP			FLCN
RRAS2			RAB5B
FRAT2			ISCA1
ERF			SLC6A19
TIMP1			NUP153
POLR1B			MAST3
EIF4EBP1			HBE1
ALDH3B1			RANBP10
QTRT1			ARG1
SYNGR1			CCDC186
AHCY			FRMD4A
FBLN1			FURIN
FLYWCH2			SPECC1
C10orf2			GPBP1L1
ZNF395			ZFAND4
NME1			HERC1
B3GALT6			CCDC71L
WDR43			CTSB
ALDH1B1			GADD45A
S1PR4			HBA2
NIT2			SWT1
RRP12			RC3H1
AKR1A1			KRT1
NME2			ABCC4
MACROD1			TXNIP
PFAS			SESN1
TFAP4			SEC14L1
SNURF			YPEL3
PPP1R14B			KIAA0430
MRI1			MOSPD1
CSK			NINJ2
SFXN4			FGFR1OP2
ACOT2			USP12
ZBED1			FAM214A
EZR			FOXO4
THEMIS2			SAMD9
ZNF609			TOP1
EEF2K			RWDD3
COMMD7			JMJD1C
CHD3			BSDC1
CCDC112			BTG1
VEGFB			MICAL3
MIPEP			LAMTOR5
TXNDC5			WNK1
RRP1			GPR146
RYK			MAP4K5
LRRFIP1			KDM7A
CCNB1IP1			TFE3
CCDC115			TAX1BP1
MRTO4			MBNL3
UBQLN4			ZKSCAN8
NUFIP1			FNBP1L
NDUFAF2			ZNF451
PKIG			C20orf196
SURF6			ZNFX1
PPAN			YBX3
COA7			MOB3C
TRIM8			ZNF653
GALNT2			WASF2
GEMIN4			MXI1
ZMYM4			GAPVD1
PM20D2			GALNT14
ATP7B			MSMO1
DGKA			CLPX
PBDC1			PCMTD2
TTC3			CDC42BPB
B3GALNT1			KIDINS220
TSEN2			FBXL20
MSTO1			SNCA
HMGN3			CYSTM1
SDPR			DDI2
RNASE1			ASB7
PDCD4			ESPN
SRGN			ARRDC3
FAM136A			EZH1
MRM1			STXBP3
FXYD5			SERPINI1
LAP3			ALDH5A1
GALNT11			BCL2L13
URB1			ANKRD9
RPUSD4			HBQ1
MRPS26			VPS13B
ECE2			ZNF385B
SGPP1			TSPO2
DPP7			KDM5B
PPP1R16A			ARID3A
TTC27			HEXIM1
C8orf82			PCTP
ADCK3			PPP3R1
APOL4			GLRX5
NT5DC1			TMEM56-RWDD3
EEF2KMT			RSC1A1
PPA1			ATP7A
EXOSC5			YIPF6
TCEAL8			DPM2
TRUB2			TSC1
MYD88			STX4
TRMT1			IGF2BP2
ENTPD6			PSME4
NOP2			CREB3L2
HDAC10			CD44
RFX7			FAM229A
TRIM25			XRN1
AKR1B1			HSD17B11
ISOC2			SERTAD3
PGD			CCNDBP1
RREB1			MARK3
ANKRD16			HBD
AFMID			TSPAN7
ST6GALNAC1			CIR1
LIPA			TMEM245
NAT10			TFDP2
DRAM1			CREBL2
ATP5G2			ARHGEF37
GMDS			PCGF5
DSTN			KLHL24
PRKCQ			MTRNR2L6
NAMPT			ACP1
MVB12A			PPME1
B4GAT1			GUK1
FEZ2			PIK3R1
NARS2			YPEL4
SFXN2			FAM134A
MRPS2			SLC22A23
CHCHD4			ISY1-RAB43
MRPS23			LYL1
NOL6			TANK
FAM175A			ZNF778
SETD6			TMEM63B
PRAF2			C7orf60
CAMKK2			FUCA1
MARCKSL1			BAZ2A
OPN3			ATP6V1D
RRS1			DDHD1
KCNH2			KLHL28
CCDC85B			UBL7
ENO1			BECN1
NIPSNAP1			GCLC
PCCA			HPCAL1
SNRPN			SERINC1
DHODH			EIF2AK1
DALRD3			VTI1B
TTC19			SLC2A1
PWP2			MED25
GCHFR			INO80B
ACOT1			DNASE2
FBXL12			COQ10B
YDJC			CLEC16A
ATIC			SLC25A37
CPT1A			SDCBP
SLC5A3			ASAH1
ORAI1			HPS1
CCDC58			TCP11L2
PRKACB			PHLPP2
TPCN1			FBXO9
HMGN4			MARCH2
RHOBTB3			NFE2
CNKSR3			C6orf62
B4GALT2			ULK1
NOLC1			FIS1
WDR74			TAB3
IGF2BP3			ALAS2
EHMT2			MTRNR2L10
MRPL12			CLCN3
PPP4R1			TBC1D17
ABRACL			ZC3HAV1
SDCCAG3			SEMA7A
IFT43			NPL
PDCD11			FAXDC2
MRPS6			WBP2
AP1G2			C3orf58
RDH13			ATG13
CKB			KHNYN
UBE2E1			MAPK1
AIM1			ZNF471
TMEM5			SNTA1
CLGN			C9orf78
SCRN1			TUFT1
PYCR1			TRAK2
ECHS1			ZDHHC17
WDR77			FBXO7
DBI			ZRANB1
MRPS35			AKAP9
PKN1			CCNI
SLC39A8			MSI2
CERS6			TREML2
RNF44			USP7
TSPO			STAT6
RASSF5			POLD4
ERLIN1			NFAT5
YEATS2			RNF103
C9orf41			CHD9
URI1			MAT2B
THAP4			STAM
ALDH18A1			YIPF3
DCTPP1			ZMAT2
CENPV			TMEM86B
ZNF362			KIAA0922
SNX14			AUH
MFSD3			FTL
POLB			MTRNR2L1
RPAP1			TMEM59
EHHADH			LSS
WDR41			QSOX2
DHX33			TTPAL
C1QBP			USP20
ZDHHC16			TSPAN5
NME3			ARHGEF2
FAM189B			HSPA13
MRPL15			CHIC2
PMVK			MAF1
KIAA0020			CR1
GPATCH4			FOXP1
DPH2			BEST3
MAGEF1			MTRNR2L2
ZFP41			SRRD
TAMM41			CISD2
AKR1C1			RFX3
RANGRF			MTRNR2L8
AP1AR			PAGE2B
TAF1D			OTUD5
RPL13A			FEM1C
URGCP			SLC1A5
FBRSL1			EIF1B
FYTTD1			DNAJB9
AGK			MAP3K8
PDCL3			ASB8
SARS2			STOM
CPNE3			CYB5R1
TRIM65			TGM2
CCDC169			SERINC3
LYPLA1			FAM160B1
RSL1D1			CCRL2
HMOX2			GABARAP
QDPR			HEPACAM2
TSR1			HBG2
TOMM40			CDIPT
TMEM219			SPTA1
ZNHIT6			DYRK1B
DPH5			TAB2
C21orf33			BMP2K
ZZZ3			CORO1C
POLR1A			CASP10
IMPDH2			ERCC6-PGBD3
DUS2			TMEM242
MECR			RILP
PINLYP			HARBI1
MTSS1L			FRYL
ACTG1			MOB1B
LEPR			SLC25A39
MOCS2			HERPUD2
MT1X			CRB1
PTRH2			FAM104A
GALE			SELENBP1
NFRKB			MOAP1
GSDMD			C3orf62
ALG8			ABTB1
EPDR1			RDH11
PEX6			USP38
AK6			ZNF394
PFKFB4			EPB42
ANGEL1			MAP2K7
CHKA			ABCG2
REPIN1			SORBS1
SNAPC4			FPGT
IVD			OPA1
ARHGAP15			TATDN3
CHST10			POC1B
APOA1BP			KIAA2026
PTCD1			ARID4B
TMEM161A			FAM214B
TOP1MT			C1orf105
MRPL4			ARHGAP42
UTP20			IP6K1
PREX1			KIAA1586
NAGPA			ZNF805
PRKCI			ZNF564
SNAPC1			TMPRSS4
NOP14			HBA1
PRDM4			DCP1B
GLUD1			LANCL3
MMACHC			TPGS1
MLLT6			ZSCAN26
DIS3L			PABPC1
DNAAF5			ITM2B
PHB			MFN2
TP53RK			LRP10
GPD1L			PLEKHM1
CCDC6			SGMS1
SUCLG2			PMAIP1
NUDT3			RERE
YWHAZ			SLC18B1
LRPPRC			DOHH
NR2C2AP			USP9X
HSD17B12			ZSWIM8
DTD2			PHF21A
MTAP			ART4
ATM			MAP2K3
DHX37			ZFP36
SIN3B			FECH
NME7			TMC5
CDCA7			GPLD1
MAN1B1			GRAP2
ADGRE5			BTRC
NT5C2			KIAA1551
DTNBP1			C1orf109
ZNF593			PTPRF
DDX10			ITPR2
NTPCR			MTMR10
ALKBH7			TBL1XR1
SMIM10			DNAJB2
MAP4			FBXO33
SERPINB6			DNAJC5
VPS18			IFI6
PDIA4			TMEM167B
HILPDA			TRMT1L
SLC9B2			TMEM50A
SULT1A3			CNOT4
SULT1A4			ITLN1
GSTM2			XK
FPGS			NCEH1
DNPEP			MTRNR2L9
L3MBTL3			MBD5
SLC39A4			ORMDL3
BLMH			ZFAND6
GTF2H2C_2			IDS
GNPDA1			DZIP3
WDR36			TSG101
LMNA			RGS6
DYNC2LI1			USP15
PSMG4			ANKRD61
GAR1			CMTR1
LIG3			TRIP12
HSPD1			C5orf42
METAP1D			CD59
TBL2			MEGF9
CIRH1A			UBR4
RPF2			PPP2R2A
ZMYM2			KPNA6
CCDC138			TOR1B
CBR1			CITED2
TRMT11			KIAA2018
TRAPPC6A			KPNA1
FAM60A			STAM2
POLR3D			HELZ
PRR12			FEM1A
BMS1			CAT
PER2			CLDN15
ETHE1			ATG2B
BCAT1			RBM33
SCCPDH			NARS
PDPR			SELK
ZSWIM7			YIPF4
DCAF13			FAM21C
ZSCAN9			C12orf60
GBAS			C11orf21
PEX10			MAX
METTL13			MAD2L1BP
AIMP2			SMIM5
ADH5			KSR1
PDF			ITSN1
PRKRA			UBE2D3
CANX			TOPORS
EML3			UBXN10
C20orf96			DCAF6
DVL1			GID4
TOMM34			USP4
NOP58			MORC2
ELP5			RAB4B
ZNF629			SH3BGRL3
DOCK8			DNASE1
LSM7			HIPK1
PICK1			TUBA4A
PARP16			FBXL3
GRB10			GALNT5
SUOX			CRNKL1
FAM3C			TALDO1
DNMT3A			YTHDC1
ATRN			CSGALNACT2
XPO5			FAM65C
TWF2			PGM2L1
DFFB			VCPIP1
PGAP2			SLU7
HEATR1			SLC24A1
SMARCA2			SLC43A2
MSRA			MGEA5
CDK4			ATG9A
PARL			BRD8
CCDC51			N4BP2L2
LRRC8D			LARP1
RNF216			IFT20
NUDT15			RABAC1
NAA25			WDR20
RAB11FIP3			INPP5K
RMDN1			GRINA
POLR3E			CMAS
SUPV3L1			NPIPB5
SMIM19			SLC7A5
IMPACT			BROX
ENKD1			STK17A
FLYWCH1			METTL20
SUSD1			ZSCAN2
MRPS25			NPIPB3
ESYT1			USP32
GEMIN5			AP1G1
PPIF			ASAP1
EIF4B			ARG2
AP1S1			LRRC29
HNRNPA1			ABCB6
MGMT			CCDC28A
POP1			WIPI2
DHCR7			SNX16
CNOT7			SCARF1
ELK1			NTAN1
GORASP2			SLC14A1
RAC2			INVS
HGSNAT			FZR1
MRPL3			TMOD1
PPT1			TESPA1
BSPRY			FBXL4
POLG2			FAM210B
QPRT			CHPT1
SLC16A10			SUV420H1
IFT46			MYL6
FKBP4			NEK7
CLNS1A			GTPBP2
RIOK2			C11orf71
PPRC1			CLK3
FUT10			BTG2
COPG2			AKT1S1
RPL22L1			DDB1
ZNF205			SIK3
SMIM11			CREBBP
RBFA			JMY
HGH1			IRF9
PIP4K2B			AGPAT4
TAF1A			HIST3H2A
COG7			WDR81
WDR89			GHITM
WDR75			DSTYK
TRNT1			AFTPH
DNPH1			MRFAP1
RAP1GDS1			ZER1
GTPBP3			HAGH
ECHDC1			OTUD7B
BCL11A			MYO18B
BOD1			EIF3J
RWDD2B			CTDSP2
PGAM5			CHST2
CRTAP			KLF3
SERPINB1			SOX6
RPUSD2			TMCC2
SMN1			DDX3X
TMEM164			KLC4
PLD1			SUPT4H1
ZNF581			MED13L
KIF2A			EPG5
TMA16			CEPT1
GFPT1			DDX6
TBRG4			HIF1AN
ACAA2			MFSD2B
NKRF			CCDC173
ERLIN2			C16orf58
PEX1			ARID4A
ITPA			KDM6A
PLCXD1			RNF103-CHMP3
POLRMT			TMEM212
PMS1			RAB3IP
LMO4			ABAT
IMP4			SKP1
NT5C			NHLRC4
PON2			MYNN
NGLY1			NCOA2
NDUFAF4			C7orf34
C16orf13			PAPOLG
SLFN11			MTRNR2L4
DNAJC2			FCHO2
RMND1			ATP6V0A1
HDHD3			AKIRIN2
PKLR			FDFT1
LIMD1			OSBP2
PTRH1			ZC3H11A
NAGLU			ELOVL6
TAF4B			C16orf72
SETDB1			ERMAP
PABPC4			HMBS
NIFK			DHX40
ATAD3A			BRAP
NFATC2			CLN5
EML4			CASP8
PRMT5			ATP6AP2
BIVM			STK38
WBSCR22			ID2
PGRMC1			ANK1
MTFP1			GALNT4
CKLF			DCAF11
TRIT1			PFDN4
CMSS1			UBALD2
SEH1L			UBE3B
TMEM205			NARF
ZBED4			CASC3
SLC25A13			C14orf119
PIEZO1			CCPG1
FRAT1			RHAG
DERL3			KLHDC2
ABL1			CDKN1B
ADCK4			UBE2F
TMEM123			ZBTB7A
ADSL			TAL1
ADO			BLVRB
FHIT			CYLD
PDCD5			KAT6B
TIMM9			TANGO2
C8orf33			BRAF
KLHL23			AMPD3
HSD17B8			SMIM1
MAK16			RAD23A
NCL			FAM131A
SLC27A4			SECISBP2
NAT9			STK11
TMEM141			LOC100130451
COQ4			BLOC1S6
MRRF			MBP
ATP5G1			DAD1
NME6			KDM5A
PMPCA			SLC22A4
HYPK			SCAF4
OGFOD2			ATXN3
CCDC50			NPIPB4
FAM120C			EHD1
KNOP1			SLC36A1
IFNAR2			ATG4D
C7orf50			GOLGB1
SLC25A33			AP4S1
GOLIM4			UQCR11
ESF1			EPSTI1
DCTN1			ATG4A
MGA			C11orf54
PLXNA1			MED28
HSPA9			PRPF18
DDX56			GOLPH3L
INTS10			ZMYND8
FBXW9			ZCCHC6
PTCD3			SRXN1
MLEC			USP47
TEX10			TFPI
CUTA			DCTN4
ACADSB			SH3BP5L
PTGES2			SLC25A38
SMS			ZNF19
LACTB			C4B
PISD			C4B_2
IGF2BP1			GYPB
ACTR1B			C2CD3
MTA1			RSRP1
TP53BP1			C1GALT1
SHPRH			TPRG1L
ARHGEF1			VPS28
ANKRD42			GNAI3
RRP1B			MYT1
CREB3L4			PPP1R15A
SYNCRIP			RALBP1
MTG1			MAN2A2
PNN			UBXN7
SRD5A1			ISG15
ITFG2			PLEK2
NDUFAF6			RMND5A
SCLY			CRTC2
PITPNB			UBQLN1
DDX51			TOX4
ZDHHC18			PAIP2
EXOSC7			CHMP1B
GTF2I			ZNF175
MPV17			PNPLA8
WDSUB1			LEPROT
BDH1			YY1AP1
SCFD2			USP33
ALDH4A1			SECISBP2L
CRTC3			USP24
SPIN1			C17orf99
TIMM13			KDM2A
SLC12A6			TOR1AIP2
METTL8			CR1L
WBP5			TPST2
TMEM97			ELL2
XRN2			ZNHIT1
ABHD14B			FAM122A
TBC1D14			ANKZF1
PIP5K1A			PAN3
ZNHIT3			C2orf88
GNPTAB			ZBTB44
FAM156A			MED13
MAP2K5			SEC14L3
PAICS			LZTFL1
FASTKD2			SEPP1
PCNXL4			RAB10
LTV1			RGCC
RAVER2			BACH1
KDM2B			RNF146
BCKDHB			KCTD20
NHP2			BRD4
RBM28			AFF1
PCYT2			VAMP7
TCOF1			TFR2
BCL7C			REXO2
ATN1			KIAA1191
THEM6			NEDD4L
MAGEH1			SOD1
TATDN1			HNMT
FBL			OSBPL2
PELP1			FHDC1
PRRC1			GATA1
NOP10			LYSMD3
DNAJC10			SNX3
BIN2			MOB2
PARP4			METTL22
AK2			ZNF529
MRPS12			PPP1CB
RHOG			HECA
METTL16			PRDX6
LYRM7			C1D
WDR12			TLN2
TPRN			PRDX1
PHF6			AK9
ITPRIPL1			WDR13
PES1			GCDH
IFT172			SLFN14
ZNF512			TSPAN32
RNH1			PCNT
MRPS17			PPOX
BAG2			TMEM9B
PKN3			CDK12
FXN			STX18
DPAGT1			DPH3
EIF6			TRIM52
FNDC3A			NAPA
GATB			APOBEC2
ERI3			TAOK3
LIMA1			LRRC8A
C11orf31			PI4K2A
IBTK			SLC35E2
RUVBL1			UBE2V1
TBC1D1			ARIH1
GTF3C4			TTC25
TOMM20			MAGED2
EMP3			TAF7
GBE1			COPZ1
MON1A			GYPC
PYGB			SMOX
FAM210A			SPAG6
PRUNE			SPOP
PGLS			PIK3C3
RIPK2			PIP5K1B
ACOX3			ZSWIM1
NUDT6			ZNF776
INPPL1			ZNF79
ADCK1			SLC30A1
ADSS			SNX15
IPO11			SVBP
ATAD3B			FGF5
CNPY3			KLF1
CTPS2			TIMM23
			FOXJ2
			GPKOW
			COPS2
			DNAJC16
			ZBTB43
			GRHL1
			GYPE
			DYRK1A
			SUCO
			ASH2L
			ENDOD1
			SERF1B
			SDSL
			OSER1
			TSC22D4
			UBN2
			GSDMB
			ARF1
			SAT1
			ACTRT3
			USP19
			ARMC8
			CCDC90B
			CLK4
			RALGDS
			FAT1
			ITPRIP
			ACTR1A
			GOLGA4
			CDC37L1
			AGAP5
			EAPP
			SHOC2
			DMTN
			PIGC
			OPTN
			RAB6A
			MYL12A
			CHP1
			VRK3
			TSNAX
			TTC1
			TLK2
			SEC24C
			TMEM115
			PSAP
			HIGD1A
			KRCC1
			SCYL2
			LUZP6
			MTPN
			ZBTB22
			LGALS3
			PLBD2
			SUGT1
			DDX17
			E2F2
			ATG2A
			HMBOX1
			ZNF587
			ANKRD13C
			PTPN4
			ENTPD5
			PIK3CA
			PPP1R15B
			ATP2B1
			RTFDC1
			ZNF143
			RFESD
			RORA
			RCL1
			AGFG1
			AP2B1
			PPP3CB
			FZD5
			AKIRIN1
			ERCC6
			DERL1
			ASNSD1
			HK1
			DHX29
			TBC1D20
			RHBDD1
			HIST3H2BB
			GBGT1
			DYNLRB1
			SLC6A8
			TFRC
			GAB1
			AKAP7
			CMPK2
			CDKN2D
			ZBED6
			PRDX5
			FAM21A
			NECAP1
			BABAM1
			WDR48
			MT1G
			ZNF17
			HIST2H2BE
			FAM172A
			AGPAT3
			NDST2
			WHAMM
			IGF2
			TBC1D23
			UNC45A
			ZNF24
			SATB1
			RC3H2
			CCDC174
			PEX19
			NAPB
			PNMA1
			NFE2L2
			STXBP2
			CDC27
			TTC17
			HCCS
			TESC
			RBX1
			ANKH
			S100A10
			C7orf73
			ZNF225
			CUL4A
			TSSC4
			RRAGB
			TMUB2
			GGPS1
			EPN2
			DAP
			ZSWIM3
			BAG1
			MTMR14
			IFT74
			FOXN3
			MOB3A
			ANKRD49
			MYL4
			TMBIM6
			ICK
			MKLN1
			FBXO48
			RPGR
			HLA-E
			CHMP5
			FAM104B
			UCP2
			RMDN3
			YES1
			RAB21
			ORAOV1
			STX17
			ELMO3
			CDC42
			TF
			SH3BGRL
			SH3GL1
			ZNF655
			DAZAP2
			COX7B
			CTDP1
			CTBP2
			TFIP11
			TUBB1
			MRC2
			ACTR10
			NAPG
			ZNF3
			PNRC2
			POC1B-GALNT4
			CHID1
			TET3
			SYF2
			STX5
			FBXO28
			HBM
			RLF
			TNXB
			ANKLE1
			FBXO8
			AGAP4
			TNS1
			NIPBL
			HEATR5B
			UTP3
			CALCOCO2
			AHSP
			STAG2
			ACOT8
			FKBP1B
			HLA-B
			SHARPIN
			SNX13
			IFITM3
			AGER
			YIPF2
			IFI30
			ABCB7
			BBS7
			FAM204A
			STX16
			BTD
			EPB41L4A
			CRKL
			VPS11
			STX7
			PPP1R3B
			ZSCAN22
			CASP9
			SQSTM1
			ZNF226
			SNRNP35
			NUCB1
			SRGAP2C
			DNAJA2
			ARAP1
			CSDE1
			C5orf30
			MEF2C
			TSPAN31
			PICALM
			TCTA
			BPTF
			GOSR2
			ARRDC4
			GIGYF2
			AK7
			NIPAL2
			ERP44
			MARCH6
			SYVN1
			BAZ2B
			OXSR1
			ZNF493
			CYBRD1
			DPF3
			GMPPA
			CHPF2
			ASH1L
			CHURC1
			ACBD4
			SYNRG
			PTTG1IP
			CDYL
			PI4KB
			KDM4C
			PPP2R5B
			NECAP2
			ASF1A
			CDC26
			XPR1
			RSAD2
			APPL2
			ZMYM6
			KDM4B
			HNRNPK
			PYCR2
			NELFE
			OGDH
			SREK1IP1
			SLC30A6
			RNF115
			TROVE2
			MED16
			MEF2D
			TCEB2
			APPBP2
			DCP1A
			ZFAT
			MST1
			CLK1
			RNF123
			ZHX2
			TFPT
			PHF8
			IRF3
			RAB3IL1
			YBX1
			CCDC91
			PEX2
			MCOLN1
			TBRG1
			KDM5C
			NAPEPLD
			CCDC94
			LIPT1
			RSU1
			NUTM2B
			CXorf40B
			RBM8A
			BAG6
			ADAT1
			GCC2
			TRAPPC3
			FAM222B
			SP4
			GRIPAP1
			RABGAP1L
			CSNK1A1
			FAM134C
			KEL
			ZNF844
			H2AFJ
			TMEM56
			CD2AP
			XIAP
			ZNF304
			MMADHC
			PTEN
			SUDS3
			OSBPL6
			ZNF585B
			UBE2K
			ATP6V0E1
			ADD1
			ZNF800
			RRP8
			NAP1L4
			PCED1B
			PIGQ
			RAB18
			ZFYVE27
			JKAMP
			DNAJC28
			N6AMT1
			SRGAP2B
			C2orf44
			ZMAT5
			RRP15
			UBA3
			SENP7
			IRGQ
			CHP2
			HIST1H2AK
			HIST1H2AI
			ZSCAN21
			KLHL12
			MXD4
			KANK2
			CD74
			MR1
			PIN4
			C6orf106
			RBM41
			TMPPE
			ABHD5
			LENG1
			ETNK1
			GNL3L
			ACSF3
			TMEM183A
			CAPN5
			ZFAND3
			DDIT3
			MYLIP
			DCLRE1C
			SEC14L4
			TXNL1
			IFIT1B
			ATP6V1E1
			STRN3
			CHMP2A
			TRIM59
			ARID3B
			BBX
			GOLGA5
			STX6
			TTC33
			LAMTOR1
			MTF1
			ZMIZ1
			TIAL1
			PPP1R10
			IFT52
			CDH1
			RANBP9
			TM7SF2
			SPSB3
			ANKRA2
			ABCC5
			IFIT3
			PDK2
			UBFD1
			IRS2
			ZNF383
			DUSP11
			RCOR3
			FAM103A1
			AKT2
			NR1H2
			ATF7
			CRBN
			LRRFIP2
			FAM149B1
			RBM18
			RNF139
			HYAL3
			RPIA
			CLCN2
			DNAJB6
			IST1
			PPP1R9B
			RBM5
			ZNF484
			JAK2
			BLCAP
			SSBP3
			CLPB
			MINPP1
			EAF1
			MED21
			DRAM2
			ZNF264
			CMTR2
			PANK3
			CCDC117
			NRBP1
			CGRRF1
			MGME1
			PUM2
			TMEM9
			SON
			MZF1
			CRADD
			PIK3R2
			PDCL
			HIST1H2BD
			RELN
			MBNL1
			RAB8B
			GOLGA7
			MTURN
			ZNF790
			PIGBOS1
			ARL6IP5
			TMF1
			CDK17
			C9orf156
			RBM7
			MAN2A1
			FAM63A
			C19orf52
			VPS37A
			FAM20B
			ZNF580
			C6orf89
			FBXW4
			IKBKG
			SUPT7L
			SAR1B
			RXRA
			CNBP
			ROGDI
			GTPBP1
			ORMDL2
			RAP2A
			AAMDC
			SNRNP27
			ATP6V1B2
			PPP1R11
			SEL1L
			RSRC1
			ZNF671
			VPS26A
			ZBTB48
			TRAPPC8
			RAB9A
			ZNF322
			FASTKD5
			RAB11B
			ST7
			RTCA
			STAU1
			PMM2
			RRAGA
			LAMB3
			USP8
			DESI1
			TXNRD2
			INAFM1
			BRWD3
			TVP23B
			PPP6R1
			ST3GAL2
			MIEN1
			SLC25A42
			CDC16
			GOLGA2
			NUB1
			UBL3
			TTC32
			NEIL2
			EXOC3
			SP100
			PET100
			C5orf63
			NLK
			SPAST
			BBIP1
			AGO2
			EIF4G2
			COX6B1
			KPNA4
			UIMC1
			STK16
			FAM73B
			MFSD1
			NGRN
			PPP2R4
			TIMM23B
			APOPT1
			STK19
			POLR3C
			RNF7
			WDR59
			BLOC1S2
			HRSP12
			RABGGTB
			SUPT6H
			MORC3
			TBPL1
			HYOU1
			GPATCH2L
			PEX26
			ZNF772
			ATF7IP
			COX7A2

### Sheet: FLC_specific_up
FLC_Pro	FLC_Baso	FLC_Poly	FLC_Ortho
SLC16A9	CA1	PGM2L1	MARCH9
GAL	PPAPDC1A	ABCC4	ANXA1
GNA15	FCGR2A	ITSN1	HSPA6
FAM129B	RIMS3	TFDP2	C8orf58
FABP5	FUT1	AQP1	ISG15
MIF	PLEKHH3	SLC6A19	RELB
RNF130	ASNS	SPTA1	ATF3
DDN	CORO2A	LANCL3	NR1D1
LDHA	MPPE1	ZFAND4	DBP
MYB	CORO1A	CD2AP	CSRNP1
PCYOX1	LYZ	TSPAN7	PIM3
APOE	GAS2L1	SAMD9L	CDKN1A
GLRX		CDC25B	HIST2H2AA3
HPDL		CDKN2A	HIST2H2AA4
OSBPL1A		C2CD3	ELL3
ALDH1A1		MFHAS1	TYMP
EPHB4		TANK	IDS
SMYD2		HEMGN	FOSL1
GPI		TUBB1	IRF2BPL
NRROS		ACSL5	CD247
SEPT9		CMKLR1	OSER1
CITED1		INPP5D	HIST1H4H
SLC25A15		CLCN2	EPM2A
FOXH1		RHAG	IFIT2
LYN		MMD	TNFRSF12A
SCARB2		GALNT10	SQSTM1
LY6E		METTL20	NFKBIA
RALB		NT5C3A	TRPV2
RIN3		PPOX	NRARP
MINA		PHLPP2	CBFA2T2
CDK6		PLSCR4	RAB39B
SLC19A1		NIPAL2	HSPA1A
FAM171A1		F11R	LDHD
GAMT		TRIM59	NFKB2
MFNG		ID1	KIF5A
CD320		PIK3AP1	DDIT3
RABEPK		GPLD1	S100P
FAM178B		GYPE	RASL11A
MIPEP		OR2T8	HIST1H2BK
FSCN1		EPSTI1	DNASE2
BDH1		CDC42BPB	ACP5
FAM136A		MICAL3	ZNF57
IQGAP1		GDPD5	SERINC2
LYAR		TGFB1I1	MECP2
TMEM173		KAT2B	C7orf61
PUS7		PPME1	ERN1
HIBCH		PLEKHA4	TMED7-TICAM2
KIT		C2orf88	ZNF554
SGPP1		TGM2	PLD6
NMRAL1		LTBP1	PYGB
FBN1		CDKN2C	UGDH
OCIAD2		PIP5K1B	LSM10
ZMYM6NB		PPIP5K1	MAFF
QTRTD1		UROD	SPATA2L
NPM1		ZHX2	SERTAD1
LRFN4		METTL4	KLHL21
MCCC2		SVIP	PNKD
LRRFIP1		STX2	SLC31A2
FAM89A		BTRC	SCYL1
CASP6		TRIOBP	ZFAND2B
PCSK9		CCM2	BCAR1
SLC25A23		LYPLAL1	LTBP3
SOX12		ATP7A	PHF1
PRMT1		HJURP	KDM6B
HCLS1		POLR3C	PRR7
LIMK1		PGBD2	DENND2D
IMPDH1		SLC18B1	IFIT3
NARS2		CISH	RNF103-CHMP3
WDR77		GYPA	TGIF1
SFXN2		RFESD	HSPA1B
KAT2A		AP2A2	UBAP1
CSRP1		AAMDC	TMEM134
SEPN1		MAST4	CSF1
CRYZ		UBE2S	HSPBAP1
CNRIP1		TPM1	XBP1
SYK		CKAP2	PNPLA2
DDX31		XK	TSC22D3
GRAMD1A			MYLIP
MRM1			DDAH2
TRIP6			MBOAT7
HAGHL			KLF15
SLC5A6			SLC35C1
FAM35A			SEPHS2
NCKAP1L			TSC1
MGST1			NFE2L1
CDK2AP1			MAP1LC3B2
FHL3			CLK1
CLUH			TMEM180
GSTM4			IFI30
STAT5A			MGAT4B
GDPD1			UBALD1
C1QBP			OAZ1
MUC1			ZNF777
FAM216A			DNAJB1
ZBTB24			THAP8
PTPN7			DNLZ
TOR4A			RELA
PEMT			C5orf45
TMEM177			FAM134A
HDAC7			TTYH2
APBB1IP			TMUB2
PYGO1			ERF
RRP9			RAB9A
MEST			ALKBH7
NPM3			PINK1
TYSND1			HLA-E
CNN2			HIST1H1C
PDIA5			ZBTB7B
ISYNA1			PHF23
HILPDA			TFPT
PDCD2L			RRAGC
TNFRSF19			ZFAND2A
TRIM26			CEMP1
PAPSS1			KCTD21
TLE1			MICALL1
MYBBP1A			SLC35C2
HSPE1			TNFRSF10B
GNPTAB			SLC38A2
DCTD			PGF
AGAP3			MAP1A
LPCAT4			LOC730183
PPM1F			HIST2H2BE
STK32C			AMDHD2
GNPNAT1			VIMP
LAPTM4B			RNF10
LZTS2			SAT1
IARS2			RNASET2
KHK			HIST1H2BJ
FAM45A			PSENEN
NOTCH2			OR2T8
ARF3			ATXN7L3
SRPK2			HIST1H3H
SPR			CHPF
ANKRD16			HIST1H2BC
MGST2			GSN
SCAMP3			NR1D2
SLC25A43			POR
MARS2			MAP1LC3B
NME1			FTL
RSAD1			DCAF8
TMSB10			HMOX1
CHCHD10			TNIP1
GAR1			MAP3K2
TBC1D9B			EIF4EBP3
WDR3			BHLHB9
S1PR4			MICALCL
ANXA11			GSPT1
GYG1			FLCN
MRPS6			JAK1
AGFG2			ATG14
KIAA0020			CNPPD1
CSK			B4GALT3
TGFBRAP1			B3GNT8
NUFIP1			RRAS
LAPTM5			PPP1R3B
UNG			CTSD
SACS			BBC3
DCTPP1			SESN2
HGH1			TAX1BP3
SFXN4			DNAJB9
C12orf45			TDP2
PDCL3			BRI3
CTSC			FICD
LYPLA1			MEGF9
NSMAF			NUB1
GUF1			SARS
UTP20			C19orf73
DHCR7			ITPKC
PUS1			HEXIM1
PDSS1			SPAG9
P2RX4			GAB2
DIS3L			TPRN
NOC3L			GABARAPL1
TRAP1			SPI1
CCDC58			SP6
MRPS26			IRF7
GM2A			IRS2
ALKBH2			SLC16A1
EXTL3			UBE2Q1
EXTL2			SPPL3
MRTO4			TMEM241
KCNK5			ATXN7L2
FAM162A			C6orf1
SRM			HIST1H2BN
DNAAF2			TMEM140
NDUFAF4			PELI2
RNASE1			KLC2
SDC4			AEN
D2HGDH			TMUB1
TRMT10C			MAFK
TMEM261			TPGS1
CBWD5			FRMD8
CAD			CREG1
SYNCRIP			LYL1
KIF2A			TFE3
RWDD2B			FBXO42
TBC1D4			STX5
HSPD1			ZNF784
CISD1			BOD1
AGTRAP			PBXIP1
PHB			CTNNAL1
GPATCH4			TPM4
MRPL24			RABAC1
ASUN			KIFC2
EARS2			IRF3
DTD1			TGFB1
TAGLN2			STK17A
PBDC1			C19orf24
DUSP2			MAPKAPK2
G6PC3			FAM222B
MSN			TMCC2
DIMT1			FAM109A
PPA1			ATP6V0C
ME2			ALOX12
RPL22L1			HIST1H2BG
NOP16			NFKBIB
ERMP1			CBX4
FAM189B			TMEM120A
NOB1			OPTN
BCAT2			ATP6V0E1
RBM28			TM7SF2
EHHADH			TNK2
TP53RK			STK40
QSER1			LPIN2
SLC25A13			CDC34
PEBP1			ZNF628
SETD6			PDZK1IP1
CHCHD6			BAG3
TTC27			CRTC2
URI1			NMB
ANGEL1			PARD6B
NOP2			FBRS
POLR1B			CFD
CTSH			RASD1
CNKSR3			STAT6
PGRMC1			ZNF296
MRPL15			SPSB3
TRNT1			IRF2BP1
ALG3			RTN3
ARHGDIB			CPTP
NDRG3			GLA
RCC1			KLF6
AMT			TMSB4X
DUSP14			ACSM3
GEMIN4			DEDD2
NCL			UFSP1
ARPC1B			BIRC2
ATIC			HIST1H2AC
ALDH1B1			SMIM3
WDR43			MTMR4
MAK16			UBC
SLC5A3			TRIB3
AHCY			ZC3HAV1
HEATR3			CSRNP2
METTL8			CREBRF
KDM1B			NUMBL
TRMT11			LRP11
TOMM40			HIST1H2BD
PWP2			FBXO46
C8orf33			TMEM91
QTRT1			ANKRD37
NOLC1			ZNHIT2
POLR1A			ZFPL1
DHODH			UBE2M
PRDX4			JUN
WDR4			CITED2
BID			NAT6
PDCD11			SPNS1
CKLF			BLOC1S4
RARS			BRD4
TSR1			HBQ1
CDC123			KIAA1522
ATAD3A			BCKDHA
RUNX1			MARK4
NME7			BEX2
TAMM41			SYVN1
CCDC6			MNT
SLC25A19			MSRB1
CMSS1			NSUN3
PAK1IP1			SOD1
LTV1			ZFAND3
PPIF			WDR45
SLC25A22			APOL3
FAM195A			POLR1D
ZMYND19			KCTD20
MTG1			SLC25A37
TCOF1			YBX3
MRPS25			ZNF467
TRIM65			FAM89B
RBFA			DLG5
FDX1			MEF2D
MPI			CDIPT
FASTKD2			IFIT5
NIFK			RBCK1
SLC39A11			HBP1
C10orf2			FTH1
MRPL12			TMEM55B
YARS2			GPX3
ACY1			CDK9
DUS4L			MED25
PDLIM1			MTCH1
MRPS23			DLGAP4
ADSS			SIK3
TFAP4			INAFM1
RRS1			PCBP1
BMS1			ZC3H12A
URB1			MXI1
LAP3			SARAF
ATAD3B			ZNF580
RPUSD4			SLC25A45
MAP4			SPHK2
ATP13A2			PHOSPHO1
NDUFAF2			ARL13B
SLC19A2			LAT
RIOK2			FANK1
NUDT3			UBE2B
PDK3			ZNF655
ZDHHC9			ARHGAP12
EBNA1BP2			FLAD1
CIRH1A			ZFAND5
RYK			ANKRD18B
IVD			TMEM167B
MRPL4			KPNA1
AK2			MAT2B
NKRF			PLEKHM3
MYC			C3orf58
METTL16			ZNF768
LIPA			SIRT7
METTL13			ISCU
KNOP1			PPP3R1
PRICKLE3			MSI2
GIPC1			SERF2
LARS2			UIMC1
SMIM11			ADAM17
WDR36			SPSB2
MTSS1			UBXN6
PAICS			ELF3
COMMD7			SPATA24
CYTL1			AKT1S1
PPP1R14B			FOXP1
DTNBP1			RMND5A
PGAM5			WDR83OS
WDR12			FLII
CAMK2G			FADS3
CD3EAP			TMEM115
MRRF			HDAC5
MRPS35			CREM
SURF6			HIST1H3B
TMEM201			GKAP1
WDR75			SERTAD3
NCS1			JMY
CBWD1			MAP7D1
INTS10			HSPB1
PPAN			PCIF1
MRPS2			RGL2
CHCHD4			YIPF3
TRAF3IP1			PCMTD1
TFAM			ING2
DNAJC11			RAB5A
SEH1L			CHPF2
SIGMAR1			MOB3A
FAM217B			ATG9A
TANGO6			PPM1A
SNUPN			CPNE1
MRPS17			GPX4
EIF4G3			AVPI1
GIT1			C1orf122
DDX18			CDIP1
TELO2			YY1
ESF1			PNRC1
NADK2			DHX34
PPID			GRSF1
MAN1B1			NR3C1
SLC9B2			CDK2AP2
HMGCR			DNPEP
NIP7			CEBPB
TOMM34			B9D2
LSM7			GET4
GTF2E2			CRELD1
HS6ST1			IFT20
SNX14			CTSF
RRP12			NFKBIE
NOP58			CLIP1
NOP14			CDR2
PTMA			GABARAPL2
HNRNPDL			TSSC4
ZBTB9			PRKAB2
RRBP1			TMEM52
UNC13B			KCTD11
ZDHHC20			CEPT1
PARP16			RNASEK
DHX33			CCDC9
SIGIRR			EGLN2
TEX264			DYNLL2
PWP1			STX18
ADK			ZNF771
BRIX1			DCK
MCUR1			PPIB
RABL2B			DAP
FAM98A			YY1AP1
XPO5			THUMPD1
UTP14A			AMMECR1L
UNC93B1			NRBP1
FAM210A			FOXJ2
POLR1C			DAPK3
PDIA4			LIN37
NAT10			INO80B
CCT6A			KANSL1L
ISOC1			ZNF292
NAA15			MIB2
P4HA1			FZR1
ZDHHC18			BTG1
DBI			AP4S1
NIN			SAT2
ERGIC1			CCDC176
C11orf31			KLHDC8B
MTIF2			MORC2
FAM49B			GPR146
PTRH1			GABARAP
AP1S1			SELK
EML4			SSSCA1
MRPS34			ADI1
FLVCR1			NFAT5
USP28			SH3GLB2
IL27RA			CLDN15
MFSD3			PLK3
SH3KBP1			SHC1
OTUD6B			MXD1
NIT2			HIST3H2A
PCNXL4			SLC35E1
AKR1A1			B2M
RPAP1			ATP6V1E1
NCBP2			DMWD
NAGPA			C11orf68
MCAT			UBB
MRPS30			ADPRHL2
MON1A			ARHGEF2
UTP15			HIST1H2BO
TMEM5			OLFML2B
POMGNT1			DOHH
DHX35			CMBL
TTC8			OR2W3
SLIRP			STK17B
FKBP5			POMT2
MEGF8			GNS
EHMT2			APBA3
DPP3			PIK3CA
DHX37			SLC35F6
NMT2			ZNF653
SNRPA1			KCTD13
CNOT7			IRF2BP2
COX10			ZBTB2
IFT46			KANSL1
ETS2			IL1RN
ZNF318			TUBA4A
CAPRIN1			STX4
HEATR1			ITM2B
TBRG4			FLNA
HDHD3			ST6GALNAC6
METAP1			PERP
RHOBTB3			CREB3L1
PGK1			C9orf69
ITPA			FKBP2
NOCT			PLIN2
LCLAT1			KIAA0513
RANGRF			WBP2
PIP5K1A			MEPCE
NSUN2			HECA
NOC2L			PER1
BCL7C			PNKP
NR2C2AP			STAP2
ZMYM4			TXNDC12
SLC16A10			LMNA
ILVBL			MAP2K7
TBCK			PPAPDC1B
MTRR			MZF1
TFB2M			ZNF346
DCUN1D5			ZBTB22
MINOS1			BEX4
GTF3C6			SH2D3C
NUDT5			TCEANC
ADSL			MGAT1
BAG2			HEXIM2
RIOK1			TESK1
HSPBP1			GNPTG
PRMT5			FXR2
COX16			FGD6
SLC35A3			ARIH2OS
TEX10			RASA4B
PARL			PPM1D
SQLE			HYOU1
MRPS28			KAT6B
STK26			ZRANB1
SLC9A6			BAG1
PMPCA			HIST1H2AE
FRAT2			RHOB
			CHD2
			ARF1
			GOLGA5
			ADIPOR1
			TMC5
			NAB2
			RHOF
			ABTB1
			METTL9
			MAF1
			GATSL2
			SVBP
			TMCO3
			IGF2BP2
			PRAF2
			TNPO1
			PRKRA
			RASGEF1B
			HLA-B
			CNNM4
			SLC29A3
			EDEM1
			CD55
			TRANK1
			TSEN34
			PTOV1
			FAM53C
			HYAL3
			BAG6
			PIM1
			TVP23B
			ORAI3
			AP5Z1
			SLC3A2
			R3HDM4
			DRAM2
			GCC1
			USP12
			CLIP2
			SNX16
			MIEN1
			CEBPG
			ARRDC2
			LAMP1
			SH3BGR
			NKIRAS1
			DNAJB2
			TNFRSF25
			ATG101
			BCL6
			RNF208
			ATG13
			IRF1
			NATD1
			TPRG1L
			GNAI2
			CCDC24
			FUCA1
			SLC43A2
			IZUMO1
			NEU1
			CREB3L3
			SETD1A
			PRRT3
			PMAIP1
			SNAPC2
			TXNDC11
			KLC3
			NPEPPS
			GATA2
			CRIPT
			KDM3A
			DCUN1D3
			LAMTOR1
			TMEM41A
			ELMO2
			DCAF12
			PCGF5
			EPAS1
			SYF2
			CEP164
			OSGIN1
			FKBP8
			PHF13
			CCDC174
			MVP
			CTDNEP1
			DHX40
			NCDN
			BRAF
			UBN2
			VASP
			IBA57
			TSR3
			GPS2
			ZNF787
			RFNG
			ASPH
			TMEM242
			DHFRL1
			PSAP
			OSBPL11
			TAX1BP1
			TIPARP
			MOB2
			SIAH1
			YPEL5
			DPCD
			FAM13B
			C7orf49
			CSTB
			MBD6
			FIS1
			PIAS4
			HIST2H4A
			HIST2H4B
			SIDT2
			RAD9A
			CCDC126
			ZNF513
			WASF2
			SLC40A1
			SESN1
			ZNF394
			FES
			SNX15
			SEMA7A
			ARIH1
			C9orf78
			BAX
			DAZAP2
			ZBTB21
			TLE4
			UBE2R2
			OTUD4
			C14orf119
			ATXN1L
			USP21
			PPP1R35
			ANXA4
			FUZ
			GSK3A
			TSPAN31
			SPATA2
			ZMAT2
			GLTSCR1L
			PLSCR3
			EPB41
			SUPT4H1
			NEK7
			MEF2BNB-MEF2B
			RNF181
			RUNDC3A
			EMP3
			ASH1L
			KLF9
			EMC3
			SLC39A7
			GATAD2A
			C6orf47
			KLF16
			FOXO1
			KLHL24
			SECISBP2
			ZNF581
			ELF1
			CSDE1
			NUDT4
			SHARPIN
			RBM38
			GMPR
			YPEL3
			PLEK2
			ZER1
			TBC1D15
			PTGES3
			ARRB2
			ARID3B
			STARD10
			MT2A
			HBD
			MAN1A1
			LASP1
			AUH
			FAM21C
			TBC1D17
			FBXL3
			SETD9
			ULK1
			THAP11
			FBXO11
			SIAH2
			HERPUD1
			OTUD5
			ZBED6
			JADE2
			SRGAP2
			SH3GL1
			TREML2
			ARID1A
			EFCAB2
			POLD4
			CAMLG
			ABHD3
			C18orf8
			GFPT1
			DYRK1B
			KLHL28
			BAZ2A
			CBX7
			SDE2
			TOR1AIP2
			PI4KB
			TMEM251
			MAFG
			KIF13B
			IP6K1
			GADD45A
			FURIN
			SEC14L1
			JUND
			INPP5K
			ISCA1
			XPC
			SMURF1
			VCPIP1
			BSG
			CPEB4
			ABHD4
			FBXL20
			MAST1
			C2orf42
			G6PD
			LNX2
			RRAGB
			GPBP1
			TMEM170A
			CTXN1
			NAPA
			TSC22D4
			ZFYVE1
			PAIP2
			KDELR1
			CLP1
			PGPEP1
			C2CD2L
			XIAP
			RCE1
			CTSB
			SCARB1
			CTNNA1
			ZNF746
			WHSC1L1
			LPIN1
			CYHR1
			PIP4K2A
			DUSP28
			SAMD4B
			UBE2I
			EHD1
			CYSTM1
			DYRK1A
			GLRX5
			ATP6V1D
			KIAA0226
			VEGFA
			C7orf60
			ZBTB43
			UNKL
			STXBP3
			CREBBP
			ITPRIP
			CGRRF1
			EIF4A2
			SHOC2
			PCK1
			BRD2
			AFTPH
			EIF1
			MAX
			YBEY
			AFF1
			DNAJB6
			RPL17-C18orf32
			CRKL
			PILRB
			DHPS
			KHNYN
			PAF1
			HBG2
			WDR48
			VCL
			DNAJA1
			TMEM127
			TAGLN
			SEL1L
			ST3GAL1
			NHEJ1
			PRKD2
			BMF
			ZBTB48
			KDM6A
			MCOLN1
			MKRN1
			SH3BGRL3
			VPS28
			TRMT61A
			UBIAD1
			FBXO7
			EPC2
			KLC4
			C9orf89
			KLHDC2
			ANKRD27
			ASNA1
			SHB
			VTI1B
			DHX32
			CTIF
			AMBRA1
			MBNL2
			ISY1-RAB43
			MDM2
			REXO1
			NCOA1
			IER5
			MRFAP1L1
			AIP
			NAPG
			ZCCHC6
			PIP4K2C
			MAPRE3
			MED13L
			C6orf226
			CCDC69
			KIAA2018
			MRPL54
			GPX1
			DCUN1D2
			ATG2A
			WDR25
			TAF7
			EAPP
			SELPLG
			CCNI
			ING1
			TRIM11
			CHP1
			ARF4
			RC3H1
			TMEM203
			FAIM2
			RNF44
			KAT5
			RNF103
			GNB2
			VPS37A
			USP33
			CLCN6
			SLU7
			SPTBN4
			NRL
			CTSA
			CHIC2
			YOD1
			NDST2
			PRR14
			PPP1R15A
			FAM127B
			SYNE3
			UBOX5
			IFRD1
			AFF4
			PRKCD
			MEF2A
			COX19
			OTUD1
			OGFR
			PPM1L
			HIF3A
			GGT1
			MPV17L2
			ROGDI
			SLC9A1
			MGRN1
			WIPF2
			FDXR
			FAM102A
			MTHFR
			CLN3
			SGTA
			ZMYM5
			DDX59
			CIRBP
			GOLGB1
			AMPD2
			NAMPT
			NOL6
			SLC10A3
			VEZF1
			TRIAP1
			MBNL1
			CHPT1
			HPS1
			FBXL14
			MFSD5
			SECISBP2L
			UQCR11
			ID2
			PCMTD2
			BCL2L13
			CCDC94
			GNAI3
			BET1L
			RNF185
			ZNF598
			RBX1
			POLL
			ELL2
			TCEB2
			DCXR
			THAP3
			DUSP1
			ZNF747
			SERINC5
			STON2
			RRNAD1
			EPS15L1
			TAB2
			C11orf95
			CRIP1
			MTMR14
			UBE2D3
			NXF1
			REEP3
			HOMEZ
			RAB21
			DERL1
			ZAK
			CLK4
			RB1CC1
			ZNF805
			RPL36AL
			MAGED2
			SMAD2
			RAB7A
			ATP6V0B
			PAWR
			FDX1L
			TOLLIP
			IRAK1
			ASB13
			GNL1
			PRDX1
			EXOSC4
			RICTOR
			KPNA4
			ADNP2
			CKB
			NAPB
			ABHD5
			MLF2
			MPP1
			KCTD5
			EIF5
			BACH1
			IRGQ
			NUP153
			C19orf25
			MOAP1
			WIZ
			C9orf72
			MKNK2
			CDKN1B
			STRN4
			SIN3A
			C17orf62
			TMEM65
			FAM117A
			RAB4B
			RBBP6
			LTA4H
			SLC25A28
			DAGLB
			ZNF324
			NCOA2
			SEC13
			ZC3H10
			MARCH6
			OSTF1
			RYBP
			TAOK3
			IKBKG
			SPEN
			MBD5
			PAN3
			KIAA0430
			B4GALT7
			FAM214A
			ZCCHC2
			KTN1
			PRCC
			SLC20A2
			ZBTB7A
			CANT1
			MAP2K3
			TMEM57
			NELFE
			PEX5
			RNF14
			DMPK
			PPP2R2A
			ALDH6A1
			AMFR
			KDM5B
			ZNHIT1
			RNF19B
			JOSD1
			ANKRD12
			FAM179B
			TNRC6B
			BCAS3
			WIPI2
			USP7
			ARL2BP
			MAPK1
			ORMDL2
			SKP1
			CHMP4B
			GOLGA7
			PLCD3
			MAP3K11
			TBL1XR1
			CDC37L1
			LIPT1
			ZNF408
			ARFIP2
			COQ10B
			SP2
			TCEA2
			RAB11B
			PEX10
			KDM5A
			CAPNS1
			ARID4B
			UBXN7
			CTNS
			SSNA1
			RNF126
			ZNF143
			CWC25
			ELF4
			DCAF5
			PHF3
			LATS2
			CCDC117
			DYNLL1
			UBL3
			MUL1
			PDIA4
			ARHGAP35
			PTEN
			NCOA6
			SMURF2
			KMT2A
			CLPX
			ZNF609
			C6orf62
			C19orf71
			RASIP1
			CALR
			CCDC130
			SLX4
			C4orf32
			RC3H2
			GATSL3
			OSBPL2
			KDM3B
			REXO2
			LACTB
			LGALS8
			SBNO2
			PLEKHB2
			PPTC7
			OAZ2
			DNAJB12
			FOXN2
			RGS3
			KDELR2
			MICALL2
			CIB1
			HGS
			PTGR1
			PHF21A
			ARHGDIA
			GTF2H1
			RAB3IL1
			WTAP
			RILP
			GPR137
			GRINA
			RAB24
			CYB5R1
			PSMD9
			FNIP1
			VAMP7
			CFLAR
			HERC5
			USP53
			MAD2L1BP
			UBR4
			ST7
			MEA1
			ING4
			GZF1
			H2AFJ
			CCDC84
			DCAF10
			AGO2
			HIGD2A
			TPD52L2
			APPBP2
			DAD1
			PSME4
			KMT2E
			LRCH4
			KIAA0907
			ALX3
			UBE2A
			APBB3
			MARCH5
			VPS11
			B4GALT2
			DUSP16
			SNX17
			EIF1B
			ZBTB44
			KMT2D
			TXNRD1
			SOD2
			COL4A3BP
			ALDOC
			TRIP12
			DAXX
			RPL21
			HSPH1
			CYFIP2
			FBXW4
			PYGO2
			C17orf59
			PDIK1L
			MAP3K3
			AQP3
			TPT1
			WASL
			CYLD
			CTBP2
			UBFD1
			BRPF3
			C1orf43
			TMEM189
			CREB3
			FEM1A
			ZFX
			DDX3X
			DENND5A
			MED29
			PIK3R2
			RAB5B
			KDM2A
			C8orf82
			ITGAV
			WDR46
			TMEM43
			PHF8
			RAB1B
			EXOSC6
			ORMDL3
			IRF6
			LENG1
			C6orf106
			FSTL3
			OST4
			DCP1B
			CLN5
			CES2
			HIPK3
			ZNF384
			PCNXL3
			KIAA1147
			STAT5B
			CTU1
			AGFG1
			AGPAT9
			STAU1
			SRCAP
			ACER2
			IST1
			DNAJA2
			ANKMY1
			STX6
			TMEM56-RWDD3
			BLOC1S1
			GHITM
			ABCF1
			H3F3B
			FBXL15
			BLOC1S2
			PIKFYVE
			TMEM59
			ZNF213
			RSBN1
			AXIN1
			FIZ1
			ZNF34
			PCBP2
			MRPL14
			TRABD
			RPP40
			RAP2A
			FAH
			ST13
			FKBP4
			RNF139
			DIP2A
			GID8
			TTC9C
			LYSMD4
			TMEM259
			PITHD1
			SMCR8
			SURF1
			ARRDC1
			RNF187
			FRAT1
			MYL12A
			MIDN
			DPH3
			SRGN
			TMEM265
			CYTH2
			UPF2
			VPS51
			CCDC28A
			WDTC1
			PAPD5
			NQO2
			GNA13
			RNF114
			THAP9
			DNAJC27
			VEZT
			MYL6
			PTP4A2
			YRDC
			SETD2
			B4GALT1
			MBTD1
			METTL12
			GRN
			CACUL1
			TAF3
			SNAP23
			RUFY1
			ZNF646
			TMEM8A
			MADD
			MED10
			C16orf72
			LARP1
			BECN1
			SKIL
			CUL4A
			TMEM50A
			XPR1
			LYSMD3
			CIC
			YIPF1
			UBA52
			PDXK
			MSMO1
			RDH11
			FAM83D
			ENTHD2
			TULP3
			TALDO1
			EPN1
			WAC
			MED13
			HUWE1
			LRRC58
			LAMTOR5
			GDI1
			IGF1R
			CLIC4
			ANP32B
			SYNRG
			NACC1
			PPP1R3E
			RLF
			ZGPAT
			TSG101
			KANSL3
			FAM96B
			BUD31
			HSDL1
			CUTA
			CUL4B
			MFSD12
			ATG12
			LAMTOR4
			RABGAP1
			PSEN1
			PDP2
			PDPR
			GCDH
			AFG3L2
			BBS5
			HIAT1
			MBP
			CNOT4
			RXRB
			COG1
			CTAGE5
			ATMIN
			TBL1X
			KMT2B
			BROX
			NFE2L3
			RALBP1
			TAF10
			BCAP31
			TMEM81
			C12orf49
			MTRNR2L2
			SP1
			PQLC2
			RCOR3
			GID4
			RAP1A
			REEP4
			BCKDK
			SEC61A1
			AHSA1
			DDB2
			AAMP
			JTB
			ARAF
			ZFAT
			UBXN1
			CALCOCO2
			RNF146
			ZNF24
			MED16
			ZC3H11A
			CTDP1
			ZNF672
			KPNA6
			NBEAL1
			USP15
			PCGF1
			CLPTM1
			ZNF436
			SAP25
			TOB1
			CCDC91
			GATAD2B
			BAIAP2
			ZNF639
			CSNK1D
			GRK6
			NGRN
			DDA1
			CISD2
			OSTM1
			UBE2G1
			DYNC1LI2
			PSME2
			YTHDC1
			SBNO1
			MRPL36
			PPP1R10
			SIRT1
			TRAPPC5
			VAMP2
			CNOT8
			ZNF251
			CNBP
			CMC2
			LRIF1
			KDM4B
			CDK4
			COPS2
			MRPL53
			CCNL1
			ATP2B1
			ELOVL6
			TRAM1
			PSME1
			ASB8
			EPC1
			ZNF446
			GSR
			BRMS1
			STUB1
			SETD1B
			C7orf43
			TMEM42
			KCMF1
			ORAI2
			NFATC2
			MIA3
			CTH
			ATXN2L
			RUNDC1
			TCTA
			JMJD8
			MLXIP
			PSMD10
			ZNF304
			MED28
			TNFSF9
			PVRL2
			RAD23A
			KIZ
			CDC26
			TIMM17B
			PTPN23
			GBE1
			YIPF4
			ZFAND6
			HIVEP1
			SAP130
			MAP1S
			RAB5C
			MBLAC1
			RETSAT
			DEDD
			SORD
			PROS1
			MAPK6
			BRWD1
			GPANK1
			DCP1A
			PPP4R2
			ATP5SL
			UFC1
			SCAND1
			LIN52
			ECSIT
			GPATCH8
			GPR75-ASB3
			ZNF865
			SCAF1
			SSU72
			MIB1
			C19orf53
			LPXN
			ZBTB18
			RTFDC1
			RNF149
			PPP1CB
			VPS26A
			RPL36A-HNRNPH2
			TSPYL1
			EOGT
			NUMA1
			ETFB
			NKIRAS2
			TOM1
			NANS
			MARK2
			TBC1D13
			ADRM1
			DNAJC4
			FAM185A
			NDUFAF3
			ATF4
			BTF3
			RPS19BP1
			ORAI1
			TCF3
			HNRNPH2
			OSBP
			CNST
			PPP1R15B
			GNE
			APLF
			CDK7
			TMEM183A
			SMG5
			MTIF3
			IGF2R
			DVL2
			ZBTB11
			QPCTL
			KMT2C
			STRIP1
			ISOC2
			ATXN3
			ACADVL
			CDV3
			GCLM
			PEX19
			TAP1
			SPTY2D1
			LEMD2
			SPOP
			SND1
			ASXL1
			RABGEF1
			TOX4
			GADD45GIP1
			ZNF785
			AP2S1
			CDC42SE1
			CHTOP
			ZNF322
			GBA2
			FAM177A1
			SLC38A7
			ESRRA
			CHMP1B
			PUM2
			BTBD7
			MTF1
			TBCC
			ZNF524
			C12orf66
			SYS1
			TAF6
			DUS3L
			ABCD1
			EEF2
			NDUFA2
			PRPSAP2
			ZSCAN22
			TNFRSF1A
			AKIRIN1
			DDX52
			ADNP
			BTD
			CCDC127
			MYL12B
			ISG20L2
			C19orf66
			ALKBH5
			STAG2
			RSRC2
			HS1BP3
			FAU
			CNOT3
			TLK2
			ZNF507
			KIAA1033
			CEP76
			USP42
			ARCN1
			GBA
			E4F1
			GGPS1
			WDR20
			NCK1
			HDLBP
			ASB6
			COPE
			WDR74
			ATP5L
			SLC35B1
			KIAA0319L
			CASC3
			SCAMP2
			RAF1
			EMILIN2
			C11orf71
			GOLGA2
			TMEM222
			UHRF1BP1L
			DPM3
			FCHSD1
			GCC2
			POLR2A
			SLC9A3R1
			TFIP11
			DHRS1
			BNIP3
			UBQLN1
			FKRP
			HMG20B
			C9orf156
			AKIRIN2
			CNNM3
			TRAFD1
			LAPTM4A
			ETNK1
			ZNF433
			DCTN2
			FBXW5
			CDYL
			TMED1
			ATP6V1A
			HSF1
			EIF3J
			RSBN1L
			MED19
			HMHA1
			PAFAH1B2
			ZHX1-C8orf76
			SRXN1
			ARIH2
			GLMP
			NACA
			NRBF2
			CLIC1
			ELMSAN1
			FOXJ3
			RBM22
			SMG1
			ZNF79
			MYPOP
			SERP1
			KIAA1191
			NIPBL
			ZNF687
			SNRK
			C10orf54
			XPOT
			CTR9
			PLBD2
			ZSWIM6
			PNO1
			HECTD3
			ADAR
			TMEM179B
			ASNSD1
			ZSCAN16
			AKT2
			DRAM1
			MEF2BNB
			GRIPAP1
			C18orf32
			DOT1L
			HMCES
			ALG2
			BAD
			TMEM199
			YIF1A
			ZNF316
			CMPK1
			PPP2CA
			SCYL2
			RNF214
			RPAIN
			CC2D1B
			GOT1
			GPBP1L1
			TAF1D
			CSNK2B
			VDAC2
			RNF167
			C12orf76
			MICU1
			ZNF250
			BAG5
			TRIM39
			FEM1C
			YIPF2
			AP2M1
			AURKAIP1
			HSP90AB1
			C12orf10
			SAFB
			SURF4
			ELK1
			ACBD3
			SUPT5H
			MED26
			ST3GAL3
			YAF2
			CCDC115
			SLC8B1
			MTHFD2L
			SEC31A
			GNPDA1
			KAT6A
			MRFAP1
			CD2BP2
			TMEM183B
