## supplemental table 7 for "Comprehensive Characterization and Global Transcriptome Analyses of Human Fetal Liver Terminal Erythropoiesis"

### Sheet: common DEGs
gene	CB_log2FoldChange	FL_log2FoldChange
NPTX2	15.1952	10.8139
LRTM2	12.2767	8.47096
PPM1E	11.7081	7.63099
CCDC177	11.6543	10.1521
NKX2-4	11.1731	11.759
NRCAM	10.7864	12.9223
MUM1L1	10.7051	11.2395
EPB41L4B	10.4539	6.71471
ELOVL2	10.3992	4.54121
HS6ST2	10.3828	11.5505
TPSAB1	10.1593	2.0934
CD52	9.96829	3.54156
DLL3	9.8767	5.75323
PHLDA2	9.8617	4.58854
SOWAHA	9.74325	3.25907
NPY1R	9.67836	9.3392
NAT8L	9.62904	5.62853
ELOVL4	9.60488	9.30377
PDLIM4	9.56983	5.45553
COL15A1	9.42441	8.62627
CDKN2A	9.33759	6.83697
PPP1R1B	9.31992	5.66141
TBX20	9.1665	6.01936
CYP1B1	9.09001	5.66902
TEAD1	9.03614	5.54329
ID4	9.02821	10.6509
AMN	8.89803	5.63102
HRASLS	8.8522	9.6311
F12	8.84951	4.27824
PRDM13	8.79986	7.97807
UTF1	8.7916	5.61757
SAMD4A	8.78422	5.49976
SLC6A19	8.73044	2.37432
KLK1	8.69895	5.04803
PTGER3	8.63132	2.65823
RCSD1	8.62874	4.05514
VGF	8.62433	9.01681
ADRA1D	8.56008	6.19276
ERRFI1	8.52948	5.7515
PLEC	8.51412	3.86817
EVA1C	8.44546	3.50002
LMCD1	8.34439	4.96272
C4orf48	8.33855	2.29811
GPC3	8.23252	12.3905
C1orf186	8.14537	5.27414
KISS1R	8.08489	4.71061
ROR2	8.06184	3.33379
PPIC	8.05689	3.62248
VIM	7.99964	2.37833
HHEX	7.9548	2.25421
TBC1D30	7.94878	6.75823
CDK15	7.89778	3.16133
PDE3A	7.78615	1.79129
KLRG2	7.74836	3.92081
HOMER3	7.74342	5.80327
SLC5A10	7.74132	4.40841
ABCA3	7.66536	8.3523
STEAP1	7.64737	6.15049
KIFC3	7.62138	6.62363
ELOVL3	7.58678	7.631
KCNK6	7.48668	4.20128
C14orf37	7.47376	3.67182
LGALS1	7.43254	1.83287
ITGBL1	7.42633	9.13708
BTNL9	7.41992	4.88594
WNK3	7.41857	5.85659
CYB561	7.378	5.42744
AHNAK	7.33088	3.95985
SATB2	7.32564	5.4867
MRAP2	7.30687	2.95082
GPR3	7.27859	4.52469
CCR10	7.27066	2.50424
ERVMER34-1	7.25322	5.01028
ANXA6	7.24782	2.02616
ME1	7.19915	4.23075
CDKN2B	7.18167	5.90826
TMEM121	7.07649	7.05521
NKPD1	7.04585	6.3659
EGR2	7.00315	4.42343
TJP1	6.98288	3.93376
GSTT2B	6.92301	3.55231
TMEM233	6.9051	7.25259
DBN1	6.88145	4.8542
RHOB	6.82233	1.69022
ETV5	6.82184	2.29469
ACVR1B	6.72612	3.40903
S100A11	6.70697	2.36511
PNMT	6.6648	2.30349
LONRF3	6.5835	6.13069
MOCOS	6.5789	3.60705
KLHL35	6.55633	6.3287
NDRG2	6.54867	6.81564
KCTD17	6.49573	2.19757
TSC22D3	6.4773	6.77338
USP2	6.47256	4.54989
LHX6	6.4529	7.94042
HPGD	6.43954	4.81426
BMPR1A	6.43767	4.53634
SH2D2A	6.42749	4.47274
DBNDD2	6.42613	4.43714
CDR2L	6.42315	3.16274
FAM83G	6.40314	3.76531
STX3	6.37191	4.69126
RTN4RL2	6.36306	4.98106
ARHGEF33	6.30917	5.33778
NEURL1	6.29246	6.06635
GSTM3	6.27799	2.79736
EPHX2	6.24953	3.74739
TMEM54	6.23099	2.21451
TUBB3	6.22929	5.56193
DZIP1	6.20807	3.50171
STEAP1B	6.18631	6.65648
PRKCB	6.17713	2.46454
IL12RB2	6.13591	2.45409
ASS1	6.12186	2.1588
ARHGEF10	6.12161	7.00929
BATF3	6.05133	4.84999
ENPP3	6.04805	2.94219
CRYBA4	6.00013	1.48053
IL9R	5.99067	1.32631
STAG3	5.95913	7.22403
LITAF	5.95222	2.85464
NKX1-2	5.94233	4.40333
TLX2	5.9137	6.07997
SPRR2F	5.89795	4.97322
KDELR3	5.87863	5.61241
RNF157	5.87696	4.35325
CPNE7	5.83368	7.24216
SHCBP1L	5.82793	4.15759
C3AR1	5.79331	4.91549
ZFR2	5.79175	5.86477
LY6E	5.76937	1.84196
NDRG1	5.74614	4.94149
TAC3	5.73129	3.83389
TRIM7	5.70487	3.54924
BOK	5.69219	5.27439
CA11	5.6545	3.79886
CRIM1	5.64864	4.2926
ASCL2	5.64573	7.40268
FAM64A	5.60004	1.30151
IL4R	5.57753	1.85634
PRR7	5.54384	1.77826
TMEM98	5.54289	1.97353
NOS3	5.54211	3.39038
CILP2	5.53527	6.75869
KCNS1	5.51721	7.05217
PLEK2	5.49998	2.27425
PTPN21	5.49306	1.24399
DUSP6	5.4858	4.41162
SPI1	5.48131	3.98246
RYR1	5.47306	5.82521
PHACTR1	5.44703	5.05128
ALOX5	5.40977	3.81276
STXBP6	5.39281	5.43073
PCSK1N	5.38911	7.86703
ARSG	5.36398	3.1098
PKM	5.35328	1.00135
CRYM	5.34867	7.16903
AKAP2	5.31835	2.40756
AXL	5.31517	4.93039
IL18R1	5.30699	5.08629
SLC39A14	5.26791	3.45203
LPCAT2	5.25663	2.30502
KRT19	5.25588	4.04174
TYRO3	5.22647	1.18669
DUSP5	5.22254	4.95009
TSPAN7	5.21768	3.36848
MOV10L1	5.19343	3.67685
SNX33	5.13647	4.02488
TPM4	5.135	3.92864
LRAT	5.13077	3.84582
FOSL1	5.11502	3.17008
TAF7L	5.11468	9.12556
KCNC3	5.11295	7.93133
EGR1	5.10556	1.89131
GATA2	5.08179	4.25234
SMC1B	5.06449	4.88696
PROB1	5.05321	4.83343
PTRF	5.05054	4.58262
TPST2	5.04465	1.62134
FAM49A	5.02857	1.39573
FNDC4	5.02699	5.11065
CNNM1	4.99484	5.22341
SFXN3	4.98724	5.2811
TMSB15A	4.98635	5.13305
PLK2	4.96904	2.28715
PTCH1	4.91779	4.35574
CPEB1	4.91348	3.40226
TMEM155	4.91064	4.31224
CGREF1	4.87128	4.03322
SYCP2	4.85165	7.90501
LPCAT1	4.84138	3.53513
EPAS1	4.81961	5.61956
PRG2	4.80382	4.82149
TIMP1	4.80049	3.55645
DNAAF3	4.79478	2.47408
KCNN1	4.75189	3.3044
CXorf57	4.73664	3.78936
KIAA1324L	4.73651	4.08345
CCDC85C	4.72577	2.97682
GLB1L2	4.67149	5.91753
RSAD2	4.66786	3.4856
CDH24	4.64971	2.97547
GPR153	4.60357	2.73709
ACTL10	4.59713	3.27013
C12orf75	4.57948	2.94767
C17orf104	4.57812	3.85877
S100A10	4.57678	1.45519
PACSIN3	4.56992	4.09512
C17orf96	4.53168	3.64797
FGFR4	4.5171	4.32238
LRP4	4.50047	4.12136
DPF1	4.49036	3.52497
ANGPTL6	4.48979	4.78752
TFEB	4.48378	1.414
SYP	4.4836	4.98636
ZNF704	4.4821	1.09738
MLF1	4.47726	5.84044
GPR150	4.47329	1.18682
C19orf38	4.47242	5.34654
BCAR1	4.46525	1.80316
RASD1	4.42789	2.92832
MAST4	4.40586	2.59562
SELM	4.39248	2.42903
HIST1H4K	4.39209	1.86652
DHDH	4.35416	2.48326
GLS2	4.3422	4.16081
CIART	4.34109	4.16687
CEBPA	4.33298	6.21933
LPPR2	4.32718	4.68194
SLCO2B1	4.31772	4.57985
KIAA1522	4.31215	2.78386
MORC4	4.30927	5.37514
LOC100996693	4.29005	3.46287
AQP3	4.28714	1.43583
HIST2H2AC	4.28603	1.49495
IL18RAP	4.27009	5.2369
CTXN1	4.267	3.51761
RHPN2	4.21189	3.24444
CRYBB1	4.19813	2.21295
HOXB7	4.18408	1.85609
RHOC	4.17656	2.68239
ACPP	4.17172	3.46357
HIST1H4C	4.17148	3.0422
GP1BB	4.14529	3.12252
PNMA6A	4.13513	4.56984
NRTN	4.09384	3.26653
RAPGEF5	4.06834	5.83653
SHROOM1	4.05374	4.1185
FAM213A	4.04528	2.16652
TNFRSF12A	4.03715	4.03656
NPW	4.03219	5.52766
PPM1N	4.01567	2.70962
KSR1	4.00143	2.50809
ZFP42	3.99216	3.80219
PHLDB1	3.98756	2.8374
NFATC1	3.98585	3.77585
SLC9A5	3.9812	3.59569
ALPL	3.95706	4.35154
RGS19	3.95123	1.27362
DGAT2	3.92678	3.63535
DACH1	3.91186	4.13694
GDAP1	3.90618	2.00786
NXPE3	3.8994	2.63286
SLC45A3	3.89412	4.89201
ZFP36	3.86759	2.27559
GAL	3.82841	1.42403
GMIP	3.81683	2.52152
ACTG1	3.80826	1.30715
PTPRS	3.79134	6.85272
HS3ST3B1	3.75291	4.07432
SEPT9	3.75003	1.11321
ESRRG	3.74529	3.35887
KCNK1	3.73454	7.35577
CA1	3.70965	7.34614
PODXL2	3.70569	3.5751
ASIC4	3.69623	6.69858
FLNA	3.68909	1.30027
C3orf52	3.68873	2.18247
ZCWPW1	3.67443	4.34208
CLIC2	3.66712	2.57881
CAV2	3.62296	4.15196
HBZ	3.6123	4.7234
FUOM	3.59814	2.05305
SH3BGRL3	3.59335	2.35095
TRERF1	3.58296	1.53961
BEX2	3.55606	3.89091
ENO3	3.5512	1.86004
HSF2BP	3.55082	4.28004
RABAC1	3.53139	2.17603
CNKSR2	3.50829	1.75726
VSIG10L	3.50309	2.58684
FABP5	3.50056	1.90013
CBS	3.49803	1.21617
PER3	3.495	2.12666
EFNA4	3.4899	1.37476
LRRN2	3.47436	2.63587
C17orf51	3.47244	1.57053
ZNF239	3.4611	2.1656
LRIG3	3.45556	2.65196
PLK3	3.45432	1.7764
CHPF	3.44554	3.79774
ID2	3.43914	3.16399
HSPA2	3.43838	1.47657
STON2	3.43715	2.92281
CORO2A	3.42751	2.96688
GAREML	3.42515	3.77373
KLHL13	3.4199	1.88775
HES1	3.41326	1.42966
P3H4	3.38948	3.69815
AK4	3.38199	3.73032
SYNGR3	3.38136	3.46084
ACOT1	3.35219	1.53395
ADGRE2	3.34154	1.68416
SERTAD1	3.3366	2.24375
TNNI3	3.27938	1.64702
CMPK2	3.2659	2.50971
MBOAT7	3.25629	2.1403
ZYG11A	3.24874	3.66484
HIPK2	3.24769	1.93137
PORCN	3.24561	2.26494
WDR54	3.24033	3.3073
TRIB3	3.22584	3.02052
CST3	3.21867	1.33862
HBE1	3.20213	4.90638
KHDC1	3.19571	2.92676
FGFBP3	3.18745	1.11342
SUGCT	3.17327	4.08994
SNTA1	3.17221	3.74987
TMSB10	3.15568	1.81446
ANKRD13B	3.13573	3.81196
GPR176	3.13544	3.35496
SPR	3.13444	1.49521
CBL	3.12083	3.21566
PARD3	3.11174	2.77659
TNS3	3.11088	2.19459
KLF9	3.10888	1.20988
NEFH	3.08089	4.53555
PITPNC1	3.0753	2.2202
PLEKHG4	3.07307	2.9662
RPP25	3.06043	1.76849
ADAMTSL5	3.05193	1.26103
DNLZ	3.04412	1.49681
PAM	3.04347	2.33909
EHD2	3.03997	4.5762
SPATA24	3.03589	1.21572
SPTBN4	3.03342	1.79815
C9orf91	3.02698	1.01551
SEPT5	3.02555	7.25958
ELMO1	3.01428	1.00268
FAM184B	2.99947	4.27637
DLGAP4	2.99547	3.62415
BTN2A2	2.99517	3.21605
ANXA5	2.98855	1.5151
ASRGL1	2.98734	1.22239
KIF21A	2.98677	2.01064
LZTS3	2.98644	2.00823
ARMCX1	2.9803	1.15501
CRYBG3	2.97096	2.62291
SPAG6	2.94626	2.37297
ARHGAP6	2.93091	2.35262
EPS8L1	2.91954	2.12242
UCHL1	2.90403	7.16124
ACOT2	2.88648	1.42423
ESYT1	2.8791	1.13816
EXTL3	2.86894	1.10761
SNPH	2.86165	3.45153
ADGRL1	2.85504	3.30426
PXN	2.8426	1.97483
OPLAH	2.8359	1.72304
MIF	2.82361	1.14148
CKB	2.81838	3.28726
MEIOB	2.81155	3.36136
PCOLCE	2.80076	4.93066
NRGN	2.7978	1.7828
MLC1	2.79771	3.39135
GCNT1	2.77585	1.15179
RELL2	2.74996	1.08559
TERT	2.74093	1.32691
XKR9	2.73983	5.23028
EFNA3	2.73751	1.47614
HSPB1	2.72224	1.48716
FKBP11	2.71951	2.30292
TMEM38A	2.7186	3.54007
PEAR1	2.71196	3.32435
PLEKHG2	2.70208	2.15244
TUBA1A	2.69267	1.81046
GIPC1	2.6922	1.28947
PIK3R3	2.68443	3.04901
CCDC24	2.68398	1.48717
SLC6A6	2.66362	1.84752
PSTK	2.65948	2.05758
CAMKK1	2.64972	2.74316
ITPR1	2.6303	1.03676
LIPE	2.62807	1.18693
C19orf81	2.62021	2.77784
HIST1H2BJ	2.61916	4.52133
USP44	2.6151	2.78813
GGT7	2.61507	2.5233
HSPA12B	2.61145	1.3512
BCL2L1	2.61057	1.13082
CD99	2.60926	2.98262
BAIAP2	2.6068	1.54868
CDK20	2.60594	3.00105
LPAR5	2.60397	2.02782
IMPDH1	2.59729	2.34136
SEPW1	2.58643	1.22232
PYGL	2.57466	3.9746
MARCKSL1	2.56352	3.38996
PALLD	2.56229	2.22765
PPAPDC1A	2.55911	1.73867
LRFN1	2.55062	2.41209
CLEC11A	2.54586	1.5743
PFKP	2.54058	1.05515
TIMP3	2.53227	1.89385
RGS6	2.52792	4.14244
TMEM99	2.52004	1.27614
LDLRAD3	2.51634	1.31406
SH3BP1	2.5154	1.63354
RAB3A	2.51444	1.20939
PER1	2.50758	2.49312
STMN3	2.49936	3.24793
SNAI1	2.49611	3.75654
NRIP3	2.49216	4.01714
TRPM4	2.48756	1.46376
MYO6	2.47611	2.842
DNAJC18	2.46949	1.51918
PPFIA3	2.46353	1.99955
CDC42BPG	2.46003	2.027
C3orf18	2.45234	1.31921
SMCO4	2.44228	1.82924
HIST1H2BD	2.42898	1.66887
FAM127C	2.42576	2.80952
TEAD3	2.41785	2.49042
SLC27A5	2.41449	1.49125
FGFR1	2.41366	1.51119
ROBO3	2.41049	3.8099
SEC24D	2.40421	2.13568
SYCE2	2.39253	3.10566
MANEAL	2.38625	2.90226
TMEM185B	2.3667	1.80922
RTN2	2.36263	2.76499
TTYH2	2.36177	1.00738
TGFB1	2.3593	2.64426
SCO2	2.35709	1.54016
PDE4A	2.35625	1.29677
ENO1	2.35555	1.64132
BTG1	2.35419	1.41189
RILPL1	2.35358	1.93058
SH3GL3	2.35012	4.42907
CDC42BPB	2.33618	2.20378
TCF15	2.33444	2.294
LRRC61	2.31704	2.54074
FAM83F	2.31316	1.40579
HTATIP2	2.28026	2.73102
DERL3	2.27273	1.59572
MXRA7	2.26127	2.21469
NDUFA3	2.25962	1.1882
SORBS1	2.25678	1.00676
POLE4	2.2534	1.94185
RRAS	2.25338	1.03582
CRYZ	2.2317	1.39689
RAB29	2.23081	2.37002
ECE2	2.21838	1.83437
KCNQ5	2.21296	2.4044
PTPN9	2.19087	1.10205
GPT2	2.18521	2.02699
C17orf67	2.18476	1.60166
PNMA1	2.17471	1.19049
HIST2H4A	2.17315	1.86069
HIST2H4B	2.17315	1.86069
NCR3LG1	2.16714	3.1433
UNC119	2.16616	1.15683
ABHD6	2.14548	1.28282
CDKN1C	2.14326	5.08413
GPRIN1	2.13025	2.12217
FAM222A	2.11998	4.87157
TMEM45A	2.11968	1.02995
CBY3	2.10756	1.54531
IKZF3	2.09522	2.98641
MAX	2.09464	1.16884
VASP	2.08886	1.03181
AP1S1	2.0877	1.49682
ABHD11	2.08159	1.47659
NEIL2	2.07809	1.69856
NDST1	2.06814	1.33699
ZNF521	2.06798	1.18826
CREB3L2	2.06266	1.37548
LOC100129697	2.06075	2.39836
UBXN6	2.05938	1.09975
NRBP2	2.05425	1.05274
IGSF8	2.05311	2.06497
TTC28	2.04733	1.70529
F2RL3	2.02877	1.18698
BCAR3	2.02715	7.70107
YBX2	2.02326	4.48501
YIF1A	2.02185	1.26671
ICK	2.02005	2.00013
MVB12A	1.9945	1.19586
HIST1H1C	1.98328	1.85511
METRNL	1.98006	2.76233
NDUFA11	1.97749	1.02462
FHL3	1.96801	2.19638
PMVK	1.96667	1.7639
CBFB	1.95525	2.9505
UBE2E2	1.95431	2.11022
CECR5	1.94416	2.5012
MFI2	1.93809	3.54257
EXOG	1.93643	1.35226
CAMK1	1.93575	2.94645
PITPNM1	1.92189	1.7427
EMILIN2	1.91916	1.34982
ADGRE5	1.91907	1.33704
POGK	1.9134	1.28416
NUMBL	1.90821	1.24379
KIT	1.88787	1.83693
BFSP1	1.88596	1.80448
HIST1H2BK	1.88217	3.24557
RNF144A	1.88101	3.94997
BMP1	1.87723	1.70716
HIST1H2AC	1.87331	2.01141
MFSD6	1.87247	1.39166
HSPA4L	1.87083	1.38882
EMP3	1.86157	1.03313
IDS	1.85399	1.37636
HABP4	1.84612	2.09324
SAMHD1	1.84191	1.18621
EPB41L4A	1.83301	2.07919
BSCL2	1.81899	2.95041
CISD3	1.81665	1.05503
GPI	1.79756	1.20178
FBXO10	1.79659	1.70912
AHR	1.78594	1.00725
RAB31	1.77865	2.50093
POLR2L	1.77499	1.2434
BEX1	1.77386	5.34243
CLIC1	1.77374	1.43058
ZNF599	1.77014	1.2581
TRIB1	1.76511	4.39659
FBLN2	1.75738	2.47896
CBX2	1.75539	1.5429
JOSD2	1.74216	1.25841
LTBP4	1.74194	1.63428
POMT1	1.73882	1.57714
GSTO1	1.73684	1.04281
MSI2	1.72818	1.40091
TUFT1	1.71987	1.2775
ZBTB16	1.71556	2.7502
ARHGAP32	1.71122	1.3151
GMPPA	1.70355	1.23884
LDHA	1.70231	1.60629
C19orf57	1.69936	2.55757
KRBA1	1.69639	2.25299
SLC46A1	1.69302	4.03658
SLC12A9	1.69296	1.44257
NAB2	1.69208	2.02863
KIAA1804	1.68988	3.36874
CDC25B	1.68886	1.36603
LGALS3	1.68769	1.5266
ARL4D	1.68611	1.56116
ASMTL	1.68526	1.10869
ABCA2	1.68472	2.51146
SMIM4	1.67675	2.13896
CTSV	1.66981	1.81315
LAPTM4B	1.66005	2.70489
TBC1D4	1.65829	1.91104
FMNL3	1.65073	2.79606
CERS1	1.64817	3.8632
GAD1	1.64688	2.6073
TSPYL2	1.64258	1.07176
TM7SF2	1.64149	1.30219
SLC16A1	1.64014	1.17093
GLA	1.6322	1.20054
NDRG3	1.62915	1.53976
ZP3	1.62856	2.80862
C1orf233	1.62714	3.18734
LSM10	1.62511	1.27995
HIST1H2AI	1.62298	1.38057
CD320	1.62005	1.15217
S100A6	1.61723	1.23185
SLC36A1	1.61691	1.28634
TNIK	1.61422	2.28035
ROMO1	1.60761	1.78846
SHISA7	1.6032	3.49881
SPATA2L	1.59577	1.67283
MFSD10	1.58662	1.64747
ARG2	1.58258	1.58615
EIF4EBP3	1.58214	1.48247
TCEA2	1.58145	1.11004
IRF3	1.57949	1.1397
BEX4	1.57541	1.53155
EIF4EBP1	1.56679	1.02446
C9orf89	1.56428	1.17772
DUSP23	1.5518	1.62687
HN1	1.55094	1.10428
ADAM15	1.55093	1.35341
C3orf80	1.54871	3.25318
S100A13	1.54379	4.18943
TUBG2	1.53921	1.25828
DTD1	1.53444	2.3473
HDAC5	1.5333	1.77183
CLIP2	1.53202	2.13746
ZNF593	1.53123	1.83556
FJX1	1.52939	1.57887
BCL9L	1.5173	1.46315
SLC35F2	1.51595	2.49039
MEST	1.50603	2.38697
SIL1	1.50362	1.29783
LENG9	1.50193	1.91429
EXOSC5	1.50153	1.28712
SLMO1	1.49972	1.6154
ARRB2	1.49397	1.0189
B9D2	1.48096	1.01565
ATOX1	1.47966	1.26859
TCP11L2	1.46313	1.25424
RALGAPA2	1.461	1.31555
TAX1BP3	1.45888	1.52761
SMYD2	1.45381	1.01617
TMEM216	1.45352	1.31731
NTPCR	1.45216	1.0137
HOMER1	1.45184	1.15403
CCDC113	1.45043	1.78108
G6PC3	1.43859	1.2468
NR1D1	1.42256	1.00455
CBX8	1.41609	1.12041
WDFY2	1.41382	1.2205
RTKN2	1.41101	3.88915
B3GALT6	1.40198	1.12927
PTDSS1	1.40141	1.01519
C16orf13	1.40065	1.47484
TXNDC17	1.3984	1.64108
UBE2M	1.39401	1.09902
KLHL32	1.3929	2.55321
ADORA2B	1.38612	1.06575
CD44	1.38538	3.50545
SIPA1L3	1.38479	2.08903
FAM98C	1.38464	1.00871
AAED1	1.37945	3.43843
SLC27A4	1.37384	1.10843
DGAT1	1.36797	1.54374
HM13	1.35125	1.26482
EEF2KMT	1.34931	1.37973
LDHD	1.34281	1.27851
FHOD1	1.34188	1.66015
SPRY1	1.34168	1.88879
PRDX1	1.34148	1.24279
TMEM159	1.34071	1.46119
PTTG1IP	1.3404	1.38352
LACTB2	1.33842	1.61279
VPS16	1.32824	1.42978
HIST2H2AA3	1.32428	1.31654
HIST2H2AA4	1.32428	1.31654
PYGB	1.32171	2.30233
RHCE	1.32156	2.76913
RETSAT	1.31347	1.14707
BLCAP	1.31278	1.47043
SLC31A2	1.30385	1.32189
HLA-E	1.30376	1.18818
TEF	1.29765	1.47413
IPO4	1.29719	1.2442
UGDH	1.29646	1.63813
TMEM177	1.29397	1.21471
SSR4	1.28721	1.30122
HYAL3	1.27979	1.0794
ZNF77	1.27954	1.52423
SLC9A3R2	1.27898	2.03544
ZNF232	1.27724	1.51992
LOXL3	1.27626	2.75677
GRAP2	1.27613	1.306
CDC42EP2	1.27536	2.83772
SOX21	1.27369	1.28
SLC1A4	1.27084	1.40043
NAGA	1.26875	1.12898
DUSP2	1.267	2.11363
RNASEH2C	1.26364	1.27671
C9orf16	1.25402	1.08096
MEA1	1.24877	1.39381
SLC25A19	1.24792	1.07917
SKP2	1.24605	1.26898
GSS	1.23551	1.87682
CCND3	1.23481	1.20875
SLC39A10	1.23415	1.93572
AHCY	1.22802	1.79241
RASL11A	1.22177	1.66119
SLC4A2	1.1977	1.43764
ZNF580	1.19592	1.1172
TNFRSF19	1.19581	1.64838
PAFAH1B3	1.1941	1.05113
NIT2	1.19152	1.57761
CDIP1	1.19134	2.30964
TPI1	1.18942	1.43425
CA2	1.18844	1.71631
EIF6	1.18723	1.23486
PNO1	1.18697	1.36522
NCDN	1.18276	1.38617
ZNF821	1.18249	1.01556
PAM16	1.17656	1.35507
COCH	1.17403	2.5303
FAM216A	1.17229	1.03459
CTSC	1.15835	1.75453
ATXN7L2	1.15816	1.11216
THEM4	1.15096	1.01631
TRMT61A	1.14935	1.39722
SERTAD3	1.14715	1.2024
LIMK1	1.12907	1.2254
ZNF287	1.12773	1.25228
HIST1H2BC	1.12667	2.07512
PRDX5	1.12422	1.19949
ARF3	1.11595	1.27062
ALKBH2	1.11039	1.14738
REEP6	1.09494	2.95122
FADS3	1.08766	2.27752
ANXA1	1.0818	1.7704
RINL	1.08027	1.32727
PRDX4	1.07606	1.2017
GSN	1.07305	3.07144
SEC14L1	1.07193	1.18077
ACAD11	1.06407	1.24959
SLC12A2	1.06139	1.29603
PLD3	1.05913	1.06695
FAM229B	1.0567	1.0099
ITPA	1.0562	1.23708
MAFF	1.04882	1.48062
NTHL1	1.04573	1.39522
ARMC9	1.03823	1.2439
BOLA1	1.03317	1.06226
FZD7	1.02745	4.31891
C11orf84	1.01745	1.55316
SLC39A6	1.01282	1.08584
PREX1	1.00894	1.1033
OSBPL5	-1.00096	-1.85333
BTRC	-1.00121	-1.11058
PKIG	-1.00156	-1.12056
PARP10	-1.00368	-6.92934
SERPINB9	-1.00385	-3.20747
HIVEP1	-1.01266	-1.03396
NLRC5	-1.01398	-3.20596
ICE2	-1.01496	-1.29879
ZNF222	-1.01567	-1.23822
SEMA4D	-1.01609	-4.65934
TBC1D2B	-1.01694	-2.48021
PISD	-1.01698	-1.3402
RNASEL	-1.02334	-2.28636
KCTD6	-1.02405	-1.43551
ADD2	-1.02471	-1.07402
SMC4	-1.02483	-1.33914
PML	-1.02569	-2.19911
METAP2	-1.02583	-1.00225
VPS33B	-1.02671	-1.62936
ARL8A	-1.02783	-6.6003
DTX3L	-1.02998	-2.22029
USP8	-1.0318	-1.60583
MYEF2	-1.03409	-3.18245
BLM	-1.03582	-1.89383
FAM174A	-1.03763	-1.51345
SLTM	-1.03879	-1.45354
FAM98B	-1.03937	-2.22881
ZCCHC8	-1.04011	-1.49311
ING3	-1.04232	-1.01854
XRN1	-1.04379	-1.09198
IDH1	-1.04452	-1.02481
FAM214B	-1.04783	-1.65181
USP48	-1.04859	-1.10523
FAM213B	-1.04935	-1.41547
ANKRD28	-1.05437	-1.10243
LEPR	-1.05928	-2.45802
RCN2	-1.06041	-1.7402
UBE2Q2	-1.06047	-1.8287
BHLHE40	-1.06099	-5.04249
ZNF419	-1.06447	-1.09436
SLC4A1	-1.06633	-2.53217
TCAF1	-1.07537	-1.05466
ZNF280D	-1.07538	-1.98956
LGALS8	-1.08027	-1.32124
CASP6	-1.08041	-1.79384
SECISBP2L	-1.08087	-1.98866
CAT	-1.0882	-1.01227
DCK	-1.08986	-2.08236
DEPDC1	-1.09275	-1.13977
RPL39L	-1.0928	-2.96661
CD2AP	-1.09425	-1.53936
ACBD5	-1.09525	-1.17301
ICAM2	-1.10365	-3.72219
ERAP1	-1.10566	-1.13136
PHF11	-1.10906	-3.33493
GNAQ	-1.11203	-10.2134
TXNDC16	-1.11564	-1.70357
HSD3B7	-1.11937	-2.47963
CCNE1	-1.12018	-2.58346
PRPF4B	-1.12247	-1.00423
ZNF721	-1.1268	-1.0313
PDCD7	-1.12758	-1.49812
PXYLP1	-1.12765	-3.22218
ST3GAL3	-1.12881	-1.02875
NCS1	-1.13017	-1.66018
NEDD4	-1.13019	-1.90582
BCL7A	-1.13556	-3.07749
LRRC28	-1.14195	-1.03782
PFKFB2	-1.14385	-5.90763
PLK4	-1.1456	-1.00768
TFRC	-1.14568	-1.15651
MPHOSPH9	-1.14648	-1.60932
YOD1	-1.14872	-1.07194
VANGL1	-1.15485	-4.61702
IL17RC	-1.1599	-2.80526
LANCL1	-1.16445	-1.64665
MAN2A1	-1.16968	-1.88307
LRRC57	-1.17178	-1.25021
RFX7	-1.18495	-1.19519
LARP7	-1.18555	-1.43907
RGS3	-1.1881	-5.81906
CYBA	-1.18869	-3.30432
UBR1	-1.1912	-1.47807
HSBP1L1	-1.19766	-3.12959
DOK2	-1.19842	-3.55761
MCM10	-1.20023	-1.07541
POLD3	-1.20048	-1.36561
SMN2	-1.20935	-3.41187
LNX1	-1.21425	-1.35356
FRAT2	-1.22686	-1.14762
EHHADH	-1.22739	-2.488
ADAM8	-1.22756	-2.27516
IREB2	-1.22965	-1.3527
RANBP9	-1.23154	-1.28315
HDAC7	-1.23177	-1.14451
CA8	-1.23273	-10.3308
LINS	-1.23468	-1.44005
MTMR10	-1.2351	-2.40349
NMNAT3	-1.23675	-1.37578
ZNF362	-1.2408	-7.19804
SPN	-1.24122	-1.76372
NECAB1	-1.24233	-1.03577
ZSCAN21	-1.24615	-1.03456
NBPF12	-1.24652	-2.22396
FAM65A	-1.25289	-2.0552
KATNBL1	-1.25552	-1.5153
PAN2	-1.25615	-1.23802
HKR1	-1.2572	-1.32112
BAP1	-1.25855	-1.18428
WBP4	-1.26512	-1.05371
POLQ	-1.26865	-1.10932
FAM214A	-1.26983	-2.45501
ZNF318	-1.27136	-1.0447
XK	-1.27994	-8.01298
DEK	-1.28217	-1.19428
CENPF	-1.28317	-1.63258
LYSMD2	-1.28482	-1.29048
SMC6	-1.28826	-1.18509
SULT1A1	-1.29184	-3.68473
DCAF6	-1.30878	-1.27138
CDC27	-1.30925	-1.00936
TNK2	-1.31086	-1.35238
CIT	-1.31514	-1.31568
MPPE1	-1.31984	-1.29914
SCPEP1	-1.32013	-1.36737
EHBP1L1	-1.32638	-1.09782
PPM1K	-1.3271	-1.54862
HDAC11	-1.32787	-2.5912
ZNF518A	-1.3325	-1.44548
RFFL	-1.33494	-1.05277
RTF1	-1.33847	-1.63016
NR2C1	-1.33866	-1.00076
FAM21A	-1.33982	-1.10205
ABHD2	-1.34343	-2.01856
CPED1	-1.34432	-1.03676
SH3BGRL	-1.34673	-1.02922
ELK3	-1.35066	-6.40727
RAB8B	-1.3535	-2.73454
TARBP1	-1.3561	-1.11408
CCDC18	-1.35726	-1.28459
P2RY1	-1.35855	-6.49889
VGLL4	-1.35894	-1.09343
SLC30A1	-1.35899	-6.96615
ZKSCAN4	-1.35918	-1.26084
OPTN	-1.36114	-4.4978
SNTB1	-1.36212	-11.1873
PGBD4	-1.36233	-1.03945
SLC24A1	-1.36233	-2.11688
TTC32	-1.36349	-1.58265
RFK	-1.36645	-1.16985
ZSCAN12	-1.369	-9.18
GPLD1	-1.37246	-2.24648
SCAF11	-1.38704	-1.08309
PRSS53	-1.38741	-1.06478
WAPAL	-1.38804	-1.02473
ZNF530	-1.39093	-1.1643
MXD1	-1.39908	-2.07115
PGRMC2	-1.40271	-1.07252
SMC3	-1.40271	-1.00659
SLK	-1.40519	-1.26065
SEMA4B	-1.40839	-3.18399
PEAK1	-1.40944	-1.49856
TRPM7	-1.41407	-1.54357
MREG	-1.41579	-2.05259
CRB2	-1.4271	-1.57988
TPR	-1.43342	-1.12753
C3orf33	-1.43843	-1.21945
SETDB2	-1.44059	-2.08341
TMEM135	-1.44137	-1.07509
SASS6	-1.44186	-1.11812
SNX22	-1.44203	-2.77069
PARP14	-1.44252	-4.76882
DRAM1	-1.44448	-1.01544
E2F8	-1.44862	-1.37154
EEA1	-1.44866	-1.00914
NAPEPLD	-1.45572	-1.07005
MEIS1	-1.4593	-7.53846
KIF20B	-1.46273	-1.4887
DLC1	-1.46307	-1.09773
RELL1	-1.47669	-1.03972
PPP1R12A	-1.47718	-1.22316
CPT1A	-1.47757	-1.67779
STARD8	-1.49065	-10.4985
ANKRD26	-1.49074	-1.77304
TRAF6	-1.49093	-1.2398
ROCK2	-1.49292	-1.02713
ABCA7	-1.49609	-1.01196
NAIP	-1.49707	-1.01506
ETAA1	-1.50851	-1.00931
PRC1	-1.50913	-2.90391
ZNF449	-1.5199	-1.02648
KDELC2	-1.51997	-3.98086
RHOT1	-1.52029	-1.11489
CGGBP1	-1.54194	-1.31686
LRRC37A2	-1.5465	-1.19975
AGO4	-1.55023	-1.21637
DAG1	-1.55098	-1.50536
WAS	-1.55106	-2.31548
WHAMM	-1.55182	-2.32416
ZUFSP	-1.55935	-1.05194
UTP14C	-1.56381	-1.81324
TRIM10	-1.56391	-8.28095
IFIT2	-1.57029	-7.5353
IGF1R	-1.58885	-1.06356
ZNF548	-1.58963	-1.96554
MNS1	-1.59243	-1.80263
CCNL1	-1.59383	-1.0457
INO80D	-1.59948	-1.06606
TAF1D	-1.60246	-1.51732
IKZF4	-1.6066	-1.32432
ZNF776	-1.60729	-1.83551
LAMP2	-1.6137	-1.53384
VAV3	-1.61787	-9.10093
HAUS2	-1.62148	-1.59189
PPIG	-1.63249	-1.24051
MYADM	-1.63479	-2.13916
MAN1A1	-1.63776	-1.43107
DENND4A	-1.63822	-1.61814
LGALS12	-1.64124	-2.61495
DDX60	-1.64201	-4.08999
PCGF5	-1.647	-2.07003
CEP295	-1.66693	-1.14131
HERC6	-1.66747	-7.03601
LYSMD4	-1.66993	-1.42015
STK17B	-1.68161	-2.13528
KDM6A	-1.70091	-1.19817
TEX9	-1.7014	-1.03385
FNBP4	-1.70688	-1.19446
KTN1	-1.70998	-1.05864
ZNF33A	-1.71192	-1.63634
SOX6	-1.71775	-6.517
SCOC	-1.71936	-1.62442
KLHDC8B	-1.72368	-1.29362
LCOR	-1.72705	-1.1253
MAP4K4	-1.72714	-1.25431
LRRCC1	-1.74625	-1.75736
ZNF578	-1.74886	-1.31341
CTNND1	-1.75419	-2.35905
ASAP1	-1.75449	-1.04428
MAMDC4	-1.76525	-1.79589
GALNT6	-1.78064	-1.81961
REV3L	-1.79081	-1.00226
RIF1	-1.79476	-1.29272
ATP13A3	-1.80372	-1.58782
UBASH3A	-1.80628	-8.32244
REV1	-1.81702	-1.11431
KAT2B	-1.82532	-1.21279
SLC12A6	-1.82614	-1.74457
CERKL	-1.82981	-1.23865
ZSCAN16	-1.83982	-8.20614
HEMGN	-1.86059	-4.61654
ATP8A1	-1.86471	-2.21366
SREBF1	-1.87096	-1.47095
SH2D3C	-1.87474	-3.22641
MAP3K5	-1.88122	-5.94328
ZNF547	-1.88198	-1.43994
DNAJA4	-1.88398	-10.5673
LCP2	-1.88506	-2.86724
SLFN11	-1.88869	-9.95463
ENG	-1.88875	-11.111
TMEM65	-1.88922	-3.65785
ABR	-1.90411	-3.53221
IFITM2	-1.91567	-2.25058
LBHD1	-1.91761	-1.13121
RAB38	-1.92409	-4.02055
RNASE1	-1.92599	-4.28955
SLC22A4	-1.92639	-2.21494
IL1RAP	-1.93813	-3.42393
NPIPA1	-1.93943	-1.03586
PPARA	-1.94216	-1.01194
RPS6KL1	-1.96192	-1.75191
LIMA1	-1.97525	-1.61138
MACF1	-1.97689	-3.24451
LRRC37B	-1.98915	-1.77533
SSBP3	-1.99998	-1.12167
APOL1	-2.00866	-7.49711
PFKM	-2.01102	-2.27474
HCLS1	-2.01298	-7.2988
ZNF594	-2.04403	-1.38055
GCLM	-2.04746	-1.38279
REXO2	-2.04861	-1.68701
PARP15	-2.0594	-1.96199
PKD2	-2.07121	-1.86056
ARHGEF37	-2.07294	-5.09111
B4GALT6	-2.08623	-1.78428
CCDC71L	-2.09053	-3.19071
SDC4	-2.09449	-3.72426
ELMO3	-2.09875	-2.18996
PRKAR2B	-2.10317	-1.87116
ACSS1	-2.10545	-1.98072
DCUN1D4	-2.1112	-1.18232
MMD	-2.12565	-1.29809
TNS1	-2.1294	-7.39557
SPTLC2	-2.13058	-2.63812
JAK2	-2.15698	-1.49023
RUFY2	-2.16014	-1.63012
TRAK2	-2.16707	-2.07984
FAM228B	-2.17176	-1.02012
POLN	-2.17531	-1.35899
ZNF675	-2.17584	-1.12845
CALML4	-2.17844	-1.90242
ZNF585B	-2.18375	-2.60134
GCA	-2.20813	-3.49299
GCC2	-2.21063	-1.45575
DENND6A	-2.24105	-1.12995
FOXP1	-2.24678	-6.60158
CASP8AP2	-2.24939	-1.90924
ZNF107	-2.25386	-1.70894
ARHGAP11B	-2.25892	-2.32607
SCARB2	-2.27626	-6.0538
ITPKB	-2.27938	-7.96698
PKN2	-2.29162	-1.08691
CENPE	-2.29256	-2.14574
ARHGAP10	-2.29977	-4.63293
CCDC121	-2.30171	-1.46915
ZFPM1	-2.30885	-1.58841
FANK1	-2.32258	-1.02463
CEP135	-2.33217	-2.36146
SOS1	-2.34028	-1.6007
EGFL7	-2.35367	-5.7179
PICALM	-2.35974	-1.17119
ZNF620	-2.36397	-2.34911
ZNF654	-2.36442	-1.41312
SAMD9	-2.36723	-6.67955
ZNF678	-2.38999	-1.05418
NCF4	-2.39204	-2.58423
SLC35D2	-2.40271	-4.13557
CEP152	-2.40728	-2.04502
VAMP4	-2.40755	-1.13739
SLC46A3	-2.40821	-5.70187
HBD	-2.40883	-5.84249
KIAA0754	-2.41306	-2.10402
CASP4	-2.41636	-3.71572
OTUD1	-2.42455	-3.27248
RNF43	-2.42691	-3.87084
STARD5	-2.44793	-4.99762
NPHP3	-2.44909	-1.24084
RARG	-2.46089	-4.7827
LGR4	-2.47887	-1.19416
PRX	-2.49817	-1.92666
CCDC14	-2.50347	-1.23343
ZGRF1	-2.53433	-1.18696
TTC13	-2.54352	-1.08062
HERC5	-2.5473	-3.87908
ZEB1	-2.58706	-9.1285
SPATA9	-2.59925	-1.37534
IFIH1	-2.62646	-6.91348
PRR29	-2.62964	-3.23636
DAAM1	-2.63355	-1.68468
ATP1B2	-2.6544	-1.34576
TUBAL3	-2.66618	-7.05432
AGFG2	-2.67763	-2.5819
SLC25A30	-2.68562	-1.57719
HLA-DMA	-2.69235	-1.99133
SMAD1	-2.71724	-3.61534
SAMD9L	-2.72316	-7.92307
GLRX	-2.752	-1.73927
HSPB6	-2.75549	-4.28393
HPS4	-2.78568	-1.28814
HAUS3	-2.78834	-1.15591
FRAT1	-2.80132	-2.36446
ZNF33B	-2.81705	-1.02601
LPCAT3	-2.82682	-1.73595
CITED1	-2.84726	-4.57665
TAPBPL	-2.85267	-1.91844
SYK	-2.88624	-8.48091
UGCG	-2.90888	-1.89857
SULT1A3	-2.92011	-3.39436
SULT1A4	-2.92011	-3.39436
COMMD3-BMI1	-2.92544	-1.61361
CYBRD1	-2.94063	-1.89196
IGFBP2	-2.94839	-3.58508
ARHGAP22	-2.94971	-9.65292
ZNF701	-2.95389	-3.6687
AK7	-2.95679	-1.76602
STRADB	-2.96204	-2.58029
MYLK3	-2.9694	-3.05394
GOLGA4	-2.98403	-1.38863
EGFL8	-2.99889	-2.95103
SPAG16	-3.01292	-4.00869
RPL17-C18orf32	-3.01691	-1.07789
C10orf54	-3.01721	-4.76183
MAP3K8	-3.0697	-4.26066
ARAP2	-3.07094	-1.16985
ZNF713	-3.07518	-1.04829
BAZ2B	-3.08624	-1.24742
CABLES1	-3.10127	-8.62616
GLIPR2	-3.10311	-9.06855
PSMB8	-3.1101	-5.37609
TMCC3	-3.1156	-1.65187
ZNF611	-3.13168	-1.3556
TBC1D10C	-3.17746	-6.66584
MST1	-3.18223	-3.08575
ZNF680	-3.19057	-1.6907
ATAD5	-3.19893	-1.90249
TRIM38	-3.22487	-4.13381
LTBP3	-3.27602	-1.69296
TRIM61	-3.28301	-1.65508
SERPINF1	-3.28775	-4.08975
MAP4K1	-3.29174	-4.31321
MCTP2	-3.2982	-7.90303
AK1	-3.31864	-3.41164
ABCA5	-3.32206	-6.76767
CERS4	-3.3261	-3.79965
CTSK	-3.38333	-1.49615
AIM1	-3.40371	-3.34812
THEMIS2	-3.41788	-2.03693
ZNF44	-3.4356	-1.40082
FCGR2A	-3.45491	-8.49018
LCAT	-3.4755	-2.7007
LGALS9	-3.5341	-2.26422
SLC39A8	-3.5529	-1.12105
ACKR1	-3.56276	-7.01942
CCDC176	-3.57046	-1.17644
PALM	-3.58047	-3.72524
ZNF737	-3.58291	-2.49105
ZNF83	-3.58844	-1.76977
ZNF772	-3.5942	-4.33859
SYNJ2BP	-3.59453	-3.38213
FAM178B	-3.59696	-3.78641
NPIPA5	-3.59955	-1.08374
TMEM144	-3.67088	-2.53401
HRASLS5	-3.67648	-2.5997
ERMP1	-3.68207	-2.34108
CLGN	-3.69577	-7.09453
DENND5B	-3.71906	-2.1324
TNFRSF14	-3.77025	-6.31575
NOMO3	-3.77703	-4.80681
APOL6	-3.8049	-4.55771
CAPRIN2	-3.83892	-4.40425
IFITM3	-3.85547	-2.77046
ZNF808	-3.86077	-1.14387
ZNF492	-3.87091	-2.47383
SEC14L4	-3.87126	-8.17152
GSDMB	-3.95911	-1.02002
ZNF468	-3.96181	-1.14006
ADA	-3.98631	-5.83129
HOXA1	-3.98926	-3.82632
LRP11	-3.99779	-7.14514
FRMD4A	-4.02883	-4.18437
TNFRSF1B	-4.05346	-6.7386
IFIT3	-4.06922	-5.44065
ZC3H6	-4.07114	-3.91829
CCDC152	-4.07289	-3.17965
FGFR3	-4.11406	-1.28261
SP140L	-4.13328	-8.66077
AQP1	-4.14046	-2.8858
SESTD1	-4.19993	-1.05957
CSF1	-4.20195	-8.6312
ZNF577	-4.20609	-1.18857
SLC24A3	-4.21859	-5.47817
SCRN1	-4.22525	-8.15778
PLEK	-4.22928	-4.13047
ME3	-4.25804	-5.53522
TGFB3	-4.29045	-1.58727
GOLGA6L9	-4.2952	-7.45333
ANKRD12	-4.30554	-3.18687
PLSCR4	-4.35192	-7.08115
SQRDL	-4.40878	-11.2408
RAG2	-4.428	-4.97251
APOL3	-4.43279	-8.40119
ZNF354C	-4.48819	-3.68257
NCK2	-4.49732	-7.889
MPP7	-4.53866	-3.40978
CARD9	-4.55187	-3.18418
ZNF256	-4.56687	-1.95957
CARD16	-4.57633	-6.91513
MACC1	-4.57814	-3.17869
ZNF430	-4.61171	-1.38882
SPTBN2	-4.61691	-3.94703
ZNF491	-4.65336	-5.63833
MAP7	-4.6561	-2.64745
ZNF618	-4.67914	-6.815
ZNF888	-4.68169	-3.96725
ZNF626	-4.68232	-3.48362
KIAA1211	-4.69593	-3.67174
CCDC173	-4.70325	-2.98499
ZNF506	-4.70641	-1.74069
IL18	-4.71745	-5.80766
AKR1E2	-4.7601	-3.35582
ZNF320	-4.76994	-1.84341
SEPT6	-4.79942	-2.20946
ZNF835	-4.81138	-4.22644
MAML3	-4.83829	-5.87742
AKAP7	-4.8502	-7.78485
TCN2	-4.85227	-4.20823
KCNN4	-4.87466	-10.5883
GSTM1	-4.87612	-5.70055
LCA5	-4.88861	-1.96105
FAM47E	-4.92212	-2.86946
ZNF223	-4.9314	-2.42686
LYZ	-4.94817	-3.86934
PPAP2B	-4.95726	-6.43493
ZNF671	-4.98001	-2.18157
IRS2	-5.01864	-3.26549
ZNF418	-5.02807	-3.99367
C17orf99	-5.03294	-3.50863
B3GALNT1	-5.08436	-4.02622
ZNF117	-5.09985	-2.27342
UBA7	-5.12503	-6.50508
ZNF486	-5.14406	-5.70965
CXADR	-5.18292	-4.92264
WIPF1	-5.26307	-8.35755
ZNF827	-5.26925	-3.35309
PIK3CD	-5.29662	-3.87465
AHSP	-5.29927	-3.92212
ZNF254	-5.38146	-1.00438
TET1	-5.45571	-8.1364
ZNF91	-5.46762	-6.29444
ZNF829	-5.48966	-1.24647
PTGR1	-5.49632	-1.63348
ZNF431	-5.5285	-1.63265
DHX58	-5.54429	-6.41879
AKR1C1	-5.58955	-3.83405
SLC22A16	-5.60906	-8.24936
KRT13	-5.66414	-4.99591
LRP1	-5.6798	-4.71914
HLA-DPA1	-5.69103	-6.1805
KRTCAP3	-5.70504	-4.98923
CD53	-5.75293	-7.25981
ZNF880	-5.75742	-3.97585
SLC25A24	-5.78281	-2.64283
ZNF714	-5.85062	-1.61153
ZNF253	-5.90879	-5.57015
ZNF681	-5.96151	-2.13397
LRMP	-5.96767	-5.92429
ZNF347	-5.98054	-1.23157
ZNF35	-5.98357	-2.85913
ACSBG1	-5.99956	-6.186
ZNF69	-6.00801	-2.93451
ZNF429	-6.08314	-1.98266
ACSL5	-6.0874	-4.36766
TRIM6	-6.30404	-2.73793
MECOM	-6.35811	-2.74782
ASB9	-6.44117	-4.79859
ABCB4	-6.46345	-2.85166
RNLS	-6.46601	-6.03254
PRKCH	-6.46783	-8.79666
NTN1	-6.49907	-5.79699
ERAP2	-6.50338	-7.6411
APBB1IP	-6.51813	-6.40014
NMU	-6.52687	-11.1064
IFITM1	-6.54046	-4.72747
ZNF493	-6.57204	-2.97868
POMC	-6.58084	-6.37433
SLC2A10	-6.6151	-3.39017
NID1	-6.62857	-9.06626
LGALS3BP	-6.64144	-6.29503
DPPA4	-6.65148	-4.76463
CAPS2	-6.74223	-4.11324
ZNF595	-6.75043	-4.71542
ZNF726	-6.75166	-2.31299
EPSTI1	-6.78061	-8.74638
CD80	-6.79229	-6.94863
RAB34	-6.79689	-6.55369
LDLRAD4	-6.87871	-8.40471
LEF1	-6.91736	-4.88213
ZNF43	-6.95213	-5.08851
H1F0	-6.95378	-3.75723
ZNF85	-7.09382	-9.20301
ARL9	-7.23657	-5.26698
AMT	-7.25143	-5.54849
ACP5	-7.25263	-3.67643
DPYD	-7.30246	-3.44149
ZNF736	-7.38753	-1.37591
FAM13A	-7.41265	-7.44346
ZNF257	-7.45891	-6.95166
ZIK1	-7.4742	-4.52632
FAM198B	-7.51422	-2.30129
ZNF439	-7.52745	-5.96693
ZNF100	-7.53321	-2.28395
SLC2A14	-7.54419	-8.92885
ZNF90	-7.62247	-8.24664
FGD3	-7.63969	-7.50124
SEC14L3	-7.76525	-7.17934
ZNF718	-7.78657	-2.33011
HLA-DRB1	-7.80729	-1.31539
MAP2K6	-7.81214	-8.09758
GTSF1	-7.82246	-6.77
GP9	-7.84409	-6.4049
DHRS3	-7.9035	-8.15366
HLA-DRA	-7.91057	-6.7112
SH3BGRL2	-7.97061	-2.83039
APOE	-8.04038	-7.90612
GIMAP2	-8.10511	-7.42441
TLE4	-8.13149	-1.71372
ZNF625	-8.21059	-6.28889
TSKS	-8.23441	-5.14707
PRSS8	-8.3398	-6.42567
PLEKHG1	-8.36026	-4.64037
FAM171A1	-8.37672	-7.08565
AS3MT	-8.39568	-6.6324
TMEM63C	-8.40643	-7.33601
ALDH1A1	-8.41282	-9.5649
ZNF572	-8.47983	-1.46835
ZNF730	-8.51727	-3.22589
CLC	-8.56901	-4.87555
CD74	-8.62662	-9.16218
PLOD2	-8.94991	-7.96932
MPO	-9.06117	-6.6672
PTPRC	-9.22003	-6.04306
ACSM1	-9.32376	-4.72931
SPEF2	-9.51122	-7.79433
SPESP1	-9.5682	-7.323
NDN	-9.79755	-7.3991
CDK6	-10.2885	-11.7757
PRSS21	-10.4075	-7.93365
FCGRT	-10.4395	-2.87748
SLC16A9	-10.4814	-5.47866
ZNF141	-11.1166	-1.10704
CHN2	-11.1224	-7.77951
CPVL	-11.2717	-12.3695
FAM72A	-11.6045	-10.4013
FAM50B	-11.7037	-2.21374
