## supplemental table 9 for "Comprehensive Characterization and Global Transcriptome Analyses of Human Fetal Liver Terminal Erythropoiesis"

### Sheet: common DEGs
gene	imCBvsFLCB_log2FoldChange	ESvsFLCB_log2FC
PARD3	7.21696	8.07822
CPQ	4.01256	6.52781
AAED1	4.35288	6.03977
VIM	3.97427	6.00136
APOC1	5.53104	5.72773
PPP1R18	2.57379	5.31734
EML2	4.17559	5.2816
KRT18	1.27392	5.18017
TMEM102	4.21008	5.17177
FHL3	2.58607	5.09654
CDKN1C	2.83227	5.00057
PARP6	5.37932	4.83067
MYD88	2.72775	4.77423
POGK	2.47149	4.75964
ANXA2	4.17922	4.75536
CRIM1	5.51762	4.74877
NDRG4	6.12025	4.74551
GIPC1	1.0903	4.71695
BHLHE40	3.71829	4.71125
SMN2	4.02122	4.69392
DGCR6	4.01368	4.6846
DGCR6L	2.74444	4.6383
TMSB10	5.19056	4.54806
MRPS6	4.64867	4.50437
FAHD2B	3.08271	4.36586
VAT1	3.66078	4.27813
CMC4	3.74192	4.25563
CSRP2	3.19215	4.20175
PPFIBP2	2.42573	4.20006
PKM	4.23088	4.19076
IFI16	2.31793	4.109
APOA1BP	1.94737	4.09757
C11orf1	2.69034	4.0908
TUBA1A	4.47108	4.06912
G6PC3	2.03492	4.03596
CD81	1.70738	4.016
CDK5	1.20653	4.00604
MTHFD1L	1.17191	3.94501
SPR	1.57223	3.94456
POLB	3.23777	3.94226
TAC3	3.62848	3.92838
ZSCAN9	2.6005	3.92594
AVEN	2.3508	3.9247
GYG1	2.39582	3.91047
S100A4	5.42058	3.87606
IFT46	3.37434	3.87467
TNNT1	1.11569	3.85089
UPK1A	2.82347	3.84179
C9orf16	4.1141	3.82906
AKR1A1	1.98956	3.82237
NDRG1	4.88012	3.82153
KLHL26	3.7146	3.77395
DUSP23	3.53728	3.73809
DHRS4	2.28108	3.73185
CREB3L4	1.97889	3.72059
TMEM219	1.8801	3.71764
ASS1	1.32918	3.71266
DTNBP1	2.41078	3.70901
C19orf38	6.74666	3.70293
S100A11	4.61155	3.67724
TEX264	1.49395	3.66041
FSCN1	3.3109	3.65992
RNASE1	3.72644	3.65044
NUDT14	3.22756	3.61518
FAM58A	1.20647	3.61326
TBC1D4	3.49364	3.60559
ABHD14B	2.7238	3.5808
PIGP	2.54185	3.57086
FAM188B	3.85879	3.54875
TMEM99	2.19833	3.54263
TJP1	3.58231	3.53138
NSUN5	1.65103	3.52765
DUSP14	3.19541	3.45052
MRPL17	2.19874	3.43759
CNPY3	1.61577	3.41326
MRPL15	2.80345	3.39413
TCEAL4	2.24325	3.39407
PELP1	1.74418	3.3865
PLK2	3.24766	3.37123
GM2A	1.59884	3.36803
PHYH	1.41706	3.35067
FIBP	2.35671	3.34367
GOT2	1.09687	3.33988
LCMT1	1.62391	3.32573
NMRAL1	1.31242	3.32564
DHRS4L2	1.47803	3.31943
ISYNA1	3.4456	3.31902
RPP25	1.4448	3.30816
CCDC92	1.98578	3.30635
ATP5G2	1.52607	3.29447
RAB13	1.22776	3.2879
LXN	1.0018	3.28379
HHEX	4.2242	3.27511
FAM57A	3.33547	3.27406
PDCL3	1.48666	3.27182
EPS8L1	4.66803	3.26966
UBE2Q2	2.6193	3.26708
WDYHV1	2.24677	3.24602
FAM162A	2.35006	3.24437
C8orf33	2.46443	3.22474
BCL7C	2.23189	3.21697
SOCS6	3.84483	3.21057
AGAP3	1.96341	3.1836
TMEM38B	2.21258	3.15975
RRP1B	1.1638	3.15405
ROMO1	2.00167	3.14385
NME2	1.88067	3.12771
FUCA2	1.58451	3.11704
NDFIP2	2.5868	3.11047
LY6E	5.3739	3.09467
ALG3	1.29651	3.06947
PRICKLE3	2.03959	3.05381
GIT1	1.21462	3.03822
FBXL8	3.35328	3.02958
NRM	1.76611	3.02748
ASMTL	1.85041	3.02526
FAHD2A	1.47203	3.01599
MIF	2.75347	3.01115
C9orf142	1.65629	2.98897
GTF2H4	1.5447	2.98758
APLNR	2.71373	2.98237
NPC2	2.08619	2.95748
ZNF16	3.12138	2.95032
FAM98C	1.8008	2.946
DERA	1.44059	2.93395
NOP56	1.54938	2.93237
AKAP1	2.29043	2.93225
LONRF3	3.45557	2.92958
FAM189B	2.24313	2.92509
SCAMP3	2.01052	2.90913
PITX1	3.64449	2.90622
RNF130	1.73821	2.90335
ACOT9	1.77302	2.89268
MRPS25	1.84396	2.88474
CLEC11A	2.46093	2.87879
NME6	1.47517	2.87761
ATOX1	2.26415	2.87095
MPV17	1.35255	2.87088
RELN	5.65547	2.87037
MRAP2	1.50212	2.86991
ECE2	1.81155	2.86812
EIF4EBP1	2.38171	2.86716
RAP1GDS1	2.52463	2.8655
FEZ2	2.56977	2.86265
FAM195B	1.70832	2.86047
BCS1L	1.07134	2.85468
HGH1	1.62575	2.84593
QTRT1	2.13279	2.84476
BSCL2	2.84234	2.82999
ETHE1	2.40264	2.82711
PCED1B	3.64674	2.8248
PHC2	1.91237	2.82333
COQ10A	1.55688	2.81545
PIK3R3	2.74526	2.80971
C11orf31	1.40299	2.80924
SEPP1	4.44271	2.80817
C19orf48	3.30725	2.8077
SLC7A8	3.4144	2.79894
MRPL40	1.58388	2.79847
FBXO22	1.41118	2.79049
RABEPK	1.37968	2.78435
PHB	1.09128	2.78052
TTC3	1.89201	2.77432
ATP5G1	1.79405	2.7711
LOC100652758	1.25319	2.77082
MRPS24	1.30171	2.77048
LYPLA1	2.12809	2.76906
DNASE1L1	3.53749	2.76126
TXNDC5	1.31199	2.75891
ICA1	5.48976	2.75798
HOXB9	3.58148	2.75662
ZBTB45	1.61799	2.75291
OXA1L	1.75089	2.73638
HES4	3.71142	2.73434
MAP2K5	1.99878	2.72638
RPAP1	1.10848	2.71595
ESD	1.03251	2.71576
SERGEF	1.37519	2.71431
CST3	1.59401	2.7121
FAM35A	1.79212	2.71047
CCDC107	1.21733	2.70936
XRCC4	1.95266	2.70106
GSN	2.07194	2.69721
METRNL	3.9475	2.69458
DUSP3	1.48989	2.69346
TCAIM	1.19344	2.69282
SMIM4	1.82711	2.69127
RPP21	1.47104	2.68076
MRPS33	1.87304	2.67916
STOML1	1.64625	2.67525
ACTG1	2.30333	2.67405
MRPL9	1.28906	2.66811
NDUFS5	1.87425	2.6472
HDHD3	1.40787	2.64616
CCDC6	1.66378	2.64091
TSPYL2	1.99803	2.6407
ACD	1.79886	2.63582
NTPCR	1.36974	2.62882
PFKL	1.79359	2.62767
INO80E	1.23713	2.61128
SPRYD4	2.98388	2.60985
MTX2	1.35667	2.6086
SLC25A11	1.01071	2.6072
LYN	2.06357	2.60182
NSF	1.74788	2.59716
SLC2A4RG	1.55902	2.59581
KDSR	1.14249	2.58854
SHFM1	1.84049	2.58817
MRPL1	1.14227	2.58362
IFI27L1	2.25032	2.57949
ALG8	1.51043	2.57127
TRAPPC6A	2.02718	2.57042
GTPBP3	1.268	2.56233
MCMBP	1.22322	2.55924
ZMAT3	2.22015	2.55095
CD52	4.44486	2.54872
NPM1	2.03413	2.54794
CCDC58	1.3113	2.5446
HES1	3.45135	2.54359
C19orf81	2.34158	2.54213
LRRC23	1.27868	2.54088
RANGRF	1.22391	2.53435
PRDX4	1.48794	2.53045
TMEM161A	1.36626	2.52926
TMEM70	1.75291	2.52571
SOX12	1.60885	2.52451
LAMC1	1.11984	2.50898
PGLS	1.05622	2.50685
TMEM109	1.58669	2.50282
RBMX2	1.39335	2.49716
DCAKD	1.33462	2.49297
AARSD1	1.65125	2.49196
ENOPH1	1.64002	2.48636
SIVA1	2.11492	2.48394
EXT2	1.44041	2.48029
ZC3HC1	1.2011	2.47636
HSD17B8	1.10789	2.47429
TMEM205	1.90215	2.4682
SWI5	1.26309	2.46811
TATDN1	1.8789	2.4616
GEMIN6	1.09278	2.46125
DYNLT1	1.79179	2.4548
SEPW1	2.57752	2.45156
CLNS1A	1.33989	2.4509
TMEM147	2.14276	2.45054
STX3	4.54593	2.45033
TAMM41	1.77237	2.44933
PFKP	1.82806	2.44903
IQGAP1	2.48324	2.44802
FBXL12	2.2742	2.44594
VPS25	1.54397	2.44425
PCED1A	1.06042	2.44085
PPIH	1.22151	2.44066
FUS	1.29357	2.43996
SMAD3	2.13046	2.43946
MIF4GD	1.77753	2.43559
IMPDH2	1.94223	2.43539
COX16	1.47287	2.43202
C1orf53	1.82775	2.42427
MON1A	1.96909	2.42384
ICT1	1.50373	2.41823
TXNDC15	1.2187	2.41758
ZNF688	1.52809	2.41012
NUDT3	1.42358	2.40697
RPS23	1.68486	2.40318
RALB	1.41039	2.39935
PNPLA4	1.56897	2.39879
FAM220A	1.59891	2.39146
FGFRL1	1.94135	2.38873
FEZ1	3.8739	2.38292
RPP25L	2.48726	2.38285
IL10RB	2.10901	2.38014
TMEM14C	1.77781	2.37059
GGCT	1.78598	2.36572
TIMP1	5.29234	2.35885
CYB5B	1.95384	2.35503
GLI4	1.58733	2.34884
LDHA	2.44051	2.34653
PSMB3	1.3084	2.34116
MDP1	1.95873	2.33818
LENG9	1.66243	2.33222
CRYZ	3.50826	2.32852
CALM1	2.5092	2.32721
ALDH18A1	1.44773	2.32532
DLGAP4	1.85036	2.32487
TSPAN13	1.63509	2.32297
SNRPF	1.03198	2.3209
ZDHHC12	1.5013	2.32039
SERPINB1	1.27828	2.3138
SFXN3	1.78868	2.31319
HCFC1R1	1.70826	2.31251
LOC113230	3.32903	2.31077
DCTPP1	1.6859	2.31015
LSM4	1.02873	2.30217
ASL	1.19438	2.2964
C14orf142	1.76292	2.29589
EBP	1.73266	2.29553
DTD1	2.07165	2.29478
VPS45	1.88304	2.28909
EIF3M	1.14389	2.28441
PSMG1	1.37786	2.28307
TANC1	1.37024	2.27657
RPUSD2	1.43211	2.26903
SIGIRR	2.20761	2.26823
TIGD6	1.35191	2.26676
RPL12	1.06788	2.2619
ZFP62	1.61631	2.25656
POLR3GL	1.68701	2.25576
SUFU	1.0505	2.25409
SEPT1	1.56514	2.25077
RUSC1	1.38232	2.24928
METTL12	1.79517	2.24439
RABGGTA	1.2602	2.23393
ABHD12	1.75422	2.22747
SCP2	1.30467	2.22601
NUBP2	1.26941	2.21719
PPIA	2.07787	2.21518
GLOD4	1.13538	2.21453
VAMP8	1.87253	2.21372
MSH6	2.03408	2.21283
CENPB	1.27224	2.21118
TAGLN2	3.01098	2.2094
WDR41	2.39375	2.20862
TMEM216	2.34948	2.20662
CCNB1IP1	1.32644	2.20212
MYEOV2	1.38159	2.19965
CERS5	1.11298	2.19878
SMPD2	1.41385	2.19833
HACD3	1.43232	2.19452
TTC27	1.56138	2.19319
CBL	1.84109	2.19255
MRPL34	1.85072	2.1895
EPHX1	2.98932	2.18657
CCND3	1.35446	2.18631
NFKBIL1	1.51846	2.18123
ATP6V1F	1.02357	2.17877
MRPL10	1.18753	2.17744
PARP2	2.05739	2.17626
MRPS11	1.54063	2.17421
BLOC1S5	2.46636	2.17409
SLC5A3	4.29817	2.17404
SPTSSA	1.78551	2.17399
C6orf203	1.18019	2.17181
PRKX	2.53631	2.17132
ZCRB1	1.23156	2.17079
CHMP4C	2.12843	2.17011
METTL17	1.56309	2.16621
NARS2	1.58242	2.16475
SNRPC	1.22851	2.15762
STX8	1.20411	2.15754
RPS16	1.42082	2.15538
FLYWCH2	1.74006	2.1511
FAM207A	1.39943	2.14716
SSH2	1.64181	2.14567
RPL3	1.13369	2.14429
TNFRSF10D	2.83622	2.13717
KRTCAP2	1.4677	2.13251
ADCK2	1.27176	2.1284
RPS20	1.88837	2.127
NDUFAF4	1.95455	2.12437
WDR53	1.90312	2.11829
MAD2L2	1.65836	2.11463
SMIM19	2.19024	2.11312
PRKCD	1.91364	2.11306
NDUFA12	2.44284	2.11274
POLR2G	1.0488	2.112
PSTPIP2	1.11408	2.1087
MALSU1	1.31621	2.10578
AHCY	1.5191	2.10239
TMEM5	1.72313	2.10209
MRPL3	1.13728	2.10006
SMARCB1	1.33798	2.09835
HSCB	1.47866	2.09792
STAU2	1.86971	2.09738
DHRS12	1.8387	2.09434
CIRH1A	1.6638	2.09366
NENF	1.22495	2.09322
ACVR1B	2.16975	2.09104
SRD5A1	1.62566	2.08399
C8orf59	1.56838	2.08375
CDK2AP1	3.19601	2.07883
GEMIN4	1.2141	2.07309
PSPH	1.07978	2.0722
UBE3D	4.17572	2.07108
KLF4	1.27942	2.07099
SMIM20	1.71626	2.06794
RMDN1	1.26616	2.06792
TP53I3	1.16501	2.06569
MACROD1	2.65138	2.06503
SLC9A1	1.55817	2.06359
FAM178A	1.44155	2.06351
OLA1	1.29279	2.06053
HMGN4	2.11282	2.05383
ENO2	1.01265	2.04695
MRPL39	1.56712	2.04058
GNL2	1.27965	2.03947
NDUFB7	1.33322	2.03542
TM2D2	1.2898	2.03293
TTC5	1.39312	2.03264
PINX1	1.90159	2.03146
ADCK5	1.44611	2.02784
RTN4	1.23401	2.02643
POLE4	4.87766	2.02521
ZMAT5	1.10792	2.02406
UQCC2	2.33516	2.02303
RIOK2	1.08642	2.02297
ECI1	1.39354	2.02263
MRPL57	1.28675	2.02079
PDLIM1	1.13551	2.01934
PGRMC1	1.73568	2.01482
FAM222A	1.19761	2.0139
CSNK2A2	1.02891	2.01383
ORC5	2.05905	2.01238
LSM3	1.89366	2.01225
BCDIN3D	1.81157	2.00431
NDNL2	1.0831	2.00138
IMP3	1.19523	1.99879
TCEA2	1.99298	1.99339
MNAT1	1.20753	1.99146
PRADC1	1.79106	1.98893
DDX10	1.28716	1.98775
C17orf49	2.28014	1.98373
GSTO2	2.36844	1.98271
EEFSEC	1.14529	1.98195
GUSB	1.39642	1.98171
MGST2	1.8627	1.9816
PAFAH1B3	2.83273	1.97811
PRMT2	2.14125	1.97082
TSR2	1.15042	1.97033
AK2	1.45277	1.96935
AP4M1	1.42752	1.96716
COBLL1	1.5989	1.96616
SNRPB	1.59208	1.96208
PEX6	1.20204	1.95706
RPL26L1	1.94679	1.95605
BOP1	1.5513	1.95419
ACY1	3.0084	1.94625
KLF10	1.87632	1.94457
NDUFB2	1.81986	1.94358
AGTRAP	1.46004	1.94272
SUMF2	1.36114	1.94104
GLTSCR2	1.15138	1.93893
ALKBH2	1.63548	1.9372
SLC25A5	1.42145	1.93659
UBE2D1	3.14607	1.93535
SMIM11	1.22824	1.9321
MFSD3	1.57805	1.92691
DPP7	1.52894	1.92303
ELK1	1.21581	1.91423
TXNL4B	1.68823	1.91338
SHQ1	1.79772	1.91305
POLR1E	1.21566	1.91254
ARMC7	1.81207	1.90732
PPDPF	1.57661	1.9025
TRADD	2.07634	1.90131
TRAM2	1.14054	1.89861
NOC4L	1.3536	1.89599
MYL6B	1.39038	1.89545
ZBTB9	1.19484	1.89271
COMMD6	1.2117	1.89252
VKORC1	1.49783	1.89181
MRM1	1.66068	1.8886
FBL	1.32145	1.88764
RPS21	1.04589	1.88301
LSM7	1.67276	1.88109
NCKIPSD	1.24888	1.8776
MFSD10	1.84729	1.87678
LACTB2	1.62253	1.87476
FANCE	1.34227	1.87154
WDR3	1.18001	1.87038
NDUFS3	1.07254	1.86886
TRIM16	2.02186	1.8657
ENO3	3.09743	1.86505
EMP3	1.83774	1.86265
EIF3E	1.54982	1.86139
TRIM44	1.66661	1.86114
NDUFB4	1.17023	1.85882
AAMDC	2.71474	1.85445
UQCRQ	1.43986	1.85157
GORASP1	1.34361	1.84462
RPL36	1.59238	1.8435
MVB12A	1.9995	1.84185
SMPD1	2.14443	1.83986
HLCS	1.49749	1.83691
FUOM	1.88913	1.83509
PPP1R3E	1.04381	1.83219
ULK3	1.27749	1.83012
CHCHD10	1.51259	1.82638
ZCCHC9	1.38527	1.82412
ECH1	1.54308	1.81696
PDE6D	1.36139	1.81613
FAF1	1.76969	1.81524
ZDHHC24	1.94183	1.81402
ELP3	1.58579	1.80867
LDOC1L	1.8769	1.80576
C12orf57	2.62973	1.80451
PXN	1.75623	1.80155
RBM4B	1.14119	1.80122
PPP4R1	1.40237	1.79873
LRRFIP1	1.23854	1.79074
PLCG2	1.87958	1.78458
TECR	1.01735	1.78196
PLA2G15	1.95331	1.78002
NDUFAF2	2.30697	1.7755
COA4	1.00211	1.77056
FSTL3	1.2686	1.76951
EXOSC5	1.39521	1.76756
ARV1	1.01877	1.76658
EXOSC7	1.01944	1.7653
POLR2I	1.91846	1.76226
PDCD5	1.87544	1.75448
CYB561A3	1.55477	1.75326
TXN2	1.64123	1.75175
TMA16	1.14249	1.74879
ERH	1.50342	1.74545
NHP2L1	1.29731	1.74299
ILVBL	2.03003	1.74217
PIGU	1.667	1.74136
TCTN3	1.77672	1.73543
RPL18A	1.29224	1.72758
NHP2	1.23526	1.72425
PGGT1B	1.29855	1.7236
SENP8	2.33007	1.72125
MRPL46	2.13012	1.72056
CISD1	3.18271	1.71986
B3GAT3	4.89319	1.71887
SLIRP	1.93838	1.71726
IPO7	1.46782	1.71532
NSA2	1.26569	1.70951
HEATR5A	1.53454	1.70922
RPS2	1.57526	1.7079
GMPS	1.31862	1.7036
USF2	1.33251	1.70201
ALDH9A1	1.05769	1.70009
MT2A	2.10056	1.69897
HLA-C	1.60044	1.69736
ENDOG	1.51697	1.69224
NDUFA7	1.28783	1.69203
NDUFB5	1.29754	1.69082
PPA1	1.02981	1.68982
CLIC1	1.40018	1.68834
CD70	5.18124	1.68655
SNAI1	1.97839	1.68505
HSPBP1	1.72141	1.67374
RNFT1	1.28849	1.67272
DDX20	1.50316	1.66947
THAP7	1.39054	1.6686
RFT1	1.58463	1.66097
SUMO2	1.6342	1.66018
MBD2	1.56607	1.6594
PFDN1	2.07165	1.65469
SLC38A1	1.25855	1.652
VRK2	1.48537	1.65171
RETSAT	2.3305	1.64857
EFNA3	1.19069	1.64823
PARL	1.20698	1.64736
GTF2E2	1.2077	1.64735
SIGMAR1	2.01006	1.64657
PDCD2L	1.60278	1.64388
RPS14	1.13012	1.64109
RPL37	1.27994	1.638
EDC3	1.0628	1.63672
FIG4	1.35514	1.63076
NIFK	1.4687	1.63051
RND1	2.43698	1.63036
POLR2F	1.08531	1.62822
GTF3C6	2.44574	1.62708
HIATL1	1.69493	1.626
COX5A	1.31988	1.62551
REEP5	1.52894	1.61944
TOE1	1.36943	1.61789
MRPL51	1.86892	1.61737
OSGIN2	3.16222	1.61132
COX8A	1.1516	1.61064
MED6	1.61456	1.6091
BOLA2	1.15116	1.60901
BOLA2B	1.15116	1.60901
POLD2	1.26212	1.59954
DBR1	1.70357	1.59586
URI1	1.31271	1.59366
GALT	2.66115	1.5931
TBCA	1.45461	1.58988
TNIP2	1.04195	1.58807
C19orf54	1.62973	1.58582
CLTB	1.93306	1.58313
PRIMPOL	2.2893	1.58292
MECR	1.02451	1.58039
ZNF622	1.57222	1.57207
ZC3H8	2.73212	1.57063
IFI6	1.93707	1.56888
NT5M	2.13024	1.56833
TPRKB	1.10492	1.56298
BCORL1	1.26667	1.55912
CDC123	1.0702	1.55527
COX10	1.33076	1.55347
SLC27A1	2.21426	1.55182
HSPB11	1.52791	1.55031
ATAD1	1.1102	1.54951
ADAM15	1.66828	1.54897
RPS4X	1.04544	1.54875
EVI5L	2.94999	1.54848
RNF25	1.08894	1.54603
PRKAR1B	3.30334	1.5379
RHOQ	1.00062	1.53414
SLC25A26	1.36411	1.53049
CBX8	1.75223	1.52784
RPF2	1.60214	1.52781
PLGRKT	1.76986	1.52636
TOMM5	1.04542	1.5262
PBDC1	1.63398	1.52617
APRT	1.48914	1.52495
SLC25A17	1.87974	1.52448
ATP5O	1.64074	1.52447
ARHGAP23	1.76017	1.51971
APMAP	1.93221	1.51703
NXT1	1.63388	1.51259
MRPL32	1.27022	1.50604
APP	1.74134	1.50452
TRMT12	1.4029	1.49754
TTI2	1.53495	1.49699
NOMO1	1.07622	1.49677
HEXB	1.61082	1.49451
SLC35A4	1.74452	1.49357
PHLDB3	1.25327	1.49168
SRSF7	1.83105	1.4908
IFNGR2	1.99715	1.4877
GSS	1.36277	1.48598
BTBD2	1.10343	1.48427
SLC39A6	1.03036	1.483
TMEM19	1.25173	1.48214
NDUFS7	1.76937	1.4818
GLTP	1.40095	1.48132
MCUR1	1.47801	1.47969
PHF7	1.64832	1.47496
DUSP16	1.56517	1.4713
DPM3	1.09313	1.4694
MPC1	1.44241	1.46126
PIR	2.37474	1.4587
ZNF184	1.77876	1.45592
RQCD1	1.11118	1.4558
MRPL13	1.89193	1.45184
HIST1H2AE	3.16821	1.44783
ANXA1	1.88356	1.4452
AHCYL2	1.11386	1.44361
TSPAN17	1.55023	1.44221
MRPS18A	1.12868	1.44106
LARS	1.16669	1.43491
MGAT3	1.27372	1.43401
SIL1	1.27661	1.43104
RIPK1	1.47435	1.42809
ZNF181	1.3025	1.42715
CTU2	1.11821	1.42688
SLC25A19	2.24254	1.42658
GTF2H2C_2	1.25121	1.42523
BTBD10	1.31979	1.42477
TRIM37	1.45835	1.42365
NOP58	1.19716	1.41927
FAAP24	2.11154	1.41774
GOLIM4	1.39153	1.41563
CD320	1.76145	1.41499
ZNF200	1.58638	1.4107
GCHFR	1.334	1.40581
FAM129B	3.45278	1.40476
PTPN18	1.24574	1.40333
OCEL1	1.20604	1.40177
PPIE	1.62894	1.39995
UBR7	1.81916	1.39948
PTMS	1.23016	1.39912
TNFSF9	4.13984	1.39791
USE1	1.19774	1.39355
CHCHD7	1.31758	1.38743
CDKN2A	4.82642	1.3854
ETS2	3.02946	1.38449
MRPL41	1.28548	1.38391
ZFP36L1	2.49431	1.38386
KIAA0391	1.9591	1.3793
BOLA3	1.93536	1.3762
EBAG9	2.02096	1.37189
NDUFA3	1.08633	1.36936
CBY1	1.01693	1.36698
COMMD10	1.84334	1.36536
CINP	1.42747	1.36189
POLR3D	1.36629	1.36023
EIF2B2	2.48316	1.35626
ZNF574	1.16744	1.35034
RNASEH2A	1.31497	1.34811
SIRT2	1.10076	1.34224
PTRH1	2.14279	1.33963
SHB	1.0895	1.33695
CFL1	1.30467	1.3369
TFEB	2.16794	1.33584
SRFBP1	1.4998	1.33368
PPCDC	2.94255	1.33339
CFAP126	1.14829	1.33291
ZNF473	1.59391	1.32824
ZNF524	1.52236	1.32711
STRA13	1.29535	1.31758
INTS10	1.23978	1.3132
EMC7	1.35175	1.3127
LGALS1	1.39863	1.30833
MRPL33	1.27296	1.30474
GPR108	1.00835	1.30397
UBXN8	1.77744	1.30254
MRPL4	1.12416	1.29626
COPS8	1.61302	1.29236
LMAN2	1.17438	1.28805
NQO1	1.50963	1.28789
THOC6	1.08252	1.28775
COMMD5	1.41921	1.28746
FKBP3	1.84552	1.28714
SLC1A4	1.13292	1.28713
EEF1E1	1.86131	1.2854
AZIN1	2.11428	1.27739
ZNHIT3	1.30662	1.27649
ACOT7	1.32288	1.27628
RFC2	1.62625	1.27524
IL18BP	1.56489	1.27516
UQCRFS1	1.20362	1.27067
FBXO45	2.01972	1.27057
MRPS30	1.62578	1.27052
RPL28	1.01698	1.2704
ZNF780A	1.76022	1.26933
CEP19	2.19439	1.26183
PDRG1	1.21082	1.2606
RPS5	1.31872	1.25999
WDR75	1.35823	1.2513
WDR36	1.20682	1.2464
GPD1L	3.97535	1.24482
GANC	1.14085	1.24438
ENDOV	1.21743	1.24432
SFT2D2	1.49228	1.24288
SMIM15	1.29304	1.24271
AP5S1	1.40753	1.24206
CBFB	1.61606	1.23746
CCDC167	1.11218	1.23305
FAM49B	1.34647	1.23226
AKIP1	1.06564	1.22327
BAG4	1.16324	1.22087
RDH10	2.04116	1.21789
FYTTD1	1.48178	1.21681
URB2	1.47631	1.21617
RCBTB2	2.20811	1.20936
DNAAF2	1.40636	1.2076
SNRPG	1.97515	1.20752
COX7C	1.7372	1.20742
FAM46A	1.32174	1.20673
PTTG1IP	1.08504	1.20518
VKORC1L1	1.21314	1.20467
GMPR2	1.10945	1.20212
TRUB1	1.00878	1.20138
C14orf166	1.10704	1.20069
SDR39U1	1.29368	1.19886
MRPS28	1.3306	1.19663
RPA2	2.36677	1.19157
PIGT	3.09616	1.19064
SLC17A5	1.15613	1.18811
TIMM10	1.32096	1.18771
RASSF7	1.31919	1.18128
NUDCD1	1.68307	1.18006
UBE2G2	1.03532	1.1755
ZNF689	1.79746	1.17376
CTBS	1.6761	1.1731
RPL7	1.32658	1.17048
TYMSOS	1.02988	1.16848
ADCK4	1.35289	1.16605
NAF1	1.89565	1.16227
TIMM50	1.00023	1.1593
RORA	1.17008	1.15753
SEC24D	1.51034	1.15559
MAPK3	1.50996	1.15391
SLC5A6	1.1525	1.15267
WDR4	1.02	1.15033
NAB1	1.27903	1.14451
TBCB	1.69948	1.13899
MTERF2	1.49149	1.13809
CS	1.03189	1.13744
MFAP1	1.16749	1.1363
TMEM263	1.66385	1.13287
S100A6	4.38085	1.12441
TIMM9	1.53592	1.12187
BTBD6	1.79792	1.12051
HNRNPAB	2.06737	1.11604
EXT1	1.74017	1.11539
RPL30	1.13542	1.11321
MIS18A	1.36179	1.10393
SAE1	1.43355	1.09991
STK3	1.49855	1.09887
HTRA2	1.17298	1.09828
DAP3	1.05158	1.09384
MDH1	1.01017	1.0886
BRF2	1.22242	1.08683
SUCLG1	1.16414	1.08294
RPS29	1.08586	1.08256
HDDC3	1.17386	1.08204
GART	1.84621	1.081
AIP	1.14589	1.08022
PLCD3	2.17112	1.07856
AP5B1	1.13409	1.0756
GPD2	1.27789	1.07168
CYP2R1	2.24764	1.06132
RAN	1.01793	1.05988
AGO3	1.53	1.05984
LAP3	1.58027	1.05893
TTI1	1.37475	1.05626
C21orf59	1.15959	1.05275
ARHGAP18	1.08291	1.05225
INIP	1.13864	1.05122
IER3	5.62587	1.05114
RFWD3	1.04552	1.04872
NUDT9	1.26535	1.04268
NDUFB1	1.12925	1.03769
FMNL2	1.23139	1.03682
ATL3	1.11948	1.03643
APOBEC3B	1.12634	1.03487
PRPS1	1.59243	1.02782
POP4	1.00948	1.02622
NT5C	1.22294	1.02134
NIP7	1.37826	1.02029
MZT2A	1.36593	1.01455
MAPRE1	1.14426	1.00692
RECQL	1.34734	1.00452
ST8SIA6	1.06338	1.00247
RNF168	2.02278	1.00154
SETD5	-1.15733	-1.00285
ZNF304	-3.84226	-1.00408
PTP4A2	-1.16593	-1.01975
MAD2L1BP	-1.13711	-1.02266
C9orf69	-1.52341	-1.02385
CDK17	-1.98741	-1.02522
WWP2	-1.34919	-1.02726
USP4	-1.2407	-1.03142
QRICH1	-1.32625	-1.03193
USP19	-1.49569	-1.03205
FAM89B	-1.17935	-1.03267
NPL	-1.95562	-1.04501
PTPRF	-1.12885	-1.05368
BRWD1	-1.00551	-1.05658
RBM3	-1.38675	-1.0566
PRRC2A	-1.30269	-1.05695
GSDMD	-1.59802	-1.05835
VPS51	-2.542	-1.0597
MED28	-1.17557	-1.06265
USF1	-1.24722	-1.06361
KPNA6	-1.66189	-1.06807
DLD	-1.36607	-1.0683
LPIN1	-3.30041	-1.06839
CORO1C	-1.26608	-1.06925
AZI2	-1.15303	-1.07203
SPNS1	-1.0527	-1.0807
KLF13	-1.75788	-1.08097
DGCR8	-1.91709	-1.08561
ALG1	-1.70761	-1.09345
PITPNA	-1.12527	-1.09355
C7orf34	-1.65703	-1.09928
KATNB1	-1.51997	-1.09929
PNKP	-1.08684	-1.10589
CYTH1	-1.32749	-1.10695
ENDOD1	-1.04546	-1.10787
DLG5	-1.93379	-1.10892
TVP23C	-3.11477	-1.11158
RUNDC1	-1.53737	-1.11343
CEPT1	-1.57159	-1.11545
MAP1A	-2.81274	-1.12156
MDM2	-1.62943	-1.12302
WDTC1	-1.13561	-1.12714
PHF12	-1.17058	-1.12852
ZNF638	-1.05814	-1.1288
IREB2	-1.26434	-1.12902
H1FX	-1.86326	-1.12903
GRIPAP1	-1.99051	-1.13022
ZBTB18	-1.51294	-1.13265
CRNKL1	-1.06288	-1.13408
MARK2	-1.19548	-1.13542
WHAMM	-1.35663	-1.1367
CEMP1	-2.17915	-1.13715
U2AF1L4	-1.1293	-1.13816
TPR	-1.18191	-1.14493
NOL6	-1.18702	-1.14621
CNPY4	-1.67644	-1.14872
RCOR3	-1.34246	-1.15081
SLTM	-1.24689	-1.15427
LIMK2	-1.25592	-1.15428
MIB1	-2.14598	-1.15635
AGFG1	-1.88524	-1.1566
RBL2	-1.40049	-1.1604
MICALL2	-1.8467	-1.16079
LARP7	-1.01254	-1.16673
ZFC3H1	-1.26048	-1.16883
VPS11	-2.13796	-1.16896
PBRM1	-1.28349	-1.17392
TRIM11	-1.23164	-1.18011
STK16	-1.01505	-1.18079
ARID1B	-1.24893	-1.18663
SUDS3	-1.95004	-1.18754
C5orf22	-1.0639	-1.18851
FXR2	-1.2544	-1.19733
PAPPA	-5.14671	-1.20068
RUFY3	-1.8599	-1.20288
SORBS1	-1.54999	-1.20536
HECTD3	-1.2213	-1.20977
ARID3A	-3.01251	-1.21424
USP21	-1.83292	-1.21597
GSE1	-1.99212	-1.2163
SP1	-1.05018	-1.2241
IGHMBP2	-1.45493	-1.23806
CDYL	-1.01351	-1.24274
CSTF1	-1.537	-1.24392
POLL	-1.93778	-1.24488
BLOC1S4	-1.56828	-1.24539
BAG6	-1.10889	-1.24732
PDPK1	-1.69216	-1.24739
CCDC88B	-4.35342	-1.24785
HAGH	-1.02367	-1.24788
ZFAND3	-1.17843	-1.24871
MICAL3	-1.47307	-1.24903
CUX1	-2.4178	-1.25088
LAMP1	-1.48039	-1.2646
STXBP5	-1.61141	-1.26902
ADD1	-1.35647	-1.26992
LIN7C	-1.59878	-1.27318
MOSPD3	-1.40654	-1.27344
RILP	-1.20974	-1.27385
GYPA	-1.57762	-1.27429
DLG1	-1.0133	-1.28138
WDR6	-2.344	-1.2828
LMAN1	-1.09534	-1.28328
HEATR5B	-1.54351	-1.28457
SMCR8	-1.16783	-1.2921
SCAF11	-1.04022	-1.29264
TRIB2	-4.49747	-1.2957
WBP2	-1.71904	-1.3009
C11orf95	-3.88935	-1.30091
ABHD3	-2.45207	-1.30732
IGF2R	-2.62239	-1.3079
UBAC1	-1.88361	-1.30807
AKT2	-1.50256	-1.31077
CLCN6	-1.98344	-1.31083
STAT6	-1.26404	-1.31443
TMEM265	-1.14534	-1.3193
WDR46	-1.12872	-1.3194
TSNAX	-1.01301	-1.32035
GIGYF2	-1.75343	-1.32424
ARF4	-1.32137	-1.32879
AP2M1	-1.64646	-1.3346
ID1	-1.3611	-1.33609
DYRK1B	-1.33291	-1.33813
PKN2	-1.02952	-1.33834
CANT1	-1.27843	-1.3432
CEP164	-1.26087	-1.34353
ZDHHC7	-2.1396	-1.34847
PIP5K1C	-2.42027	-1.35034
PTEN	-1.03361	-1.35108
DHRS13	-1.35313	-1.3591
PSMD2	-1.11021	-1.36072
CELF1	-1.01716	-1.36363
NAB2	-2.07729	-1.36592
ASB8	-1.73308	-1.36601
UBE4A	-1.09744	-1.37007
TCF3	-1.66589	-1.37857
TMEM56	-1.95872	-1.37992
ABCC5	-1.34089	-1.38067
TPST2	-1.15844	-1.38156
TRIM33	-1.22131	-1.38486
AGTPBP1	-1.41054	-1.3893
FAM20B	-1.32416	-1.39302
NARS	-1.91764	-1.39459
FUNDC1	-2.17648	-1.3962
ANKZF1	-1.8021	-1.39744
GCDH	-1.81984	-1.4036
PPP1R35	-2.29372	-1.40632
MLXIP	-1.87823	-1.40744
CALCOCO2	-1.08579	-1.40852
THRAP3	-2.10899	-1.40932
CDIPT	-1.0865	-1.41753
PHC3	-1.648	-1.42259
GET4	-2.52557	-1.42412
USP8	-1.01558	-1.42853
ACAP2	-1.22089	-1.4298
DNASE2	-1.49956	-1.43136
CLASP1	-1.81696	-1.4322
SVBP	-1.74312	-1.43404
TRA2A	-1.17526	-1.43614
JAK2	-1.75353	-1.43725
MAP3K3	-1.06701	-1.43881
MRFAP1L1	-1.71224	-1.44234
P2RY1	-1.37013	-1.4434
ABCF1	-1.28943	-1.4531
AKIRIN1	-1.11474	-1.46005
GFPT1	-1.24643	-1.4616
CRELD1	-1.66441	-1.46178
ZC3H11A	-1.3353	-1.46211
BBX	-1.27598	-1.46326
CREB3L1	-4.01993	-1.46513
ZBTB48	-1.32848	-1.46517
PNISR	-1.39645	-1.47272
LTA4H	-2.04028	-1.48066
C3orf62	-1.88386	-1.48259
WASF2	-1.22487	-1.48286
MICALL1	-1.96199	-1.49084
EWSR1	-1.15144	-1.49225
ATF7IP	-1.20517	-1.49409
RSPH9	-3.02823	-1.49492
CD82	-1.46839	-1.49703
SETD1B	-1.94064	-1.5013
TUBGCP6	-1.54454	-1.50396
VTI1B	-1.12093	-1.51856
PIM3	-1.60009	-1.52345
RNF213	-1.6852	-1.52355
PRR5-ARHGAP8	-1.78388	-1.52588
KRI1	-1.65276	-1.52608
ABCA7	-1.59824	-1.53216
NFKB2	-1.73324	-1.53276
ERAL1	-1.12936	-1.53768
RAP2B	-1.12394	-1.53834
ERI2	-1.07533	-1.54637
FAM193B	-2.56498	-1.55196
UBE4B	-1.32247	-1.55465
ZC3H3	-1.23897	-1.55485
ZNF510	-2.60961	-1.55549
TMF1	-1.60457	-1.5582
TESC	-1.53458	-1.55912
EMID1	-2.45204	-1.56242
PCSK7	-1.7311	-1.56341
FMR1	-1.4728	-1.56444
HSPA1B	-1.56195	-1.56638
RNF214	-2.13367	-1.56724
MGEA5	-1.71512	-1.5735
ASAP1	-1.8808	-1.57671
PNPLA6	-1.18472	-1.57773
SNX13	-1.00908	-1.57962
FAXDC2	-2.11211	-1.58026
SLC35E2B	-1.30599	-1.58245
DHX34	-1.87434	-1.58439
PLEKHF1	-3.1331	-1.58658
CTSB	-1.37746	-1.59034
TBC1D17	-1.14143	-1.59071
MAP1LC3A	-6.73836	-1.59258
ATXN7	-1.43546	-1.59676
CREM	-1.45559	-1.59804
IKBKG	-1.4265	-1.59859
HK1	-1.33944	-1.60144
ZSWIM8	-2.52673	-1.6017
STRIP1	-2.40411	-1.60214
KDM4B	-1.08619	-1.60376
PDDC1	-2.14233	-1.60435
PTK2B	-1.28302	-1.60719
DHDH	-1.76947	-1.60802
JARID2	-1.38197	-1.60821
FRMD8	-1.78606	-1.61553
EXOSC9	-1.26261	-1.61992
USP48	-2.26094	-1.62521
MBD6	-1.78897	-1.62764
KDM5C	-1.00421	-1.63009
SPTB	-1.32185	-1.63383
ZCCHC8	-1.29833	-1.64333
ZNF326	-1.16087	-1.64373
XPR1	-1.54175	-1.64836
STX17	-1.27611	-1.65047
SRCAP	-1.28549	-1.65098
ICAM5	-1.7422	-1.65224
ALAS2	-1.36431	-1.65254
GPBP1L1	-1.07512	-1.65454
KMT2B	-1.59148	-1.65608
CREB3L2	-1.81549	-1.65814
ST3GAL2	-1.38194	-1.65836
KRAS	-1.42609	-1.66077
ZFAND2B	-2.06117	-1.6641
MSMO1	-2.05997	-1.67141
HEBP1	-3.89554	-1.67575
TAGLN	-1.90221	-1.68578
UNC45A	-1.33798	-1.68619
FAM13A	-4.11768	-1.68846
USP47	-1.1533	-1.69009
CREB1	-1.53253	-1.6905
PPP3CB	-1.5483	-1.69144
TNRC6A	-1.47514	-1.69482
RBBP6	-1.25377	-1.69526
ZC3H13	-1.26188	-1.69531
RMDN3	-1.3503	-1.6962
SON	-1.02041	-1.69757
WAC	-1.11396	-1.70057
PPP6R1	-1.44236	-1.70151
IFITM10	-2.597	-1.70587
STK35	-1.39492	-1.70631
ZNF8	-1.95832	-1.70697
CYSTM1	-1.1869	-1.71046
PDK4	-3.66568	-1.71295
EPS15L1	-1.78686	-1.71918
UBC	-1.89161	-1.72093
RABGAP1	-1.01549	-1.72248
IFIT1	-2.55867	-1.72953
TNPO1	-1.42828	-1.73473
DNAJB6	-1.16848	-1.73609
NFE2L3	-3.55939	-1.74421
DCAF10	-1.15339	-1.7444
ARHGDIB	-1.57946	-1.74558
HIPK3	-1.04334	-1.74652
SH3GL1	-1.8449	-1.74864
PLD1	-2.69835	-1.75055
SAFB	-1.06662	-1.75178
PAPOLG	-1.03791	-1.75473
PRKAB2	-1.27093	-1.75633
RPA1	-1.3122	-1.76223
CIR1	-1.43626	-1.76378
RSBN1L	-1.40209	-1.76626
IDS	-1.40569	-1.77042
NUCB1	-2.15591	-1.77232
DOCK11	-3.92208	-1.77254
SCYL1	-2.46082	-1.77274
CEP350	-1.09522	-1.77451
UBQLN1	-1.49128	-1.77723
G6PD	-2.20295	-1.77736
CCDC69	-1.13034	-1.77805
KDM5B	-1.13305	-1.77933
SNRK	-1.08805	-1.78049
TSC22D2	-1.03251	-1.78238
SYNRG	-1.36988	-1.78428
LENG8	-2.24407	-1.7846
NCOR1	-1.76451	-1.78521
GATAD2B	-1.22402	-1.78859
ATRX	-1.7667	-1.79127
GNB2	-2.26934	-1.79896
LUC7L3	-1.07836	-1.79915
CTBP2	-2.38143	-1.80206
CREG1	-2.32535	-1.80223
OTUD7B	-1.27635	-1.80252
TRAPPC8	-1.35423	-1.80309
ANKRD11	-3.166	-1.80321
RRAGC	-1.48699	-1.80372
SLC35E2	-1.97303	-1.80587
PPP1CB	-1.48909	-1.81091
NFKBIA	-1.50672	-1.81627
RNF40	-1.88301	-1.81671
TOP2B	-1.61207	-1.81913
KDM3B	-1.22042	-1.81934
YBX3	-2.57649	-1.81961
UGDH	-1.75803	-1.82085
NAT6	-1.6507	-1.82325
TLK2	-1.45197	-1.82728
OSBPL2	-1.79864	-1.82818
EHBP1L1	-1.43239	-1.82883
MICU1	-1.35568	-1.82914
PLA2G4C	-1.33866	-1.8312
NFKBIZ	-1.03017	-1.83667
WWC3	-1.83236	-1.83839
GNA12	-1.75556	-1.84165
SHC1	-1.55428	-1.84525
UBA3	-1.4956	-1.84569
MARCH7	-1.40471	-1.84908
BROX	-1.01375	-1.85272
NKTR	-1.59201	-1.85512
ARMC8	-1.05392	-1.85712
MYSM1	-1.46473	-1.86635
ZER1	-1.2574	-1.86756
CHPF2	-1.7609	-1.8677
VEZF1	-1.19257	-1.87186
CLIP4	-6.61875	-1.88026
CLK3	-1.08478	-1.88047
HDAC5	-1.73929	-1.88387
PFDN4	-1.71066	-1.88402
SPPL3	-2.06284	-1.88403
CITED2	-1.16675	-1.88646
ESPN	-1.05556	-1.89197
METTL22	-1.21957	-1.89212
HIST3H2BB	-1.23773	-1.89373
MED13L	-1.48855	-1.89506
NCOA1	-1.85021	-1.89837
DCP1B	-1.15799	-1.89929
TMEM56-RWDD3	-2.06659	-1.90159
CTDP1	-2.07172	-1.90393
EZH1	-1.84023	-1.90987
CHD9	-1.2361	-1.91349
BOD1L1	-2.78111	-1.91375
ZNF609	-2.30831	-1.91481
IRF1	-1.44342	-1.91775
SIRT7	-1.34881	-1.91822
DYNLL1	-1.08903	-1.92211
PBXIP1	-2.63912	-1.92274
SBNO1	-1.53883	-1.93114
FAM122B	-2.30837	-1.93707
ARID4A	-1.61391	-1.9371
HCFC1	-2.0978	-1.93789
WIPI2	-1.54996	-1.93882
GOLGA3	-2.16772	-1.94104
IFT74	-1.17211	-1.94371
SMG1	-1.2155	-1.95062
CYB5A	-1.01194	-1.95318
DCP1A	-1.04517	-1.95528
ARHGAP8	-2.2885	-1.95998
PHF3	-1.05731	-1.96007
PARD6B	-1.21713	-1.96248
IRGQ	-1.92404	-1.9715
LOC401052	-2.09758	-1.9738
BBS7	-1.83341	-1.97766
E2F4	-1.48048	-1.98432
PIAS4	-1.67728	-1.98816
FAM117A	-1.48464	-1.9922
GAB1	-1.13974	-1.99785
KDM4C	-1.49062	-2.00049
ZNF529	-1.82938	-2.00125
ATXN7L3	-1.2541	-2.00547
ANP32B	-1.29824	-2.00635
RDH11	-1.18696	-2.00641
REXO1	-1.26605	-2.00664
FAM208B	-1.33042	-2.00757
LTBP3	-2.68396	-2.00956
ZNF24	-1.46469	-2.01223
OAZ2	-1.85434	-2.01383
SP2	-1.10891	-2.01657
FURIN	-2.54176	-2.01945
ZBTB22	-1.29302	-2.02214
SMIM1	-1.00741	-2.0231
MERTK	-5.10212	-2.0246
USP42	-1.70125	-2.02548
FOXO4	-1.43713	-2.02638
YTHDC1	-1.13279	-2.02818
SLC35E1	-1.22971	-2.02942
RPL17-C18orf32	-1.13102	-2.03199
PRR11	-1.73407	-2.03298
LUC7L	-1.7072	-2.03462
ERN1	-2.08061	-2.03542
KIAA0922	-1.53649	-2.03582
FKBP1B	-1.22574	-2.04498
MPP1	-1.37196	-2.05325
ATAD2B	-1.28578	-2.05342
RIT1	-1.16555	-2.05353
RPL36A-HNRNPH2	-1.77399	-2.05962
PPP1R12A	-1.64904	-2.06065
UPF2	-1.58677	-2.06193
TNIP1	-2.07693	-2.06288
ATG13	-1.47909	-2.06782
GNAI3	-1.46081	-2.07588
THOC2	-1.46289	-2.07768
CNOT4	-1.09848	-2.08011
LARP1	-1.71769	-2.08094
TMEM180	-1.45699	-2.08107
MAP3K8	-2.14891	-2.08425
FNBP4	-1.81841	-2.08555
SLC43A2	-1.39712	-2.08851
TMUB2	-1.27668	-2.09045
PI4KB	-1.21746	-2.09234
CALCOCO1	-1.93262	-2.0924
FES	-1.76932	-2.09336
SH3BP5L	-1.51176	-2.09676
IFRD2	-1.00916	-2.09711
CDK12	-1.41143	-2.10261
ANKRD18B	-3.04333	-2.10452
ANK1	-1.66829	-2.10592
BRD4	-2.4096	-2.10815
RGS3	-1.70481	-2.11103
BBS5	-2.34208	-2.11234
PACSIN2	-2.21553	-2.11938
TAB2	-1.2558	-2.1221
SGMS1	-1.36215	-2.1221
PLBD2	-4.47088	-2.12389
SF3B1	-1.76892	-2.12491
EDEM3	-1.67668	-2.12572
NUMA1	-1.64394	-2.13152
ATP6V1A	-1.04646	-2.13639
ACIN1	-2.14336	-2.13718
USP32	-1.47702	-2.13764
SLC16A1	-1.13236	-2.13988
OTUD5	-1.82631	-2.14202
KIAA1033	-1.15625	-2.14652
HELZ	-1.64894	-2.14743
LYL1	-1.59445	-2.14743
CWC25	-1.54146	-2.14784
PHF21A	-1.51081	-2.1484
MTRNR2L6	-1.20784	-2.14885
ZNF628	-1.02716	-2.15226
STK40	-1.28441	-2.15393
ATP6V1D	-1.61105	-2.15844
TTC21B	-1.96951	-2.1598
SPEN	-1.97083	-2.16129
KDM5A	-1.53818	-2.16211
VHL	-2.00022	-2.1649
DMWD	-1.31274	-2.16716
NARF	-2.04135	-2.16768
NUB1	-1.7327	-2.17058
NAPA	-1.12222	-2.17199
ERMAP	-1.21731	-2.17223
NDST2	-1.18212	-2.17273
PILRB	-3.27754	-2.17468
MAPK8IP3	-2.75809	-2.17542
RTN3	-1.14121	-2.17757
C1orf198	-1.44432	-2.17932
PRPSAP2	-1.33476	-2.18011
GRK6	-1.2397	-2.18192
MSRB1	-1.29429	-2.18387
AKAP8L	-1.99529	-2.18461
E2F3	-1.61206	-2.18551
ZRANB1	-1.54439	-2.18576
MECP2	-2.288	-2.18851
GATAD2A	-1.09025	-2.1902
GIGYF1	-2.81097	-2.19239
TLCD2	-4.24077	-2.19266
STX2	-2.54665	-2.19371
AFTPH	-1.17634	-2.19612
NFE2	-1.63018	-2.19737
CCNL2	-2.45322	-2.19781
HDGF	-1.46489	-2.20226
FBXO11	-1.35235	-2.2071
CHST11	-1.41034	-2.20912
MARK3	-1.74726	-2.21125
RAP2C	-1.32608	-2.21153
PHOSPHO1	-2.21515	-2.21169
TRIP12	-1.68745	-2.21274
DHFRL1	-2.65898	-2.21592
ATXN7L2	-2.07344	-2.21632
BCLAF1	-1.10837	-2.21642
C22orf23	-2.74005	-2.21661
TLE4	-8.94656	-2.21962
BPTF	-2.19117	-2.22268
C11orf30	-1.39998	-2.22365
KMT2C	-1.54665	-2.22478
FAM126B	-1.07612	-2.22537
MBTD1	-1.30566	-2.23051
ST6GALNAC6	-2.67996	-2.23281
TVP23B	-1.0868	-2.23294
ATP6V0C	-1.38561	-2.23424
SLC2A1	-1.33611	-2.23634
SLFN14	-1.35596	-2.23778
OSM	-1.61523	-2.25019
KCTD20	-2.8772	-2.2534
SFXN5	-1.63528	-2.2593
SLC6A9	-1.58787	-2.266
MSI2	-1.93541	-2.26652
TBC1D20	-1.51664	-2.27307
ARID1A	-2.18457	-2.27576
SRGAP2	-2.01475	-2.27595
PTPN4	-1.03163	-2.28289
MORC2	-1.93196	-2.28353
KMT2E	-1.63683	-2.28559
GRAP2	-1.10546	-2.28757
YIPF6	-1.76527	-2.28885
CHPT1	-2.18134	-2.28909
CDK11A	-3.62003	-2.28951
TMEM55B	-1.33724	-2.29524
TFE3	-1.69475	-2.3
C7orf49	-1.04963	-2.30296
BLOC1S6	-1.23633	-2.3098
HCN2	-1.46906	-2.31211
TTC17	-1.06139	-2.31289
ZNF844	-3.44191	-2.31373
PRPF4B	-1.90712	-2.31597
KIAA0513	-2.31581	-2.32598
TAOK3	-1.30974	-2.32825
PI16	-1.16583	-2.32831
FOXJ2	-1.96736	-2.33169
CREBBP	-2.04548	-2.33233
FRMD4A	-2.86017	-2.33347
ADIPOR1	-1.50912	-2.3336
SPECC1	-2.53556	-2.33454
NRIP1	-1.22628	-2.33748
RLF	-1.1154	-2.33768
C10orf88	-1.7343	-2.33873
VPS26A	-1.22669	-2.34001
CENPV	-2.60919	-2.34263
USP38	-1.14854	-2.35099
C18orf8	-1.87113	-2.35585
DPH1	-1.25976	-2.35694
ZMYND8	-2.0163	-2.3603
CIT	-2.14086	-2.36063
KIAA2026	-1.10548	-2.36086
PIK3R1	-2.11615	-2.36338
C10orf12	-1.20578	-2.36841
DMPK	-1.33387	-2.36909
TBC1D15	-1.05735	-2.36938
KIAA0355	-1.6861	-2.37825
SYNJ2	-1.29878	-2.38751
ATG4D	-1.62318	-2.38919
EIF2AK1	-1.5622	-2.39307
EIF4G1	-1.5778	-2.40067
SYVN1	-1.62005	-2.40186
PLEKHM1	-2.22793	-2.40514
MTMR10	-1.39167	-2.40647
OSER1	-1.34551	-2.41414
IFIT3	-3.14503	-2.41547
TSPAN5	-1.22952	-2.41759
OSBPL11	-1.37875	-2.4193
RC3H1	-1.56057	-2.41937
NAPB	-1.08277	-2.42021
FAM134A	-2.21239	-2.42541
KIAA1551	-2.35762	-2.42878
TPGS1	-1.31988	-2.4294
UBALD2	-1.42353	-2.43053
YPEL3	-1.20377	-2.43403
ISCU	-1.20111	-2.43506
AMMECR1L	-1.54085	-2.43582
MED16	-1.77766	-2.43883
ZNF654	-1.05107	-2.44191
B4GALT3	-2.16145	-2.44249
RALGDS	-1.82867	-2.44373
PIP5KL1	-2.90984	-2.44464
YPEL5	-1.23402	-2.45039
NCOA2	-1.29856	-2.45167
MAP2K7	-1.1358	-2.4537
LANCL3	-1.25592	-2.45443
RAB5A	-1.14013	-2.45534
TNFAIP3	-3.07895	-2.45842
IRF3	-1.34698	-2.46082
TMEM63B	-2.31161	-2.46138
LRP10	-1.24635	-2.46267
TMCO3	-1.11425	-2.46327
MTHFR	-1.02986	-2.46462
FBRS	-2.60925	-2.4656
DCTN4	-1.52866	-2.47208
RBM33	-1.62277	-2.47461
ZFAND6	-1.08821	-2.47778
ORMDL3	-1.70739	-2.47883
BSDC1	-1.52579	-2.48227
ZNF777	-3.03533	-2.48289
OTUD4	-1.00295	-2.48315
STAG2	-1.32201	-2.48368
IFIT2	-3.75743	-2.48692
CRAMP1L	-2.17238	-2.4904
FECH	-1.92004	-2.49094
DCLRE1C	-1.72509	-2.49126
HUWE1	-1.71403	-2.50139
B4GALT2	-1.32419	-2.50227
KTN1	-1.78443	-2.50259
CREBZF	-2.52554	-2.50267
FAM21A	-3.31825	-2.5126
CYP3A5	-1.45623	-2.51336
NCOA6	-1.97701	-2.51367
BPGM	-1.6226	-2.51436
STX6	-1.93423	-2.51521
MEF2D	-1.81433	-2.51635
TET3	-1.65393	-2.51694
PNKD	-4.19181	-2.51773
USP15	-1.67434	-2.51864
ACHE	-1.58455	-2.53136
KDM6B	-2.4146	-2.53243
TPM1	-1.00884	-2.53291
MAP3K2	-2.17739	-2.53722
CUL4A	-1.34311	-2.54181
UCP2	-2.05237	-2.54531
EPG5	-1.85422	-2.54597
CHST2	-1.52092	-2.54705
STK11	-1.81553	-2.55488
TTPAL	-1.96931	-2.55747
PCM1	-1.71191	-2.55868
PIKFYVE	-1.4371	-2.56282
PITHD1	-1.45742	-2.5647
BCAR1	-1.49674	-2.56737
STX18	-1.60279	-2.56754
OGT	-2.71663	-2.57123
KAT6B	-1.02795	-2.5732
PIP5K1B	-1.30496	-2.58176
PINK1	-1.23143	-2.58214
DCAF6	-1.24545	-2.5847
ZNF175	-1.17232	-2.59192
SLC25A39	-1.91686	-2.59196
RGCC	-1.06355	-2.59504
HMBS	-1.25114	-2.60236
BMP2K	-1.9753	-2.60362
BAZ2A	-2.22033	-2.60604
SETD1A	-2.05299	-2.61
ABCB6	-2.12134	-2.61078
SLC4A1	-1.78471	-2.61689
FAM131A	-3.93143	-2.61717
SF3B3	-2.01944	-2.6175
AURKA	-1.36112	-2.61816
SRSF8	-2.71441	-2.62331
FOXO3	-1.57438	-2.62764
HIST1H1C	-1.91291	-2.62779
MAN1A1	-2.24244	-2.6325
LOC100130451	-1.46229	-2.63261
TMEM212	-2.26086	-2.63331
EIF5	-1.20271	-2.63333
USP24	-2.18459	-2.63491
ASB7	-1.83439	-2.63948
SERTAD3	-1.33967	-2.64789
ENTPD5	-2.76328	-2.65235
AGAP6	-1.37947	-2.66267
KPNA1	-1.59879	-2.66369
GCC2	-2.12789	-2.66515
HSD3B7	-1.40741	-2.66596
FBXL20	-2.27832	-2.66913
SPTA1	-1.5214	-2.67599
SRGAP2B	-2.3363	-2.67765
RAB8B	-1.14208	-2.68049
BRD8	-1.34508	-2.68372
RANBP9	-1.07848	-2.68403
ZNF335	-1.54804	-2.68566
CISH	-2.52139	-2.68716
GNGT2	-4.12144	-2.69177
ATG2A	-2.31596	-2.69543
IRS2	-3.39651	-2.70142
FBXO34	-1.23852	-2.71664
MED13	-1.3878	-2.72384
SETD2	-2.02726	-2.72562
ELL2	-2.00773	-2.72697
TAX1BP1	-1.69386	-2.72814
C9orf78	-2.08123	-2.72845
RMND5A	-1.60526	-2.72881
HECA	-1.72654	-2.729
RNF14	-1.71592	-2.73284
C1GALT1	-1.18574	-2.73796
FAM104A	-2.269	-2.74053
PCGF5	-1.0857	-2.74407
SECISBP2L	-1.08444	-2.75038
SLC2A4	-1.64773	-2.75198
CCNL1	-2.09532	-2.75246
GABPB2	-1.26242	-2.75959
PAN3	-1.69147	-2.76309
ISCA1	-1.61571	-2.76633
LRRC58	-2.88446	-2.76657
ASCC2	-1.56505	-2.76902
ZBTB7B	-1.62743	-2.77175
TAL1	-1.90128	-2.77236
CDC34	-1.91899	-2.77469
TBL1XR1	-1.91952	-2.77729
PHF23	-1.73257	-2.77958
CCDC71L	-3.57744	-2.78023
PKD1	-2.00082	-2.78132
UGGT1	-2.25086	-2.78367
PMAIP1	-1.46751	-2.78498
ARHGEF12	-2.20754	-2.78939
TFR2	-1.16646	-2.79125
TMEM57	-1.81403	-2.79203
CCNDBP1	-1.11884	-2.79544
OPTN	-1.73517	-2.79665
SLC25A37	-2.04617	-2.8022
SNX29	-1.76844	-2.81112
AHSP	-1.73493	-2.8153
BRAF	-1.59932	-2.82956
TRANK1	-1.5751	-2.83125
RASGEF1B	-1.40026	-2.83253
MKRN1	-1.89494	-2.83316
PIM2	-2.73908	-2.83423
ASH1L	-2.05667	-2.83503
PPP2R5B	-2.20319	-2.83991
NFAT5	-1.26018	-2.8426
FITM1	-1.36241	-2.84513
GOLGA4	-2.16372	-2.84963
CCDC24	-1.64743	-2.84991
MXI1	-1.66836	-2.85023
MED17	-3.56207	-2.85526
SEMA7A	-1.43193	-2.85802
TANK	-1.85386	-2.85819
DDX3X	-1.27523	-2.86005
MAPK1	-1.92837	-2.86785
RASGRP3	-5.67345	-2.87044
MBD5	-1.6425	-2.87253
HBG2	-2.35565	-2.87833
SELENBP1	-1.29985	-2.88017
NIPBL	-1.63196	-2.88847
KMT2D	-3.05413	-2.88921
NUP88	-1.9615	-2.88959
TOPORS	-1.361	-2.89445
EPM2A	-2.89993	-2.89813
SLC6A8	-1.61917	-2.90175
TNRC6B	-2.35256	-2.90188
HBP1	-1.07682	-2.90656
GOLGB1	-2.74784	-2.90974
GPCPD1	-3.03757	-2.91192
FAM21C	-3.42166	-2.92695
TMEM245	-1.52794	-2.92755
GRSF1	-3.00276	-2.9309
C2CD3	-1.7907	-2.93187
HBG1	-1.10164	-2.93356
TYRO3	-1.58829	-2.93879
KHNYN	-1.4628	-2.93929
VCL	-2.61416	-2.93946
MTMR3	-1.49442	-2.94061
CBFA2T2	-3.59912	-2.94107
TFRC	-1.16509	-2.94953
OFD1	-1.22865	-2.95068
XRN1	-1.94699	-2.95812
FCHO2	-1.57567	-2.9827
NT5C3A	-2.09301	-2.98467
UBXN7	-1.4179	-2.98546
ZDHHC17	-2.06328	-2.98581
BNIP3L	-1.09628	-2.98834
UBE2H	-2.06401	-2.99182
HPS1	-1.76201	-2.99215
TMCC3	-5.92446	-2.99762
CEP76	-1.84568	-3.00149
MYLIP	-1.38945	-3.01099
ZCCHC2	-1.55052	-3.02141
SLC7A5	-1.39317	-3.02572
HEXIM1	-1.05262	-3.02866
R3HDM4	-1.97364	-3.03431
COQ2	-1.02125	-3.04056
MST1	-2.18089	-3.0423
TSSK3	-1.02535	-3.04651
KIAA2018	-1.593	-3.0503
ZCCHC6	-2.12801	-3.05091
PCMTD2	-1.76192	-3.06522
COL9A2	-4.98919	-3.06548
SMIM5	-1.22408	-3.06561
VPS13A	-1.74104	-3.07602
STRADB	-2.38827	-3.07771
MYNN	-1.45324	-3.08033
KLF3	-1.21066	-3.08034
WDR19	-2.46959	-3.08301
CLN8	-2.07544	-3.08717
TMEM88	-1.70253	-3.08812
BCL2L1	-2.22149	-3.09449
RFX3	-1.83647	-3.09593
TOR1AIP2	-2.4892	-3.10343
SRRD	-1.46301	-3.1041
NPIPB3	-2.34168	-3.10977
HBA2	-2.05092	-3.11215
TRIM59	-1.24485	-3.12563
TUBA4A	-1.54616	-3.12861
PIK3CA	-1.84078	-3.13209
OSBP2	-2.72378	-3.13823
KDM7A	-1.77876	-3.16399
GMPR	-1.54701	-3.16917
JMY	-1.27071	-3.17366
GPR75-ASB3	-3.54789	-3.18388
MICAL2	-2.59489	-3.18499
SERPINI1	-1.43797	-3.18592
AAK1	-1.08319	-3.18594
TYMP	-1.59919	-3.18857
PIK3R2	-1.77177	-3.19506
KIAA0232	-2.20498	-3.19583
ANKRD9	-2.13185	-3.19957
PPP1R9B	-1.06216	-3.21403
HLA-A	-2.2035	-3.21439
FAM160B1	-1.95102	-3.21631
STXBP3	-1.7244	-3.21863
FANCD2	-1.56881	-3.22583
ODF2L	-1.91465	-3.22594
ARID4B	-2.54792	-3.23304
SLC22A23	-2.55312	-3.23396
CISD2	-1.2055	-3.23673
TMEM158	-3.68646	-3.23759
SDE2	-2.35221	-3.24372
DYRK3	-1.90083	-3.25114
SLC40A1	-1.44806	-3.25158
AMBRA1	-2.37641	-3.2527
DOHH	-1.56806	-3.25847
SIK3	-2.8996	-3.26019
USP9X	-2.19937	-3.26253
PLEKHM3	-2.03454	-3.2631
SCARB1	-1.61058	-3.26451
USP33	-2.37938	-3.26765
TSC1	-2.36408	-3.26768
ZNF451	-1.7426	-3.26867
HSPA1A	-2.08444	-3.2797
DAP	-1.214	-3.28308
FAM46C	-2.1459	-3.2974
PQLC1	-3.22495	-3.29849
ATG2B	-1.2212	-3.30338
CHIC2	-1.42532	-3.30561
EPB41	-2.25011	-3.30907
SH2B3	-1.84774	-3.31025
ATG9A	-2.0634	-3.31443
METTL9	-2.41652	-3.31722
NCOA4	-2.12905	-3.32495
HBQ1	-2.04149	-3.3297
TSC22D4	-2.56892	-3.33882
KIDINS220	-2.40159	-3.33962
CDKN1B	-1.21602	-3.33975
ZBED6	-2.23805	-3.3421
AKAP9	-2.62371	-3.35164
DDHD1	-1.76968	-3.35346
IRF2BPL	-1.17265	-3.35825
NPIPB5	-1.77826	-3.35894
PDCD10	-1.42325	-3.36216
IGF2BP2	-2.81627	-3.36454
ZNF346	-1.30695	-3.36487
FRYL	-2.33839	-3.36846
PLCL2	-1.49262	-3.3765
GDE1	-1.10342	-3.38432
MAT2B	-1.11473	-3.38464
LGALS8	-2.48876	-3.38538
ABHD5	-1.13079	-3.39065
MED25	-1.16129	-3.399
TFDP2	-1.12513	-3.41113
SGTB	-1.65333	-3.41476
RNF11	-1.16046	-3.41558
OR2W3	-2.77585	-3.41717
FAM214B	-1.67319	-3.42128
IGF2	-2.74769	-3.43006
ZBTB7A	-1.56757	-3.4312
NPIPB4	-1.68872	-3.44824
SERTAD2	-1.86249	-3.44894
VCPIP1	-1.10802	-3.44914
IFIT5	-3.74304	-3.46084
SRGAP2C	-1.82531	-3.46323
PER1	-1.5491	-3.48132
CHD2	-1.39611	-3.48498
DCUN1D1	-2.14026	-3.48814
PPME1	-1.69611	-3.50102
NUP153	-2.10655	-3.5071
RFFL	-1.29478	-3.51062
TERF2IP	-1.6533	-3.51792
RHD	-1.0229	-3.51889
RNF24	-3.97348	-3.52387
RAP1GAP	-3.97571	-3.52709
KMT2A	-2.14873	-3.53016
ZNF746	-2.56582	-3.53335
FOS	-1.64513	-3.54432
BCL6	-1.89248	-3.54902
DHX32	-1.47602	-3.55287
LZTFL1	-2.89393	-3.55708
SMAP2	-1.65825	-3.5725
THBS1	-5.87313	-3.57785
FAM65C	-3.90725	-3.57994
GALNT4	-4.2091	-3.58817
UBR4	-2.05723	-3.5886
CENPF	-2.14539	-3.59361
PM20D2	-2.06353	-3.59367
GSDMB	-2.85867	-3.59767
RANBP10	-1.78674	-3.59919
FGFR1OP2	-1.24577	-3.60167
DDX52	-1.36861	-3.6018
ULK1	-2.21293	-3.60807
LRRC8A	-1.11656	-3.62602
CAMK1D	-2.60835	-3.6317
PPM1A	-1.17786	-3.63176
GATSL2	-2.98864	-3.65276
DNAJC6	-1.37636	-3.65788
TBC1D22B	-2.4701	-3.66018
PPP3R1	-1.28382	-3.66499
RNF10	-1.79486	-3.67048
TRAK2	-2.71644	-3.671
PLSCR4	-1.90627	-3.6756
SNCA	-3.6843	-3.68705
MAP4K5	-1.13913	-3.68903
GAPVD1	-2.11851	-3.69275
OLFML2B	-5.15491	-3.70849
UBR2	-2.56685	-3.71063
MTMR4	-2.25786	-3.71204
ANKRD12	-1.7485	-3.73154
KLF5	-1.91752	-3.73524
EP300	-2.7805	-3.73808
DPCD	-1.84932	-3.73954
FAM214A	-2.06955	-3.74333
KDM6A	-1.44637	-3.74378
TMEM242	-1.37539	-3.74658
ITSN1	-1.88709	-3.74868
DUSP1	-1.05377	-3.76273
GSPT1	-1.09942	-3.76286
HERC1	-3.03072	-3.78106
NAPG	-1.48842	-3.78189
ALDH5A1	-1.13619	-3.79255
SEC14L1	-1.98534	-3.79492
LAT	-2.37336	-3.79604
DNASE1	-2.1756	-3.81172
GABARAPL2	-2.04454	-3.85154
GJC2	-1.96808	-3.86273
PSME4	-2.12962	-3.8691
REXO2	-1.40328	-3.87202
PCMTD1	-1.2708	-3.87838
ATP7A	-1.56874	-3.89777
ITPRIP	-1.65444	-3.89952
SIK1	-1.95246	-3.90089
RGS16	-1.29041	-3.90627
LNX2	-1.35208	-3.91188
USP7	-2.37288	-3.9125
GPR146	-1.95122	-3.92156
CHRM4	-3.46492	-3.93113
RICTOR	-1.74241	-3.93274
SESN3	-2.3066	-3.93751
UBB	-1.69878	-3.94236
EPB42	-1.14006	-3.94372
CLCN2	-3.01599	-3.9456
GZMM	-2.41712	-3.9506
AFF1	-2.0242	-3.95361
PYROXD2	-1.94204	-3.95985
MEGF9	-1.59729	-3.96332
FBXO9	-3.52299	-3.98715
TRIM38	-2.31096	-3.98751
FAM76B	-2.60131	-3.99337
ELOVL6	-1.29888	-4.0039
FZR1	-2.5563	-4.04129
QSOX2	-2.72897	-4.04224
PTGR1	-1.34492	-4.04371
PROS1	-1.23339	-4.05024
HLX	-1.06351	-4.06384
RBM38	-2.00442	-4.06709
SIAH2	-2.28826	-4.06796
PCSK6	-2.88738	-4.07225
MAFK	-1.37543	-4.08003
HIF3A	-7.96929	-4.09193
CCL5	-3.93043	-4.1019
SEC62	-1.57689	-4.1152
SERPINF2	-1.99992	-4.11531
PCNT	-1.84809	-4.12192
ZFAND4	-3.76104	-4.12207
TAB3	-2.54204	-4.13065
UBE2O	-3.69701	-4.16345
CNPPD1	-2.29078	-4.16446
RAPGEF2	-2.59428	-4.17515
WNK1	-1.60233	-4.18698
TMEM241	-2.06549	-4.19104
TCEANC	-1.2003	-4.19158
CFD	-3.91022	-4.22488
ANKRD61	-3.85755	-4.22861
MOB1B	-3.23129	-4.23974
NPIPA5	-1.3323	-4.24971
IRF2BP2	-2.92801	-4.25084
UBN2	-2.10112	-4.25155
C7orf61	-2.95287	-4.27015
SLX4	-3.77023	-4.29261
ZC3HAV1	-3.28166	-4.29416
UBAP1	-2.51511	-4.29681
MTRNR2L4	-4.09292	-4.29728
PNPLA2	-1.60609	-4.30174
MARCH8	-1.678	-4.31299
MCM10	-2.27542	-4.31509
MORC3	-1.45138	-4.32284
ELMO3	-2.41167	-4.33973
ASAP3	-5.28293	-4.34977
CDKN2D	-2.2027	-4.38055
C5AR1	-2.21865	-4.39508
WDR26	-1.87191	-4.40404
MOSPD1	-1.21431	-4.40889
ZFAND5	-2.7664	-4.4201
SLC25A42	-1.53506	-4.45293
RSRP1	-1.52655	-4.46267
YOD1	-2.11587	-4.46915
TOP1	-2.13259	-4.47363
VPS13B	-2.40081	-4.47692
POC1B	-3.26106	-4.47765
SRC	-1.68487	-4.48985
FOXP1	-1.53478	-4.51718
DCAF12	-2.71667	-4.52211
ARL13B	-2.00759	-4.53694
MBNL3	-2.56865	-4.54602
STK17B	-1.74253	-4.54728
PIP4K2A	-1.95297	-4.55098
GCLC	-1.77322	-4.59472
TNK2	-2.28434	-4.60791
MICALCL	-2.11241	-4.61049
CPEB4	-1.64292	-4.61059
CENPE	-1.71645	-4.61843
GPX3	-4.4637	-4.62167
ZNF217	-2.71289	-4.67306
ANKRD53	-5.24813	-4.68229
BIRC2	-1.81462	-4.6981
MBNL1	-2.56814	-4.70139
TRIM58	-2.06003	-4.72343
HLA-G	-1.3772	-4.78702
DCAF8	-2.30511	-4.80568
PIM1	-3.17363	-4.80652
RNF19A	-3.80073	-4.81783
PPM1L	-3.54177	-4.83795
MAST3	-5.21441	-4.84281
TCP11L2	-2.40177	-4.85379
TRIM2	-1.25344	-4.85947
MKI67	-3.00405	-4.86798
XPO7	-1.36764	-4.87802
COLEC11	-4.99177	-4.89088
IL10RA	-4.49459	-4.89666
PNP	-1.84703	-4.91918
NCEH1	-1.44565	-4.96012
ATG14	-1.51384	-4.96121
HECTD4	-4.06029	-4.968
APOL3	-2.18237	-4.9691
CXCL8	-1.68687	-4.97865
JMJD1C	-2.20612	-4.98526
TNS1	-1.64913	-4.98712
DENND4A	-2.35639	-4.98745
FBXO30	-1.77715	-5.00337
NPIPB9	-2.15121	-5.03238
OR2T33	-2.05938	-5.03656
GLRX5	-1.44544	-5.08516
SYNE3	-2.4442	-5.08918
RUNDC3A	-4.23274	-5.09147
PRRT3	-1.9598	-5.09754
TMEM189-UBE2V1	-2.78338	-5.10816
ARL4A	-1.94254	-5.12015
ARHGAP27	-1.69408	-5.16906
RFC3	-1.7275	-5.17564
CDR2	-3.21523	-5.1844
RIOK3	-2.08098	-5.23658
ZNF23	-2.32718	-5.24066
SERPINE2	-4.13271	-5.26253
HES6	-1.168	-5.30683
ACRC	-2.5599	-5.31598
TBC1D3C	-10.326	-5.34452
ST3GAL1	-1.63055	-5.35277
TRPV2	-2.50568	-5.35758
APOBEC3A	-3.46929	-5.37772
MTRNR2L3	-4.67692	-5.38228
H3F3A	-2.85231	-5.39054
CCDC176	-3.89091	-5.39416
ACP5	-7.13376	-5.46541
IBA57	-3.05782	-5.47957
B3GNT8	-4.66692	-5.51743
PF4	-7.91248	-5.55762
ANKLE1	-1.35893	-5.60896
S100P	-4.92426	-5.61161
CLDN15	-1.32628	-5.68652
INPP5D	-1.45666	-5.74022
MAP1LC3B2	-3.43412	-5.81205
CD247	-3.96439	-5.81697
TECTA	-2.49616	-5.85974
FANK1	-3.16031	-5.89295
FAM83D	-1.62384	-5.90022
IFI30	-3.27258	-5.94168
TBCEL	-1.80308	-5.9429
CBR3	-1.2176	-5.95118
SQRDL	-2.37143	-5.98909
SOX6	-1.98887	-6.00433
ARRDC2	-1.31466	-6.01576
C3orf58	-1.17616	-6.0419
SEC14L4	-3.05135	-6.07384
BIRC3	-3.76207	-6.07839
LPIN2	-1.95474	-6.14265
GALNT6	-2.54824	-6.34513
MAP2K3	-1.89223	-6.47191
TXK	-2.01673	-6.47444
DCK	-2.70758	-6.49184
SAMD9	-2.53449	-6.69426
FAM132B	-1.53901	-6.82411
TMEM200B	-6.37851	-6.82733
HMP19	-2.55283	-6.83484
PCYT1B	-3.78697	-6.91411
FHDC1	-3.49954	-6.9664
ELF3	-3.42161	-7.01281
NSUN3	-3.63415	-7.02705
LRP11	-4.85	-7.29081
ALS2CR12	-3.57699	-7.49204
PPBP	-8.18205	-7.49688
C10orf10	-2.51381	-7.58235
ZAK	-1.59377	-7.74855
E2F2	-1.56309	-7.80315
TNFSF18	-3.95721	-8.74543
PLVAP	-1.66255	-9.02395
KRT1	-3.0088	-10.0144
TMCC2	-2.88695	-10.27
CR1L	-2.95907	-10.5342
